# Genome scale metabolic modelling of human gut microbes to inform rational community design

**DOI:** 10.1101/2024.05.28.596116

**Authors:** Juan Pablo Molina Ortiz, Dale David McClure, Andrew Holmes, Scott Alan Rice, Mark Norman Read, Erin Rose Shanahan

## Abstract

The human gut microbiome impacts host health through metabolite production, notably short-chain fatty acids (SCFAs) derived from digestion-resistant carbohydrates (DRCs). While DRC supplementation offers a means to modulate the microbiome therapeutically, its effectiveness is often limited by the microbial community’s complexity and individual variability in microbiome functionality. We utilized genome-scale metabolic models (GEMs) from the AGORA collection to provide a system-level overview of the metabolic capabilities of human gut microbes in terms of carbohydrate trophic networks and propose improved therapeutic interventions, based on microbial community design.

Our study inferred the capability of AGORA strains to consume carbohydrates of varying structural complexities—including DRCs—and to produce metabolites amenable to cross-feeding, such as SCFAs. The resulting functional database indicated that DRC-degrading abilities are rare among gut microbes, suggesting that the presence or absence of specific taxa can determine the success of DRC-based interventions. Additionally, we found that metabolite production profiles exceed family-level variation, highlighting the limitations in predicting intervention outcomes based on gut microbial composition assessed at higher taxonomic levels.

In response to these findings, we integrate reverse ecology principles, network analysis and GEM community modelling to guide the design of minimal yet resilient microbial communities to better guarantee intervention response (purpose-based communities). As a proof of principle, we predicted a purpose-based community designed to enhance butyrate production when used in conjunction with DRC supplementation, that displays resilience under nutritional stress, such as amino acid restriction.

We further seeded the identified purpose-based community into modelled human microbiomes previously demonstrated to accurately predict SCFA production profiles. The analysis confirmed that such intervention significantly promotes butyrate production across samples, with those that presented a comparatively lower butyrate production pre-intervention displaying the largest increase in butyrate production after seeding. Our work highlights the potential of combining GEMs with community design to infer effective microbiome interventions, ultimately leading to improved health outcomes.
