## Supplementary file 4 for "Genome scale metabolic modelling of human gut microbes to inform rational community design": results_summary.xlsx

### Sheet: All
study	sample_id	community_butyrate_baseline	community_butyrate_intervention	difference	study	sample_id	Clostridium_sordellii_ATCC_9714	Clostridium_sp_SY8519	Peptostreptococcus_anaerobius_DSM_2949	Prevotella_intermedia_17	Roseburia_intestinalis_L1_82	Ruminococcaceae_bacterium_D16	Biomass_sum	Biomass_no_outliers	sample_id	Inulin_degradation_comm	Inulin_degradation_RiL1-82	Glucose_release_RiL1-82	Fructose_release_RiL1-82	Inulin_degradation_Pi17	Glucose_release_Pi17	Fructose_release_Pi17
A	donor_A	255.475	277.614	22.1386	A	donor_A	6.70028	0.120472	1.47911	0.120371	0.120262	0.120246	8.66074	0.481351	donor_A	-10	-17.1217	194.699	26.8611	-14.7672	0	-51.4346
A	donor_B	391.632	392.204	0.571334	A	donor_B	0.0681046	0.0713304	0.0669225	0.159716	0.0810554	0.0804645	0.527594	0.392566	donor_B	-10	-22.1493	22.4392	115.054	-5.61431	-6.20312	-70.2609
B	1	307.77	328.168	20.3983	B	1	0.25166	0.094166	1.77847	1.12178	0.0703669	0.0679298	3.38437	1.35424	1	-10	-15.396	0	28.7559	-2.45801	11.2811	-44.5873
B	2	400.826	401.258	0.431506	B	2	0.111409	0.120188	0.105368	0.111688	0.0989048	0.0965069	0.644065	0.427288	2	-10	-11.5678	0	-100	-13.7627	-3.63053	52.1921
B	3	218.856	243.699	24.8426	B	3	2.04669	0.121677	2.83593	0.10964	0.090419	0.0869409	5.2913	0.408677	3	-10	-24.7355	0	275.478	-6.99514	0	209.854
B	4	401.038	401.418	0.38083	B	4	0.0973738	0.102323	0.094103	0.0976612	0.090945	0.0897599	0.572166	0.380689	4	-10	-12.7818	0	-100	-0.38301	23.4443	-61.8516
B	5	318.902	338.745	19.8428	B	5	1.08338	0.0734269	5.86137	0.0664327	0.0556088	0.0535365	7.19375	0.249005	5	-10	-12.3679	-33.1083	-100	-4.32153	0	17.7914
B	6	283.933	305.523	21.5895	B	6	7.48429	0.0923865	3.11482	0.0901212	0.0870711	0.0864936	10.9552	0.356072	6	-10	-29.3551	0	461.754	-3.75177	1.64384	-63.1414
B	7	352.055	370.241	18.1852	B	7	5.22922	0.0670127	4.01973	0.0626854	0.0559961	0.054812	9.48945	0.240506	7	-10	-29.3434	0	96.8914	-3.85462	0	115.639
B	8	279.663	301.465	21.8022	B	8	0.189755	0.117705	4.35156	0.108815	0.0944473	0.0919869	4.95427	0.412954	8	-10	-17.7784	0	77.2324	-2.26926	16.4384	37.5026
B	9	265.439	287.954	22.5152	B	9	2.59964	0.0786084	5.70877	0.0752058	0.0699463	0.0690468	8.60122	0.292807	9	-10	-44.6901	4.93153	607.25	-9.52214	13.1508	205.93
B	10	304.283	324.194	19.9105	B	10	0.0899957	0.103072	8.10669	0.0902546	0.0716256	0.0681029	8.52974	0.333055	10	-10	-27.9172	23.9116	154.081	-1.75406	0	-66.6667
C	H009	399.316	400.213	0.896612	C	H009	0.0803066	0.081943	0.0797332	0.285536	0.113179	0.112986	0.753684	0.593644	H009	-10	-22.783	161.656	-100	-17.3063	0	25.8763
C	H010	126.663	156.116	29.4537	C	H010	0.0760254	0.0772311	0.0755878	0.0912898	0.0778197	0.0776203	0.475574	0.323961	H010	-9.75647	-39.6775	0	456.896	-6.91781	0	82.3
C	H012	398.188	398.113	-0.0751862	C	H012	0.041398	0.0524394	0.0369612	1.27884	0.222314	0.221849	1.8538	1.77544	H012	-10	-15.638	0	-100	-9.86363	0	-100
C	H019	398.915	398.242	-0.672932	C	H019	0.06582	0.0765584	0.0616141	0.334812	0.0988361	0.0974143	0.735055	0.607621	H019	-10	-13.1322	0	-100	-10.2225	0	306.674
C	H020	397.368	397.104	-0.263905	C	H020	0.035176	0.0456004	0.0309493	0.977896	0.166459	0.165974	1.42205	1.35593	H020	-10	-30.6778	0.110394	292.484	0	207.585	-100
C	H021	395.153	395.236	0.0833428	C	H021	0.0180411	0.0272119	0.0138177	2.38911	0.33208	0.331657	3.11192	3.08006	H021	-10	-11.0487	0.564564	-100	-3.57805	39.4523	-100
C	H025	274.755	296.803	22.0475	C	H025	0.0638533	0.0733559	0.0601942	0.488399	0.122959	0.122012	0.930773	0.806726	H025	-10	-30.4718	54.464	565.033	-9.75067	0	-100
C	H028	313.435	333.356	19.921	C	H028	0.102776	0.104355	0.102057	0.103495	0.101659	0.101405	0.615749	0.410915	H028	-10	-41.9775	100	1000	-32.8026	0	736.202
C	H029	95.678	126.681	31.0033	C	H029	0.0788917	0.0903095	0.0714947	0.0804992	0.064485	0.061043	0.446723	0.296337	H029	-9.42271	-59.9415	0	937.484	-10.6576	0	-100
D	7117	346.027	364.282	18.2547	D	7117	0.247645	0.249122	0.247092	0.359622	0.265269	0.265101	1.63385	1.13911	7117	-10	-17.7268	0	-100	-7.83438	0	104.022
D	7119	372.087	388.605	16.5179	D	7119	0.113099	0.122896	0.109264	0.207642	0.121302	0.119654	0.793856	0.571494	7119	-10	-21.1883	33.0687	18.7586	-3.4923	0	-100
D	7122	325.276	344.486	19.2103	D	7122	0.215401	0.215804	0.893288	0.216973	0.215421	0.215374	1.97226	0.863572	7122	-10	-33.5737	36.3768	460.035	-8.17546	0	-100
D	7123	314.898	334.939	20.0411	D	7123	0.075728	0.0858075	0.0715722	0.263012	0.0973669	0.0957216	0.689208	0.541908	7123	-10	-47.6637	45.0588	596.443	-6.20088	0	186.027
D	7124	188.394	214.424	26.0304	D	7124	0.231546	0.235386	0.23021	0.448662	0.264969	0.264524	1.6753	1.21354	7124	-7.76055	-18.2471	45.0588	-61.4263	-7.00106	0	109.185
D	7125	206.22	231.429	25.2095	D	7125	0.309825	0.314545	0.307436	0.311949	0.305285	0.304549	1.85359	1.23633	7125	-10	-27.2247	11.5364	-100	-11.2671	0	-100
D	7126	152.474	179.825	27.3507	D	7126	0.131347	0.137036	0.129372	0.268624	0.150271	0.149537	0.966187	0.705468	7126	-9.25754	-27.0792	5.4961	-100	-0.553102	39.4523	16.5931
D	7127	267.187	288.952	21.7645	D	7127	0.0955051	0.0957321	4.14887	0.0955715	0.0952862	0.0952403	4.6262	0.38183	7127	-10	-23.0662	0.564564	241.855	-15.803	44.3838	-100
D	7128	222.72	247.369	24.6487	D	7128	1.77368	0.114468	0.111438	0.113154	0.110744	0.110411	2.33389	0.448777	7128	-10	-14.5648	0	-100	-8.67296	0	209.005
						PCC	0.233693	0.38375	0.287287	-0.435351	-0.147683	-0.148946	0.275357	-0.357973		0.310561	-0.476374	-0.0184561	0.404439	-0.0414196	-0.290497	0.124385

### Sheet: Responders
study	sample_id	community_butyrate_baseline	community_butyrate_intervention	difference	study	sample_id	Clostridium_sordellii_ATCC_9714	Clostridium_sp_SY8519	Peptostreptococcus_anaerobius_DSM_2949	Prevotella_intermedia_17	Roseburia_intestinalis_L1_82	Ruminococcaceae_bacterium_D16	Biomass_sum	Biomass_no_outliers	sample_id	Inulin_degradation_comm	Inulin_degradation_RiL1-82	Glucose_release_RiL1-82	Fructose_release_RiL1-82	Inulin_degradation_Pi17	Glucose_release_Pi17	Fructose_release_Pi17
A	donor_A	255.475	277.614	22.1386	A	donor_A	6.70028	0.120472	1.47911	0.120371	0.120262	0.120246	8.66074	0.481351	donor_A	-10	-17.1217	194.699	26.8611	-14.7672	0	-51.4346
B	1	307.77	328.168	20.3983	B	1	0.25166	0.094166	1.77847	1.12178	0.0703669	0.0679298	3.38437	1.35424	1	-10	-15.396	0	28.7559	-2.45801	11.2811	-44.5873
B	3	218.856	243.699	24.8426	B	3	2.04669	0.121677	2.83593	0.10964	0.090419	0.0869409	5.2913	0.408677	3	-10	-24.7355	0	275.478	-6.99514	0	209.854
B	5	318.902	338.745	19.8428	B	5	1.08338	0.0734269	5.86137	0.0664327	0.0556088	0.0535365	7.19375	0.249005	5	-10	-12.3679	-33.1083	-100	-4.32153	0	17.7914
B	6	283.933	305.523	21.5895	B	6	7.48429	0.0923865	3.11482	0.0901212	0.0870711	0.0864936	10.9552	0.356072	6	-10	-29.3551	0	461.754	-3.75177	1.64384	-63.1414
B	7	352.055	370.241	18.1852	B	7	5.22922	0.0670127	4.01973	0.0626854	0.0559961	0.054812	9.48945	0.240506	7	-10	-29.3434	0	96.8914	-3.85462	0	115.639
B	8	279.663	301.465	21.8022	B	8	0.189755	0.117705	4.35156	0.108815	0.0944473	0.0919869	4.95427	0.412954	8	-10	-17.7784	0	77.2324	-2.26926	16.4384	37.5026
B	9	265.439	287.954	22.5152	B	9	2.59964	0.0786084	5.70877	0.0752058	0.0699463	0.0690468	8.60122	0.292807	9	-10	-44.6901	4.93153	607.25	-9.52214	13.1508	205.93
B	10	304.283	324.194	19.9105	B	10	0.0899957	0.103072	8.10669	0.0902546	0.0716256	0.0681029	8.52974	0.333055	10	-10	-27.9172	23.9116	154.081	-1.75406	0	-66.6667
C	H010	126.663	156.116	29.4537	C	H010	0.0760254	0.0772311	0.0755878	0.0912898	0.0778197	0.0776203	0.475574	0.323961	H010	-9.75647	-39.6775	0	456.896	-6.91781	0	82.3
C	H025	274.755	296.803	22.0475	C	H025	0.0638533	0.0733559	0.0601942	0.488399	0.122959	0.122012	0.930773	0.806726	H025	-10	-30.4718	54.464	565.033	-9.75067	0	-100
C	H028	313.435	333.356	19.921	C	H028	0.102776	0.104355	0.102057	0.103495	0.101659	0.101405	0.615749	0.410915	H028	-10	-41.9775	100	1000	-32.8026	0	736.202
C	H029	95.678	126.681	31.0033	C	H029	0.0788917	0.0903095	0.0714947	0.0804992	0.064485	0.061043	0.446723	0.296337	H029	-9.42271	-59.9415	0	937.484	-10.6576	0	-100
D	7117	346.027	364.282	18.2547	D	7117	0.247645	0.249122	0.247092	0.359622	0.265269	0.265101	1.63385	1.13911	7117	-10	-17.7268	0	-100	-7.83438	0	104.022
D	7119	372.087	388.605	16.5179	D	7119	0.113099	0.122896	0.109264	0.207642	0.121302	0.119654	0.793856	0.571494	7119	-10	-21.1883	33.0687	18.7586	-3.4923	0	-100
D	7122	325.276	344.486	19.2103	D	7122	0.215401	0.215804	0.893288	0.216973	0.215421	0.215374	1.97226	0.863572	7122	-10	-33.5737	36.3768	460.035	-8.17546	0	-100
D	7123	314.898	334.939	20.0411	D	7123	0.075728	0.0858075	0.0715722	0.263012	0.0973669	0.0957216	0.689208	0.541908	7123	-10	-47.6637	45.0588	596.443	-6.20088	0	186.027
D	7124	188.394	214.424	26.0304	D	7124	0.231546	0.235386	0.23021	0.448662	0.264969	0.264524	1.6753	1.21354	7124	-7.76055	-18.2471	45.0588	-61.4263	-7.00106	0	109.185
D	7125	206.22	231.429	25.2095	D	7125	0.309825	0.314545	0.307436	0.311949	0.305285	0.304549	1.85359	1.23633	7125	-10	-27.2247	11.5364	-100	-11.2671	0	-100
D	7126	152.474	179.825	27.3507	D	7126	0.131347	0.137036	0.129372	0.268624	0.150271	0.149537	0.966187	0.705468	7126	-9.25754	-27.0792	5.4961	-100	-0.553102	39.4523	16.5931
D	7127	267.187	288.952	21.7645	D	7127	0.0955051	0.0957321	4.14887	0.0955715	0.0952862	0.0952403	4.6262	0.38183	7127	-10	-23.0662	0.564564	241.855	-15.803	44.3838	-100
D	7128	222.72	247.369	24.6487	D	7128	1.77368	0.114468	0.111438	0.113154	0.110744	0.110411	2.33389	0.448777	7128	-10	-14.5648	0	-100	-8.67296	0	209.005
						PCC	-0.133568	0.0453077	-0.304232	-0.100265	0.0385327	0.0371065	-0.301019	-0.0434246		0.471953	-0.347954	-0.131144	0.165939	-0.010529	0.137031	-0.0669766

### Sheet: Non-responders
study	sample_id	community_butyrate_baseline	community_butyrate_intervention	difference	study	sample_id	Clostridium_sordellii_ATCC_9714	Clostridium_sp_SY8519	Peptostreptococcus_anaerobius_DSM_2949	Prevotella_intermedia_17	Roseburia_intestinalis_L1_82	Ruminococcaceae_bacterium_D16	Biomass_sum	Biomass_no_outliers	sample_id	Inulin_degradation_comm	Inulin_degradation_RiL1-82	Glucose_release_RiL1-82	Fructose_release_RiL1-82	Inulin_degradation_Pi17	Glucose_release_Pi17	Fructose_release_Pi17
A	donor_B	391.632	392.204	0.571334	A	donor_B	0.0681046	0.0713304	0.0669225	0.159716	0.0810554	0.0804645	0.527594	0.392566	donor_B	-10	-22.1493	22.4392	115.054	-5.61431	-6.20312	-70.2609
B	2	400.826	401.258	0.431506	B	2	0.111409	0.120188	0.105368	0.111688	0.0989048	0.0965069	0.644065	0.427288	2	-10	-11.5678	0	-100	-13.7627	-3.63053	52.1921
B	4	401.038	401.418	0.38083	B	4	0.0973738	0.102323	0.094103	0.0976612	0.090945	0.0897599	0.572166	0.380689	4	-10	-12.7818	0	-100	-0.38301	23.4443	-61.8516
C	H009	399.316	400.213	0.896612	C	H009	0.0803066	0.081943	0.0797332	0.285536	0.113179	0.112986	0.753684	0.593644	H009	-10	-22.783	161.656	-100	-17.3063	0	25.8763
C	H012	398.188	398.113	-0.0751862	C	H012	0.041398	0.0524394	0.0369612	1.27884	0.222314	0.221849	1.8538	1.77544	H012	-10	-15.638	0	-100	-9.86363	0	-100
C	H019	398.915	398.242	-0.672932	C	H019	0.06582	0.0765584	0.0616141	0.334812	0.0988361	0.0974143	0.735055	0.607621	H019	-10	-13.1322	0	-100	-10.2225	0	306.674
C	H020	397.368	397.104	-0.263905	C	H020	0.035176	0.0456004	0.0309493	0.977896	0.166459	0.165974	1.42205	1.35593	H020	-10	-30.6778	0.110394	292.484	0	207.585	-100
C	H021	395.153	395.236	0.0833428	C	H021	0.0180411	0.0272119	0.0138177	2.38911	0.33208	0.331657	3.11192	3.08006	H021	-10	-11.0487	0.564564	-100	-3.57805	39.4523	-100
						PCC

### Sheet: Inulin responders
file_name	no_producers_baseline	biomass_producers_baseline	no_consumers_baseline	biomass_consumers_baseline	no_producers_intervention	biomass_producers_intervention	no_consumers_intervention	biomass_consumers_internvetion					patient ID	biomass_consumers_baseline	biomass_consumers_internvetion	difference
A1_constrained.csv	0	0	8	6.96401	0	0	11	2.24249					A	8.03892	2.27922	-5.75971
A2_constrained.csv	0	0	10	8.77376	0	0	11	2.23365					Blank_1	11.5888	11.1436	-0.445141
A3_constrained.csv	0	0	9	8.379	0	0	12	2.36151					Blank_3	5.4101	19.8515	14.4414
Blank_1_1_constrained.csv	0	0	6	11.7065	0	0	6	18.2616					Blank_5	12.6055	44.4746	31.8691
Blank_1_2_constrained.csv	0	0	6	11.3759	0	0	6	5.24043					Blank_6	5.05396	0.624096	-4.42986
Blank_1_3_constrained.csv	0	0	5	11.6839	0	0	7	9.9289					Blank_7	10.0184	0.790713	-9.22772
Blank_3_1_constrained.csv	0	0	3	2.67752	0	0	7	20.2005					Blank_8	7.86953	30.1289	22.2594
Blank_3_2_constrained.csv	0	0	4	10.7296	0	0	7	38.6604					Blank_9	3.15403	2.91115	-0.242873
Blank_3_3_constrained.csv	0	0	4	2.82321	0	0	7	0.693634					Blank_10	2.6231	46.2533	43.6302
Blank_5_1_constrained.csv	0	0	6	10.8795	0	0	8	63.3204					H010_constrained.csv	4.09045	0.303856	-3.78659
Blank_5_2_constrained.csv	0	0	6	11.1493	0	0	6	21.7477					H025_constrained.csv	7.70168	3.43715	-4.26453
Blank_5_3_constrained.csv	0	0	6	15.7877	0	0	8	48.3556					H028_constrained.csv	5.25787	1.92852	-3.32935
Blank_6_1_constrained.csv	0	0	6	4.83249	0	0	8	0.661357					H029_constrained.csv	1.03436	0.713552	-0.320803
Blank_6_2_constrained.csv	0	0	5	4.10065	0	0	7	0.593357					7117_constrained.csv	11.3252	6.54176	-4.78347
Blank_6_3_constrained.csv	0	0	4	6.22873	0	0	6	0.617573					7119_constrained.csv	7.85525	2.95935	-4.8959
Blank_7_1_constrained.csv	0	0	4	10.0657	0	0	7	0.711191					7122_constrained.csv	11.7592	3.00966	-8.74959
Blank_7_2_constrained.csv	0	0	4	10.4467	0	0	6	0.852747					7123_constrained.csv	4.42799	0.731061	-3.69693
Blank_7_3_constrained.csv	0	0	4	9.54285	0	0	6	0.808199					7124_constrained.csv	8.50782	0.730421	-7.7774
Blank_8_1_constrained.csv	0	0	6	10.1061	0	0	8	39.3408					7125_constrained.csv	12.6596	36.774	24.1145
Blank_8_2_constrained.csv	0	0	6	7.85426	0	0	7	15.5635					7126_constrained.csv	7.57988	9.27084	1.69096
Blank_8_3_constrained.csv	0	0	5	5.64824	0	0	6	35.4824					7127_constrained.csv	5.59266	0.215555	-5.37711
Blank_9_1_constrained.csv	0	0	4	3.23186	0	0	6	2.5276					7128_constrained.csv	7.8028	1.08424	-6.71856
Blank_9_2_constrained.csv	0	0	3	3.23373	0	0	6	3.0647							mean	-3.74176
Blank_9_3_constrained.csv	0	0	3	2.99649	0	0	6	3.14115
Blank_10_1_constrained.csv	0	0	4	2.68051	0	0	6	51.9724
Blank_10_2_constrained.csv	0	0	4	2.81703	0	0	5	35.8019
Blank_10_3_constrained.csv	0	0	3	2.37176	0	0	6	50.9857
H010_constrained.csv	0	0	13	4.09045	0	0	15	0.303856
H025_constrained.csv	0	0	13	7.70168	0	0	14	3.43715
H028_constrained.csv	0	0	10	5.25787	0	0	12	1.92852
H029_constrained.csv	0	0	14	1.03436	0	0	16	0.713552
7117_constrained.csv	0	0	12	11.3252	0	0	14	6.54176
7119_constrained.csv	0	0	12	7.85525	0	0	11	2.95935
7122_constrained.csv	0	0	14	11.7592	0	0	16	3.00966
7123_constrained.csv	0	0	9	4.42799	0	0	11	0.731061
7124_constrained.csv	0	0	12	8.50782	0	0	14	0.730421
7125_constrained.csv	0	0	13	12.6596	0	0	14	36.774
7126_constrained.csv	0	0	10	7.57988	0	0	14	9.27084
7127_constrained.csv	0	0	12	5.59266	0	0	15	0.215555
7128_constrained.csv	0	0	10	7.8028	0	0	12	1.08424

### Sheet: Butyrate responders
file_name	no_producers_baseline	biomass_producers_baseline	no_consumers_baseline	biomass_consumers_baseline	no_producers_intervention	biomass_producers_intervention	no_consumers_intervention	biomass_consumers_internvetion					patient ID	biomass_producers_baseline	biomass_producers_intervention	difference
A1_constrained.csv	6	3.62308	0	0	11	2.24249	0	0					A	5.26822	2.21362	-3.0546
A2_constrained.csv	6	8.76288	0	0	11	2.23365	0	0					Blank_1	9.80526	19.5632	9.75792
A3_constrained.csv	6	3.41871	0	0	11	2.16472	0	0					Blank_3	6.4033	31.1953	24.792
Blank_1_1_constrained.csv	6	9.90739	0	0	11	33.4795	0	0					Blank_5	4.17381	59.8219	55.6481
Blank_1_2_constrained.csv	6	9.62501	0	0	11	9.60746	0	0					Blank_6	3.69289	0.957024	-2.73586
Blank_1_3_constrained.csv	6	9.88338	0	0	11	15.6026	0	0					Blank_7	8.35098	1.26141	-7.08957
Blank_3_1_constrained.csv	6	1.65554	0	0	11	31.7437	0	0					Blank_8	6.40593	47.8672	41.4613
Blank_3_2_constrained.csv	6	9.21447	0	0	11	60.7521	0	0					Blank_9	3.87958	4.36673	0.487145
Blank_3_3_constrained.csv	6	8.3399	0	0	11	1.09	0	0					Blank_10	1.12519	72.9602	71.835
Blank_5_1_constrained.csv	5	1.60729	0	0	10	79.1505	0	0					H010_constrained.csv	1.07856	0.324113	-0.754448
Blank_5_2_constrained.csv	6	9.64412	0	0	11	39.8707	0	0					H025_constrained.csv	3.18034	4.17369	0.993342
Blank_5_3_constrained.csv	5	1.27001	0	0	10	60.4446	0	0					H028_constrained.csv	4.43811	2.57136	-1.86675
Blank_6_1_constrained.csv	6	3.26578	0	0	11	0.909366	0	0					H029_constrained.csv	4.41027	0.624358	-3.78592
Blank_6_2_constrained.csv	6	2.62537	0	0	11	0.932418	0	0					7117_constrained.csv	9.92932	8.41083	-1.51849
Blank_6_3_constrained.csv	5	5.18752	0	0	10	1.02929	0	0					7119_constrained.csv	4.2925	4.3045	0.0120065
Blank_7_1_constrained.csv	5	8.3993	0	0	10	1.01599	0	0					7122_constrained.csv	8.20475	3.57397	-4.63077
Blank_7_2_constrained.csv	5	8.72275	0	0	10	1.42125	0	0					7123_constrained.csv	2.33369	0.797521	-1.53617
Blank_7_3_constrained.csv	5	7.93089	0	0	10	1.347	0	0					7124_constrained.csv	5.38078	1.04346	-4.33732
Blank_8_1_constrained.csv	6	8.52121	0	0	11	54.0937	0	0					7125_constrained.csv	7.08499	60.4145	53.3295
Blank_8_2_constrained.csv	6	6.25956	0	0	11	24.4569	0	0					7126_constrained.csv	2.70672	11.2574	8.55072
Blank_8_3_constrained.csv	6	4.43703	0	0	11	65.051	0	0					7127_constrained.csv	2.76188	0.201184	-2.5607
Blank_9_1_constrained.csv	4	1.66778	0	0	9	3.79141	0	0					7128_constrained.csv	3.3987	1.1746	-2.2241
Blank_9_2_constrained.csv	4	8.29738	0	0	9	4.59705	0	0							mean	-1.13647
Blank_9_3_constrained.csv	4	1.67358	0	0	9	4.71172	0	0
Blank_10_1_constrained.csv	4	1.10967	0	0	9	77.9586	0	0
Blank_10_2_constrained.csv	4	1.26336	0	0	9	64.4434	0	0
Blank_10_3_constrained.csv	4	1.00253	0	0	9	76.4785	0	0
H010_constrained.csv	11	1.07856	0	0	16	0.324113	0	0
H025_constrained.csv	12	3.18034	0	0	17	4.17369	0	0
H028_constrained.csv	11	4.43811	0	0	16	2.57136	0	0
H029_constrained.csv	9	4.41027	0	0	14	0.624358	0	0
7117_constrained.csv	13	9.92932	0	0	18	8.41083	0	0
7119_constrained.csv	11	4.2925	0	0	16	4.3045	0	0
7122_constrained.csv	14	8.20475	0	0	19	3.57397	0	0
7123_constrained.csv	7	2.33369	0	0	12	0.797521	0	0
7124_constrained.csv	15	5.38078	0	0	20	1.04346	0	0
7125_constrained.csv	18	7.08499	0	0	23	60.4145	0	0
7126_constrained.csv	12	2.70672	0	0	17	11.2574	0	0
7127_constrained.csv	9	2.76188	0	0	14	0.201184	0	0
7128_constrained.csv	8	3.3987	0	0	13	1.1746	0	0

### Sheet: Inulin non-responders
file_name	no_producers_baseline	biomass_producers_baseline	no_consumers_baseline	biomass_consumers_baseline	no_producers_intervention	biomass_producers_intervention	no_consumers_intervention	biomass_consumers_internvetion					patient ID	biomass_consumers_baseline	biomass_consumers_internvetion	difference
G1_constrained.csv	0	0	13	5.35402	0	0	15	1.07137					G	5.13685	1.01535	-4.12151
G2_constrained.csv	0	0	12	5.12043	0	0	16	1.07092					Blank_2	4.74799	0.632206	-4.11579
G3_constrained.csv	0	0	11	4.93612	0	0	15	0.903743					Blank_4	5.37571	0.564618	-4.81109
Blank_2_1_constrained.csv	0	0	4	4.16629	0	0	6	0.74318					H009_constrained.csv	8.26871	0.788584	-7.48013
Blank_2_2_constrained.csv	0	0	4	5.3297	0	0	6	0.521233					H012_constrained.csv	10.1743	0.576789	-9.59748
Blank_4_1_constrained.csv	0	0	6	5.2155	0	0	6	0.627648					H019_constrained.csv	4.216	0.755449	-3.46055
Blank_4_2_constrained.csv	0	0	6	5.40114	0	0	6	0.522112					H020_constrained.csv	12.274	4.90601	-7.36801
Blank_4_3_constrained.csv	0	0	6	5.51049	0	0	6	0.544095					H021_constrained.csv	13.1074	0.434321	-12.6731
H009_constrained.csv	0	0	11	8.26871	0	0	13	0.788584							mean	-6.08955
H012_constrained.csv	0	0	12	10.1743	0	0	13	0.576789
H019_constrained.csv	0	0	10	4.216	0	0	12	0.755449
H020_constrained.csv	0	0	18	12.274	0	0	18	4.90601
H021_constrained.csv	0	0	11	13.1074	0	0	14	0.434321
	average	species	12.25
	average	genus	5.2

### Sheet: Butyrate non-responders
file_name	no_producers_baseline	biomass_producers_baseline	no_consumers_baseline	biomass_consumers_baseline	no_producers_intervention	biomass_producers_intervention	no_consumers_intervention	biomass_consumers_internvetion						patient ID	biomass_producers_baseline	biomass_producers_intervention	difference		patient ID	biomass_consumers_baseline	biomass_consumers_internvetion
G1_constrained.csv	8	3.80704	0	0	12	0.857097	0	0						G	3.78476	0.814511	-2.97025		G	0.0103981	0	-0.0103981
G2_constrained.csv	8	3.79639	0	0	12	0.803192	0	0						Blank_2	4.76319	0.991746	-3.77145		Blank_2	0.277941	0.167299	-0.110642
G3_constrained.csv	7	3.75086	1	0.0311944	13	0.783244	0	0						Blank_4	4.39521	0.846927	-3.54828		Blank_4	0.846927	0.188206	-0.658721
Blank_2_1_constrained.csv	5	4.56128	1	0.235164	9	1.11477	2	0.247727						H009_constrained.csv	4.4364	1.09189	-3.34451		H009_constrained.csv	0.099795	0	-0.099795
Blank_2_2_constrained.csv	5	4.9651	2	0.320718	10	0.868722	1	0.0868722						H012_constrained.csv	7.84269	0.842999	-6.99969		H012_constrained.csv	0.408656	0.0443684	-0.364288
Blank_4_1_constrained.csv	5	4.43465	1	0.0343762	9	0.941473	2	0.209216						H019_constrained.csv	4.47216	0.881357	-3.59081		H019_constrained.csv	0.202819	0.125908	-0.0769113
Blank_4_2_constrained.csv	5	4.32951	1	0.0342852	9	0.783167	2	0.174037						H020_constrained.csv	4.47876	5.45112	0.97236		H020_constrained.csv	0.0480821	0.272556	0.224474
Blank_4_3_constrained.csv	5	4.42146	1	0.0467248	9	0.816142	2	0.181365						H021_constrained.csv	5.08725	0.465344	-4.62191		H021_constrained.csv	0.221744	0.155115	-0.0666296
H009_constrained.csv	13	4.4364	1	0.099795	18	1.09189	0	0								mean	-3.56954				mean	-0.0883531
H012_constrained.csv	14	7.84269	1	0.408656	19	0.842999	1	0.0443684
H019_constrained.csv	9	4.47216	3	0.202819	14	0.881357	2	0.125908
H020_constrained.csv	10	4.47876	1	0.0480821	20	5.45112	1	0.272556
H021_constrained.csv	12	5.08725	2	0.221744	15	0.465344	5	0.155115
