## Supplementary file 4 for "Genome scale metabolic modelling of human gut microbes to inform rational community design": samples_growth.csv

compartments	abundance	growth_rate	reactions	metabolites	taxon	tradeoff	sample_id
adolescentis	0.023069496738245966	0.31263092573957424	1129	991	adolescentis	0.7	A3
aerofaciens	0.048102941784931116	0.6518766920495577	920	850	aerofaciens	0.7	A3
agalactiae	0.0022963300095163227	0.03111917852792462	1286	1082	agalactiae	0.7	A3
bicirculans	0.08934447708497112	1.2107696538691215	1032	926	bicirculans	0.7	A3
bolteae	0.005724964486187541	0.07758300788266786	1932	1450	bolteae	0.7	A3
cellulosilyticus	0.011991945605251908	0.162511263186584	2278	1513	cellulosilyticus	0.7	A3
champanellensis	0.002992814486877129	0.04055772766469082	1404	1140	champanellensis	0.7	A3
cylindroides	0.008706745555601528	0.1179912138589517	994	892	cylindroides	0.7	A3
difficile	0.028768256857958543	0.38985881987143334	1844	1401	difficile	0.7	A3
dorei	0.02406388348711159	0.32610655779851255	2345	1467	dorei	0.7	A3
equolifaciens	0.008960514157253782	0.12143021011489001	942	904	equolifaciens	0.7	A3
faecium	0.006997945025997491	0.09483405975642702	1528	1175	faecium	0.7	A3
fragilis	0.03868591998013985	0.5242600267220037	2500	1533	fragilis	0.7	A3
gnavus	0.012645675589943041	0.17137041658161953	2225	1454	gnavus	0.7	A3
hadrus	0.04133945688002538	0.5602199658094479	1704	1331	hadrus	0.7	A3
hansenii	0.006326285737928752	0.08573193379446077	2055	1297	hansenii	0.7	A3
longum	0.0035844814983380918	0.04857582208394306	2648	1499	longum	0.7	A3
muciniphila	0.019942902064628242	0.27026024906993124	2274	1386	muciniphila	0.7	A3
ovatus	0.02925924393506834	0.39651253001431475	2673	1550	ovatus	0.7	A3
piger	0.008726054036162027	0.11825287662333357	980	890	piger	0.7	A3
plautii	0.004940212669121602	0.06694828578214235	1207	1105	plautii	0.7	A3
prausnitzii	0.1546347249231109	2.0955635813195705	1972	1467	prausnitzii	0.7	A3
producta	0.0029638517660363827	0.04016523353685192	1235	1092	producta	0.7	A3
scindens	0.0037486035831023213	0.050799955549602205	2049	1394	scindens	0.7	A3
smithii	0.027242886893679232	0.36918746195491164	714	742	smithii	0.7	A3
sporogenes	0.013882797522997781	0.18813552331691094	1766	1356	sporogenes	0.7	A3
stadtmanae	0.0032989918214793054	0.044706951315733115	823	809	stadtmanae	0.7	A3
thetaiotaomicron	0.020959355648420157	0.28403492428215343	2524	1549	thetaiotaomicron	0.7	A3
uniformis	0.13020811783689853	1.7645415017025434	2418	1500	uniformis	0.7	A3
vulgatus	0.18087357082764424	2.4511445798367526	2474	1519	vulgatus	0.7	A3
xylaniphila	0.0099948970444233	0.1354478578870574	1930	1356	xylaniphila	0.7	A3
xylanisolvens	0.0257216544609486	0.3485721746296603	2322	1422	xylanisolvens	0.7	A3
adolescentis	0.02467768487474963	0.3412111035157206	1129	991	adolescentis	0.7	A2
aerofaciens	0.05054725480791247	0.6989020517983923	920	850	aerofaciens	0.7	A2
bicirculans	0.0934659631853339	1.2923264318059953	1032	926	bicirculans	0.7	A2
bolteae	0.005824449431052643	0.0805329522635423	1932	1450	bolteae	0.7	A2
cellulosilyticus	0.01170674565968247	0.161865735195421	2278	1513	cellulosilyticus	0.7	A2
champanellensis	0.0032225486816955863	0.0445572346071801	1404	1140	champanellensis	0.7	A2
cylindroides	0.008762584691327078	0.12115768587801683	994	892	cylindroides	0.7	A2
difficile	0.028894475389803054	0.3995154279370084	1844	1401	difficile	0.7	A2
dorei	0.023162821863197146	0.3202655374106073	2345	1467	dorei	0.7	A2
durans	0.0020065607909585457	0.027744127339529804	1197	1042	durans	0.7	A2
equolifaciens	0.009232589921641691	0.12765631129352328	942	904	equolifaciens	0.7	A2
faecium	0.006405327690056859	0.0885645854393413	1528	1175	faecium	0.7	A2
fragilis	0.037553417902137676	0.5192400838316084	2500	1533	fragilis	0.7	A2
gallolyticus	0.002243973689348235	0.03102676736382459	1225	1076	gallolyticus	0.7	A2
gnavus	0.012960092940521441	0.1791954000748643	2225	1454	gnavus	0.7	A2
hadrus	0.04166415595496627	0.5760780519943166	1704	1331	hadrus	0.7	A2
hansenii	0.00622455644762816	0.0860651145234415	2055	1297	hansenii	0.7	A2
longum	0.003675681929383522	0.050822574875534585	2648	1499	longum	0.7	A2
muciniphila	0.021972141946400122	0.3038023557791014	2274	1386	muciniphila	0.7	A2
ovatus	0.028575112861512354	0.3950996960212293	2673	1550	ovatus	0.7	A2
piger	0.00881079035597473	0.12182421145972218	980	890	piger	0.7	A2
plautii	0.0050254405395177984	0.0694852909193361	1207	1105	plautii	0.7	A2
prausnitzii	0.157251698647108	2.174273068850758	1972	1467	prausnitzii	0.7	A2
producta	0.002867031904919147	0.03964160857101225	1235	1092	producta	0.7	A2
scindens	0.003669656221302565	0.05073925920974182	2049	1394	scindens	0.7	A2
smithii	0.027308509022895278	0.37758673661341613	714	742	smithii	0.7	A2
sporogenes	0.014044720395093626	0.19419222544520515	1766	1356	sporogenes	0.7	A2
stadtmanae	0.0031092653697736023	0.04299089943474795	823	809	stadtmanae	0.7	A2
thetaiotaomicron	0.020377739588179008	0.2817570224820688	2524	1549	thetaiotaomicron	0.7	A2
uniformis	0.12790891057608178	1.7685589530944306	2418	1500	uniformis	0.7	A2
vulgatus	0.17227860945939757	2.382045752826454	2474	1519	vulgatus	0.7	A2
xylaniphila	0.009783339640241124	0.1352713648701586	1930	1356	xylaniphila	0.7	A2
xylanisolvens	0.02478614762020685	0.3427107860516985	2322	1422	xylanisolvens	0.7	A2
adolescentis	0.028674202800742368	0.4017963373101334	1129	991	adolescentis	0.7	A1
aerofaciens	0.06041100050615826	0.8465071863634446	920	850	aerofaciens	0.7	A1
bicirculans	0.08697553568415725	1.2187418744398866	1032	926	bicirculans	0.7	A1
bolteae	0.005613632529104099	0.07866084413048555	1932	1450	bolteae	0.7	A1
cellulosilyticus	0.011134131938586133	0.15601666294264802	2278	1513	cellulosilyticus	0.7	A1
champanellensis	0.003053146617175637	0.04278212054027786	1404	1140	champanellensis	0.7	A1
cylindroides	0.00847106461953771	0.11870051846660636	994	892	cylindroides	0.7	A1
difficile	0.028371857600809857	0.39755973498353253	1844	1401	difficile	0.7	A1
dorei	0.022828412350261517	0.3198823881001503	2345	1467	dorei	0.7	A1
equolifaciens	0.010802092120803105	0.1513639658021565	942	904	equolifaciens	0.7	A1
faecium	0.006265564366458579	0.08779601893848517	1528	1175	faecium	0.7	A1
fragilis	0.03631381812046567	0.5088461993335425	2500	1533	fragilis	0.7	A1
gallolyticus	0.0024565547494516623	0.03442240892467293	1225	1076	gallolyticus	0.7	A1
gnavus	0.012161295765142568	0.17040976285691517	2225	1454	gnavus	0.7	A1
hadrus	0.039144255103762446	0.54850760579469	1704	1331	hadrus	0.7	A1
hansenii	0.006049603509363928	0.08476987373323765	2055	1297	hansenii	0.7	A1
longum	0.004159946009785726	0.058291108627280555	2648	1499	longum	0.7	A1
muciniphila	0.024167369664248355	0.3386444840552759	2274	1386	muciniphila	0.7	A1
ovatus	0.028141049434789945	0.3943255430264281	2673	1550	ovatus	0.7	A1
piger	0.009519824531803611	0.13339623291293107	980	890	piger	0.7	A1
plautii	0.005270794668466341	0.07385684004259475	1207	1105	plautii	0.7	A1
prausnitzii	0.16338383667960182	2.2894107153457024	1972	1467	prausnitzii	0.7	A1
producta	0.0026347224565547497	0.03691896716296886	1235	1092	producta	0.7	A1
scindens	0.0034742702885102077	0.048683100929403124	2049	1394	scindens	0.7	A1
smithii	0.02828007423654463	0.39627362355145074	714	742	smithii	0.7	A1
sporogenes	0.013920026995107138	0.1950539271378588	1766	1356	sporogenes	0.7	A1
stadtmanae	0.003231314324278725	0.04527868806659878	823	809	stadtmanae	0.7	A1
thetaiotaomicron	0.0196915809009617	0.27592763912643553	2524	1549	thetaiotaomicron	0.7	A1
uniformis	0.12571216467015353	1.7615376324571936	2418	1500	uniformis	0.7	A1
vulgatus	0.16477003543107813	2.3088347804909226	2474	1519	vulgatus	0.7	A1
xylaniphila	0.009849164838872954	0.13801110316088613	1930	1356	xylaniphila	0.7	A1
xylanisolvens	0.025067656487261687	0.35125972397360833	2322	1422	xylanisolvens	0.7	A1
adolescentis	0.08561338058819871	1.626314209998038	1129	991	adolescentis	0.7	G1
aerofaciens	0.02970838773860598	0.25985798990575215	920	850	aerofaciens	0.7	G1
albus	0.004543928371572468	0.040036642668180945	1179	1067	albus	0.7	G1
bicirculans	0.017051545109743205	0.12309763145396323	1032	926	bicirculans	0.7	G1
bifidum	0.016181060747373	0.2760646973646345	2331	1424	bifidum	0.7	G1
bolteae	0.0068569296772990115	0.06190782152625684	1932	1450	bolteae	0.7	G1
cellulosilyticus	0.014497295280731208	0.13705985173719193	2278	1513	cellulosilyticus	0.7	G1
champanellensis	0.0119132002735808	0.12018199533893097	1404	1140	champanellensis	0.7	G1
cylindroides	0.011639619473978737	0.08489921865498393	994	892	cylindroides	0.7	G1
denticola	0.0024448175091711746	0.04976249982669717	1098	983	denticola	0.7	G1
difficile	0.025042591556301685	0.20479842119882963	1844	1401	difficile	0.7	G1
dorei	0.028012186781073183	0.26342564116147477	2345	1467	dorei	0.7	G1
faecium	0.002686066032456631	0.032643747176548235	1528	1175	faecium	0.7	G1
fibrisolvens	0.0028626500031088725	0.031313556193646265	1803	1346	fibrisolvens	0.7	G1
formigenes	0.003782876329043089	0.03835705008252164	955	884	formigenes	0.7	G1
fragilis	0.022433625567369272	0.3729455919832982	2500	1533	fragilis	0.7	G1
gnavus	0.022642541814338123	0.21374570016686123	2225	1454	gnavus	0.7	G1
hadrus	0.09226139401852888	0.6575344677872942	1704	1331	hadrus	0.7	G1
hansenii	0.012074861655163837	0.10739056789370414	2055	1297	hansenii	0.7	G1
hylemonae	0.00310638562457253	0.03205328378022402	1987	1459	hylemonae	0.7	G1
intermedia	0.0030267984828701113	0.060981550363546314	1028	932	intermedia	0.7	G1
jejuni	0.006603245663122552	0.12819272976246537	1103	961	jejuni	0.7	G1
muciniphila	0.038878318721631534	0.0015889491097065844	2274	1386	muciniphila	0.7	G1
ovatus	0.007675184977927004	0.07233811750333695	2673	1550	ovatus	0.7	G1
parainfluenzae	0.004076353914070758	0.08027343726678189	1284	1097	parainfluenzae	0.7	G1
plautii	0.005120935148915004	0.04021084431710282	1207	1105	plautii	0.7	G1
prausnitzii	0.3536380028601629	2.694093820661794	1972	1467	prausnitzii	0.7	G1
producta	0.007165329851395884	0.05464268594564783	1235	1092	producta	0.7	G1
ruminicola	0.003501834234906423	0.06910999764891701	1146	1017	ruminicola	0.7	G1
scindens	0.006707703786606976	0.0604885151409728	2049	1394	scindens	0.7	G1
smithii	0.018993968786917864	0.17805398625874047	714	742	smithii	0.7	G1
sporogenes	0.008180065908101723	0.06214768492303236	1766	1356	sporogenes	0.7	G1
thermophilus	0.005712864515326743	0.05452570641385507	954	851	thermophilus	0.7	G1
thetaiotaomicron	0.008709817820058446	0.16680494083395497	2524	1549	thetaiotaomicron	0.7	G1
uniformis	0.03688864017907107	0.34652737131810246	2418	1500	uniformis	0.7	G1
vulgatus	0.0430044145992663	0.8171776293406735	2474	1519	vulgatus	0.7	G1
xylaniphila	0.01642479636883666	0.31249974183589446	1930	1356	xylaniphila	0.7	G1
xylanisolvens	0.010336380028601629	0.09527753917453279	2322	1422	xylanisolvens	0.7	G1
adolescentis	0.08508323202657646	1.613715620222634	1129	991	adolescentis	0.7	G2
aerofaciens	0.030026119088600277	0.26243064780132996	920	850	aerofaciens	0.7	G2
albus	0.004537740277560452	0.03410288947893599	1179	1067	albus	0.7	G2
bicirculans	0.01697861123481903	0.12145981314880844	1032	926	bicirculans	0.7	G2
bifidum	0.015115369338356542	0.25672234944743094	2331	1424	bifidum	0.7	G2
bolteae	0.006829479664423876	0.060062711016507855	1932	1450	bolteae	0.7	G2
cellulosilyticus	0.015197217173601665	0.14285349673056025	2278	1513	cellulosilyticus	0.7	G2
champanellensis	0.010970017212118294	0.10957548862787612	1404	1140	champanellensis	0.7	G2
cylindroides	0.011831826771463992	0.0848030123709766	994	892	cylindroides	0.7	G2
denticola	0.002335070593757899	0.04493252531129618	1098	983	denticola	0.7	G2
difficile	0.025334312297637246	0.20598954937397207	1844	1401	difficile	0.7	G2
dorei	0.0275682767419747	0.25893496376961905	2345	1467	dorei	0.7	G2
faecium	0.00237599451138046	0.023714154892688674	1528	1175	faecium	0.7	G2
fibrisolvens	0.0028815252584826856	0.027390696794006138	1803	1346	fibrisolvens	0.7	G2
formigenes	0.00411887194424718	0.038271964876686417	955	884	formigenes	0.7	G2
fragilis	0.022334829864830708	0.37025076608666196	2500	1533	fragilis	0.7	G2
gnavus	0.021964107316955743	0.20644429897471922	2225	1454	gnavus	0.7	G2
hadrus	0.09242787159519024	0.659657079919239	1704	1331	hadrus	0.7	G2
hansenii	0.011863121531998892	0.10401509725636689	2055	1297	hansenii	0.7	G2
hylemonae	0.0029489293580963155	0.027700865047523896	1987	1459	hylemonae	0.7	G2
intermedia	0.0031054031607708143	0.0595348263829469	1028	932	intermedia	0.7	G2
jejuni	0.006376909281303788	0.12148840903266782	1103	961	jejuni	0.7	G2
muciniphila	0.035310119040454495	0.0002960065595608029	2274	1386	muciniphila	0.7	G2
ovatus	0.007676845488138082	0.07094263326592812	2673	1550	ovatus	0.7	G2
parainfluenzae	0.004195905200948472	0.08010788325325433	1284	1097	parainfluenzae	0.7	G2
plautii	0.005209373984424838	0.037955958248463186	1207	1105	plautii	0.7	G2
prausnitzii	0.3531493361899833	2.6939348883345926	1972	1467	prausnitzii	0.7	G2
producta	0.007123168955597548	0.05157986921031216	1235	1092	producta	0.7	G2
ruminicola	0.0035507516760751555	0.0678312671427545	1146	1017	ruminicola	0.7	G2
scindens	0.006906512921125167	0.06070166548532421	2049	1394	scindens	0.7	G2
smithii	0.020700280449200175	0.193506011929133	714	742	smithii	0.7	G2
sporogenes	0.008151081474705408	0.05896477363730298	1766	1356	sporogenes	0.7	G2
thermophilus	0.006162660536103321	0.05656237440183522	954	851	thermophilus	0.7	G2
thetaiotaomicron	0.009424537499548632	0.17896619392037885	2524	1549	thetaiotaomicron	0.7	G2
uniformis	0.03880791035254751	0.36442895316286633	2418	1500	uniformis	0.7	G2
vulgatus	0.044426523513197966	0.8426538199607406	2474	1519	vulgatus	0.7	G2
xylaniphila	0.015994029922605648	0.3034330180071831	1930	1356	xylaniphila	0.7	G2
xylanisolvens	0.011006126551197025	0.10038951212890108	2322	1422	xylanisolvens	0.7	G2
adolescentis	0.09595944607463079	1.5691441422232986	1129	991	adolescentis	0.7	G3
aerofaciens	0.03141148582727114	0.26584121221166795	920	850	aerofaciens	0.7	G3
albus	0.004605534060177989	0.04462603912142129	1179	1067	albus	0.7	G3
bicirculans	0.01740198169657265	0.12779561812745616	1032	926	bicirculans	0.7	G3
bifidum	0.017225773184403135	0.25697016056098637	2331	1424	bifidum	0.7	G3
bolteae	0.006797938916855549	0.060736532799168824	1932	1450	bolteae	0.7	G3
cellulosilyticus	0.01446950108878312	0.13106830751514825	2278	1513	cellulosilyticus	0.7	G3
champanellensis	0.011982178827527107	0.1150120491493008	1404	1140	champanellensis	0.7	G3
cylindroides	0.011399763324145759	0.08516268682872817	994	892	cylindroides	0.7	G3
denticola	0.002498451219919352	0.04687171553250305	1098	983	denticola	0.7	G3
difficile	0.02455604729065501	0.19827370523895851	1844	1401	difficile	0.7	G3
dorei	0.025529831173697077	0.22930864967213943	2345	1467	dorei	0.7	G3
faecium	0.0023945809390615315	0.03390614501195219	1528	1175	faecium	0.7	G3
fibrisolvens	0.0029343354342334185	0.03376089889452943	1803	1346	fibrisolvens	0.7	G3
formigenes	0.003991586507250516	0.040871229908597054	955	884	formigenes	0.7	G3
fragilis	0.020981796733279667	0.30555716707651226	2500	1533	fragilis	0.7	G3
gallolyticus	0.0022035338153408982	0.030091203749525078	1225	1076	gallolyticus	0.7	G3
gnavus	0.021773807624820545	0.19684470614056543	2225	1454	gnavus	0.7	G3
hadrus	0.08756821124247405	0.631078806735145	1704	1331	hadrus	0.7	G3
hansenii	0.011442424332355221	0.09994904684922483	2055	1297	hansenii	0.7	G3
hylemonae	0.002832319979819488	0.031195420473500175	1987	1459	hylemonae	0.7	G3
intermedia	0.0031365115166173897	0.0576508482865661	1028	932	intermedia	0.7	G3
jejuni	0.0063806029669803786	0.1091789637248089	1103	961	jejuni	0.7	G3
muciniphila	0.03685540144008725	0.006289329268416156	2274	1386	muciniphila	0.7	G3
ovatus	0.007554708105962525	0.06926207863195674	2673	1550	ovatus	0.7	G3
parainfluenzae	0.00449424447354461	0.07823045283807264	1284	1097	parainfluenzae	0.7	G3
plautii	0.005048837580267614	0.04228611619584084	1207	1105	plautii	0.7	G3
prausnitzii	0.35613780618547525	2.7006375958456608	1972	1467	prausnitzii	0.7	G3
producta	0.007356241676466332	0.058542761147108394	1235	1092	producta	0.7	G3
ruminicola	0.0035872343424825735	0.06324602535690271	1146	1017	ruminicola	0.7	G3
scindens	0.0064993118593893165	0.058090332406530866	2049	1394	scindens	0.7	G3
smithii	0.017483594060103795	0.15697314178155172	714	742	smithii	0.7	G3
sporogenes	0.00736922546157356	0.059672052296817026	1766	1356	sporogenes	0.7	G3
thermophilus	0.006517860123828213	0.06061749013176494	954	851	thermophilus	0.7	G3
thetaiotaomicron	0.008593410914540725	0.14300685261133614	2524	1549	thetaiotaomicron	0.7	G3
uniformis	0.035401217508077766	0.3171853163911169	2418	1500	uniformis	0.7	G3
vulgatus	0.040403684427248135	0.6612119110568853	2474	1519	vulgatus	0.7	G3
xylaniphila	0.01717940252330589	0.2817856330400068	1930	1356	xylaniphila	0.7	G3
xylanisolvens	0.010040175540774647	0.08960155040174175	2322	1422	xylanisolvens	0.7	G3
