## Supplementary file 4 for "Genome scale metabolic modelling of human gut microbes to inform rational community design": A1_growth.csv

compartments	abundance	growth_rate	reactions	metabolites	taxon	tradeoff	sample_id
Clostridium_sordellii_ATCC_9714	0.007936507936507914	0.12204471906370713	1274	1138	Clostridium_sordellii_ATCC_9714	0.7	A1
Clostridium_sp_SY8519	0.007936507936507914	0.12204471906391555	1113	1015	Clostridium_sp_SY8519	0.7	A1
Peptostreptococcus_anaerobius_DSM_2949	0.007936507936507914	0.12204471906359211	1175	1033	Peptostreptococcus_anaerobius_DSM_2949	0.7	A1
Prevotella_intermedia_17	0.007936507936507914	0.12204471906373207	993	916	Prevotella_intermedia_17	0.7	A1
Roseburia_intestinalis_L1_82	0.007936507936507914	0.1220447190635007	1135	1021	Roseburia_intestinalis_L1_82	0.7	A1
Ruminococcaceae_bacterium_D16	0.007936507936507914	0.12204471906347049	969	938	Ruminococcaceae_bacterium_D16	0.7	A1
adolescentis	0.027308764572135547	0.41994420302181357	1129	991	adolescentis	0.7	A1
aerofaciens	0.057534286196341294	0.8847412302129571	920	850	aerofaciens	0.7	A1
bicirculans	0.08283384350872133	1.2737885781545109	1032	926	bicirculans	0.7	A1
bolteae	0.005346316694384809	0.08221370459311143	1932	1450	bolteae	0.7	A1
cellulosilyticus	0.010603935179605818	0.1630634405351635	2278	1513	cellulosilyticus	0.7	A1
champanellensis	0.0029077586830244047	0.044714450543086426	1404	1140	champanellensis	0.7	A1
cylindroides	0.008067680590035913	0.12406184419917488	994	892	cylindroides	0.7	A1
difficile	0.027020816762676043	0.41551624682348254	1844	1401	difficile	0.7	A1
dorei	0.021741345095487134	0.33433046063395233	2345	1467	dorei	0.7	A1
equolifaciens	0.010287706781717218	0.15820059578174062	942	904	equolifaciens	0.7	A1
faecium	0.00596720415853191	0.09176148514673314	1528	1175	faecium	0.7	A1
fragilis	0.034584588686157755	0.5318291676755011	2500	1533	fragilis	0.7	A1
gallolyticus	0.002339575951858704	0.035977144169508486	1225	1076	gallolyticus	0.7	A1
gnavus	0.01158218644299292	0.17810663101261126	2225	1454	gnavus	0.7	A1
hadrus	0.037280242955964264	0.5732819540498093	1704	1331	hadrus	0.7	A1
hansenii	0.00576152715177511	0.0885986592901352	2055	1297	hansenii	0.7	A1
longum	0.003961853342653007	0.06092393304996179	2648	1499	longum	0.7	A1
muciniphila	0.02301654253737934	0.3539399809407393	2274	1386	muciniphila	0.7	A1
ovatus	0.026800999461704746	0.41213597668992935	2673	1550	ovatus	0.7	A1
piger	0.009066499554098616	0.13942131726232784	980	890	piger	0.7	A1
plautii	0.005019804446158408	0.07719271854713688	1207	1105	plautii	0.7	A1
prausnitzii	0.15560365398057344	2.3928161336458227	1972	1467	prausnitzii	0.7	A1
producta	0.002509259482433004	0.038586475452457636	1235	1092	producta	0.7	A1
scindens	0.003308828846200106	0.050881960958457526	2049	1394	scindens	0.7	A1
smithii	0.026933404034804445	0.41417204583468176	714	742	smithii	0.7	A1
sporogenes	0.013257168566768722	0.20386389407676217	1766	1356	sporogenes	0.7	A1
stadtmanae	0.0030774422135987052	0.04732378187031683	823	809	stadtmanae	0.7	A1
thetaiotaomicron	0.01875388657234443	0.28839041507655655	2524	1549	thetaiotaomicron	0.7	A1
uniformis	0.1197258711144321	1.8411006984012215	2418	1500	uniformis	0.7	A1
vulgatus	0.15692384326769365	2.413117522108738	2474	1519	vulgatus	0.7	A1
xylaniphila	0.009380156989402815	0.1442446266924402	1930	1356	xylaniphila	0.7	A1
xylanisolvens	0.023873958559296842	0.3671250112276587	2322	1422	xylanisolvens	0.7	A1
