## Supplementary file 4 for "Genome scale metabolic modelling of human gut microbes to inform rational community design": A2_growth.csv

compartments	abundance	growth_rate	reactions	metabolites	taxon	tradeoff	sample_id
Clostridium_sordellii_ATCC_9714	0.007936507936507915	0.1206654787799792	1274	1138	Clostridium_sordellii_ATCC_9714	0.7	A2
Clostridium_sp_SY8519	0.007936507936507915	0.12077750019046923	1113	1015	Clostridium_sp_SY8519	0.7	A2
Peptostreptococcus_anaerobius_DSM_2949	0.007936507936507915	0.12059252263356818	1175	1033	Peptostreptococcus_anaerobius_DSM_2949	0.7	A2
Prevotella_intermedia_17	0.007936507936507915	0.12067396557530607	993	916	Prevotella_intermedia_17	0.7	A2
Roseburia_intestinalis_L1_82	0.007936507936507915	0.12053702029099159	1135	1021	Roseburia_intestinalis_L1_82	0.7	A2
Ruminococcaceae_bacterium_D16	0.007936507936507915	0.12051839919317861	969	938	Ruminococcaceae_bacterium_D16	0.7	A2
adolescentis	0.023502557023571045	0.3566674264539122	1129	991	adolescentis	0.7	A2
aerofaciens	0.04814024267420239	0.730485655169142	920	850	aerofaciens	0.7	A2
bicirculans	0.08901520303365147	1.3507089874454952	1032	926	bicirculans	0.7	A2
bolteae	0.00554709469624061	0.08439352083195403	1932	1450	bolteae	0.7	A2
cellulosilyticus	0.011149281580649921	0.16924557538283347	2278	1513	cellulosilyticus	0.7	A2
champanellensis	0.003069093982567206	0.04746121267229737	1404	1140	champanellensis	0.7	A2
cylindroides	0.008345318753644818	0.12670842188834625	994	892	cylindroides	0.7	A2
difficile	0.02751854799028865	0.4175891739652987	1844	1401	difficile	0.7	A2
dorei	0.022059830345902042	0.3347594107874948	2345	1467	dorei	0.7	A2
durans	0.0019110102771033037	0.03038792091161098	1197	1042	durans	0.7	A2
equolifaciens	0.008792942782515818	0.13358403854793624	942	904	equolifaciens	0.7	A2
faecium	0.0061003120857684116	0.09322159453201447	1528	1175	faecium	0.7	A2
fragilis	0.03576515990679777	0.5427324080580314	2500	1533	fragilis	0.7	A2
gallolyticus	0.0021371177993792043	0.0351985443955666	1225	1076	gallolyticus	0.7	A2
gnavus	0.012342945657639425	0.18744333765255244	2225	1454	gnavus	0.7	A2
hadrus	0.03968014852853938	0.6021199999364492	1704	1331	hadrus	0.7	A2
hansenii	0.005928148997741111	0.09034882106382013	2055	1297	hansenii	0.7	A2
longum	0.0035006494565557066	0.053128407471153355	2648	1499	longum	0.7	A2
muciniphila	0.02092584947276204	0.3175546989664552	2274	1386	muciniphila	0.7	A2
ovatus	0.02721439320144035	0.41296585695046956	2673	1550	ovatus	0.7	A2
piger	0.008391228910452117	0.12760968241631174	980	890	piger	0.7	A2
plautii	0.00478613384715981	0.07305604959334482	1207	1105	plautii	0.7	A2
prausnitzii	0.14976352252105551	2.2725039921881143	1972	1467	prausnitzii	0.7	A2
producta	0.0027305065761134054	0.04253457708073719	1235	1092	producta	0.7	A2
scindens	0.0034949106869548064	0.05345401550883273	2049	1394	scindens	0.7	A2
smithii	0.026008103831328847	0.3946584736729406	714	742	smithii	0.7	A2
sporogenes	0.013375924185803426	0.20306065103616314	1766	1356	sporogenes	0.7	A2
stadtmanae	0.002961205114070006	0.04535891171956441	823	809	stadtmanae	0.7	A2
thetaiotaomicron	0.019407371036360938	0.29453935918995766	2524	1549	thetaiotaomicron	0.7	A2
uniformis	0.12181801007245903	1.8484656659995888	2418	1500	uniformis	0.7	A2
vulgatus	0.16407486615180752	2.489719969821259	2474	1519	vulgatus	0.7	A2
xylaniphila	0.009317466324039118	0.14151146308598	1930	1356	xylaniphila	0.7	A2
xylanisolvens	0.023605854876387444	0.35821121514681237	2322	1422	xylanisolvens	0.7	A2
