## Supplementary file 4 for "Genome scale metabolic modelling of human gut microbes to inform rational community design": A3_growth.csv

compartments	abundance	growth_rate	reactions	metabolites	taxon	tradeoff	sample_id
Clostridium_sordellii_ATCC_9714	0.007936507936507912	0.11838829195085351	1274	1138	Clostridium_sordellii_ATCC_9714	0.7	A3
Clostridium_sp_SY8519	0.007936507936507912	0.11859641766489641	1113	1015	Clostridium_sp_SY8519	0.7	A3
Peptostreptococcus_anaerobius_DSM_2949	0.007936507936507912	0.11828306054644272	1175	1033	Peptostreptococcus_anaerobius_DSM_2949	0.7	A3
Prevotella_intermedia_17	0.007936507936507912	0.11839774961892464	993	916	Prevotella_intermedia_17	0.7	A3
Roseburia_intestinalis_L1_82	0.007936507936507912	0.11820635558712515	1135	1021	Roseburia_intestinalis_L1_82	0.7	A3
Ruminococcaceae_bacterium_D16	0.007936507936507912	0.11817945721590646	969	938	Ruminococcaceae_bacterium_D16	0.7	A3
adolescentis	0.02197094927451993	0.32683783573982805	1129	991	adolescentis	0.7	A3
aerofaciens	0.04581232550945827	0.6813870266936796	920	850	aerofaciens	0.7	A3
agalactiae	0.002186980961444103	0.035689961795272264	1286	1082	agalactiae	0.7	A3
bicirculans	0.08508997817616303	1.2655604452850586	1032	926	bicirculans	0.7	A3
bolteae	0.005452347129702407	0.08145429188370601	1932	1450	bolteae	0.7	A3
cellulosilyticus	0.011420900576430318	0.16995821612127418	2278	1513	cellulosilyticus	0.7	A3
champanellensis	0.0028502995113115037	0.04400285318360353	1404	1140	champanellensis	0.7	A3
cylindroides	0.008292138624382411	0.12344239647916865	994	892	cylindroides	0.7	A3
difficile	0.027398339864722437	0.40752984149545174	1844	1401	difficile	0.7	A3
dorei	0.022917984273439634	0.3408959154005893	2345	1467	dorei	0.7	A3
equolifaciens	0.008533823006908312	0.12717188130066656	942	904	equolifaciens	0.7	A3
faecium	0.006664709548569009	0.10001206703946747	1528	1175	faecium	0.7	A3
fragilis	0.03684373331441895	0.5480249619146574	2500	1533	fragilis	0.7	A3
gnavus	0.012043500561850518	0.17936512434023943	2225	1454	gnavus	0.7	A3
hadrus	0.03937091131430986	0.5855933652728121	1704	1331	hadrus	0.7	A3
hansenii	0.006025034036122609	0.09019791023785377	2055	1297	hansenii	0.7	A3
longum	0.0034137919031791046	0.05078686975757015	2648	1499	longum	0.7	A3
muciniphila	0.018993240061550728	0.2825370529274889	2274	1386	muciniphila	0.7	A3
ovatus	0.02786594660482694	0.41447682532463137	2673	1550	ovatus	0.7	A3
piger	0.008310527653487613	0.12403304935095105	980	890	piger	0.7	A3
plautii	0.004704964446782407	0.07069687201221159	1207	1105	plautii	0.7	A3
prausnitzii	0.1472711665934391	2.1903973846180893	1972	1467	prausnitzii	0.7	A3
producta	0.002822715967653604	0.04376150876741981	1235	1092	producta	0.7	A3
scindens	0.0035700986505736053	0.053741214659921994	2049	1394	scindens	0.7	A3
smithii	0.025945606565408737	0.385914439529059	714	742	smithii	0.7	A3
sporogenes	0.013221711926664518	0.1967940987513777	1766	1356	sporogenes	0.7	A3
stadtmanae	0.0031418969728374043	0.047334504727934996	823	809	stadtmanae	0.7	A3
thetaiotaomicron	0.019961291093733426	0.2969572504888628	2524	1549	thetaiotaomicron	0.7	A3
uniformis	0.12400773127323687	1.8444009678853959	2418	1500	uniformis	0.7	A3
vulgatus	0.17226054364537574	2.5621360353204947	2474	1519	vulgatus	0.7	A3
xylaniphila	0.009518949566117414	0.14176121277444523	1930	1356	xylaniphila	0.7	A3
xylanisolvens	0.024496813772332034	0.36436754344860195	2322	1422	xylanisolvens	0.7	A3
