## Supplementary file 4 for "Genome scale metabolic modelling of human gut microbes to inform rational community design": G1_growth.csv

compartments	abundance	growth_rate	reactions	metabolites	taxon	tradeoff	sample_id
Clostridium_sordellii_ATCC_9714	0.007936507936507915	0.07084932661088449	1274	1138	Clostridium_sordellii_ATCC_9714	0.7	G1
Clostridium_sp_SY8519	0.007936507936507915	0.0754459431492604	1113	1015	Clostridium_sp_SY8519	0.7	G1
Peptostreptococcus_anaerobius_DSM_2949	0.007936507936507915	0.06909542623384891	1175	1033	Peptostreptococcus_anaerobius_DSM_2949	0.7	G1
Prevotella_intermedia_17	0.007936507936507915	0.16868755314905523	993	916	Prevotella_intermedia_17	0.7	G1
Roseburia_intestinalis_L1_82	0.007936507936507915	0.08369777308589371	1135	1021	Roseburia_intestinalis_L1_82	0.7	G1
Ruminococcaceae_bacterium_D16	0.007936507936507915	0.08278074874560183	969	938	Ruminococcaceae_bacterium_D16	0.7	G1
adolescentis	0.08153655294114176	1.6950055886437674	1129	991	adolescentis	0.7	G1
aerofaciens	0.028293702608196157	0.27223493900822693	920	850	aerofaciens	0.7	G1
albus	0.004327550830069009	0.05235315428472075	1179	1067	albus	0.7	G1
bicirculans	0.01623956677118403	0.1315274505559494	1032	926	bicirculans	0.7	G1
bifidum	0.01541053404511713	0.28958063386278643	2331	1424	bifidum	0.7	G1
bolteae	0.006530409216475213	0.06816213307666173	1932	1450	bolteae	0.7	G1
cellulosilyticus	0.013806947886410627	0.14484447688912241	2278	1513	cellulosilyticus	0.7	G1
champanellensis	0.011345905022457923	0.12813797947222655	1404	1140	champanellensis	0.7	G1
cylindroides	0.011085351879979723	0.09205318189446586	994	892	cylindroides	0.7	G1
denticola	0.0023283976277820046	0.057020300324904814	1098	983	denticola	0.7	G1
difficile	0.023850087196477847	0.2169463686883175	1844	1401	difficile	0.7	G1
dorei	0.02667827312483165	0.275963797353281	2345	1467	dorei	0.7	G1
faecium	0.002558158126149105	0.04463122944974602	1528	1175	faecium	0.7	G1
fibrisolvens	0.0027263333362941055	0.04021055837033588	1803	1346	fibrisolvens	0.7	G1
formigenes	0.0036027393609934072	0.04606713876908593	955	884	formigenes	0.7	G1
fragilis	0.02136535768320884	0.3898003062945722	2500	1533	fragilis	0.7	G1
gnavus	0.021564325537464842	0.22529897937548363	2225	1454	gnavus	0.7	G1
hadrus	0.08786799430336098	0.6883258377202741	1704	1331	hadrus	0.7	G1
hansenii	0.011499868243013123	0.11565425218172319	2055	1297	hansenii	0.7	G1
hylemonae	0.002958462499592806	0.03926674051427373	1987	1459	hylemonae	0.7	G1
intermedia	0.002882665221781006	0.06909263791470321	1028	932	intermedia	0.7	G1
jejuni	0.006288805393450012	0.13810263740646375	1103	961	jejuni	0.7	G1
muciniphila	0.037026970211077675	0.004596826578248968	2274	1386	muciniphila	0.7	G1
ovatus	0.007309699978978115	0.07854603785643732	2673	1550	ovatus	0.7	G1
parainfluenzae	0.003882241822924508	0.08856628251769375	1284	1097	parainfluenzae	0.7	G1
plautii	0.004877081094204709	0.04799248420599604	1207	1105	plautii	0.7	G1
prausnitzii	0.33679809796206056	2.8184199921124717	1972	1467	prausnitzii	0.7	G1
producta	0.006824123667996014	0.06302860814626272	1235	1092	producta	0.7	G1
ruminicola	0.0033350802237204066	0.07651593073299631	1146	1017	ruminicola	0.7	G1
scindens	0.006388289320578013	0.06649660246690639	2049	1394	scindens	0.7	G1
smithii	0.018089494082778934	0.187032157476227	714	742	smithii	0.7	G1
sporogenes	0.007790538960096816	0.071425850145127	1766	1356	sporogenes	0.7	G1
thermophilus	0.0054408233479302116	0.06123552772977235	954	851	thermophilus	0.7	G1
thetaiotaomicron	0.008295064590531817	0.17607901970542555	2524	1549	thetaiotaomicron	0.7	G1
uniformis	0.03513203826578197	0.3624903447278881	2418	1500	uniformis	0.7	G1
vulgatus	0.04095658533263458	0.8520915132521178	2474	1519	vulgatus	0.7	G1
xylaniphila	0.01564266320841583	0.3264027203983623	1930	1356	xylaniphila	0.7	G1
xylanisolvens	0.00984417145581102	0.10170322471962863	2322	1422	xylanisolvens	0.7	G1
