## Supplementary file 4 for "Genome scale metabolic modelling of human gut microbes to inform rational community design": G2_growth.csv

compartments	abundance	growth_rate	reactions	metabolites	taxon	tradeoff	sample_id
Clostridium_sordellii_ATCC_9714	0.007936507936507914	0.06722171559350086	1274	1138	Clostridium_sordellii_ATCC_9714	0.7	G2
Clostridium_sp_SY8519	0.007936507936507914	0.07003030215900734	1113	1015	Clostridium_sp_SY8519	0.7	G2
Peptostreptococcus_anaerobius_DSM_2949	0.007936507936507914	0.0662067808541617	1175	1033	Peptostreptococcus_anaerobius_DSM_2949	0.7	G2
Prevotella_intermedia_17	0.007936507936507914	0.16686798754431006	993	916	Prevotella_intermedia_17	0.7	G2
Roseburia_intestinalis_L1_82	0.007936507936507914	0.08179551101716218	1135	1021	Roseburia_intestinalis_L1_82	0.7	G2
Ruminococcaceae_bacterium_D16	0.007936507936507914	0.0812864393124776	969	938	Ruminococcaceae_bacterium_D16	0.7	G2
adolescentis	0.08103164954912054	1.6819993325303404	1129	991	adolescentis	0.7	G2
aerofaciens	0.02859630389390505	0.27504081230538086	920	850	aerofaciens	0.7	G2
albus	0.0043216574072004075	0.04510639913027578	1179	1067	albus	0.7	G2
bicirculans	0.016170105937922827	0.12935072305994552	1032	926	bicirculans	0.7	G2
bifidum	0.014395589846053826	0.26933546133853553	2331	1424	bifidum	0.7	G2
bolteae	0.006504266347070312	0.06554619808347105	1932	1450	bolteae	0.7	G2
cellulosilyticus	0.014473540165334926	0.15061647719323898	2278	1513	cellulosilyticus	0.7	G2
champanellensis	0.010447635440112618	0.11673190537767163	1404	1140	champanellensis	0.7	G2
cylindroides	0.011268406449013321	0.09141079752489546	994	892	cylindroides	0.7	G2
denticola	0.002223876755959904	0.051657397098241464	1098	983	denticola	0.7	G2
difficile	0.02412791647394024	0.2177424610270279	1844	1401	difficile	0.7	G2
dorei	0.026255501659023545	0.2713805938896575	2345	1467	dorei	0.7	G2
faecium	0.002262851915600404	0.03509533302313859	1528	1175	faecium	0.7	G2
fibrisolvens	0.002744309769983505	0.03521163911329014	1803	1346	fibrisolvens	0.7	G2
formigenes	0.003922735184997307	0.04500747370708052	955	884	formigenes	0.7	G2
fragilis	0.021271266537934038	0.38709675842559804	2500	1533	fragilis	0.7	G2
gnavus	0.02091819744471974	0.21755363756745244	2225	1454	gnavus	0.7	G2
hadrus	0.08802654437637175	0.6908773229595048	1704	1331	hadrus	0.7	G2
hansenii	0.01129821098285602	0.1114945510112396	2055	1297	hansenii	0.7	G2
hylemonae	0.0028085041505679052	0.03406023932406576	1987	1459	hylemonae	0.7	G2
intermedia	0.002957526819781705	0.06714814303247932	1028	932	intermedia	0.7	G2
jejuni	0.00607324693457501	0.13044734171647537	1103	961	jejuni	0.7	G2
muciniphila	0.033628684800432865	0.0027672954172106947	2274	1386	muciniphila	0.7	G2
ovatus	0.007311281417274313	0.07641039819609312	2673	1550	ovatus	0.7	G2
parainfluenzae	0.003996100191379407	0.08730019260486402	1284	1097	parainfluenzae	0.7	G2
plautii	0.004961308556595009	0.044577729803596124	1207	1105	plautii	0.7	G2
prausnitzii	0.3363327011333181	2.818931061583381	1972	1467	prausnitzii	0.7	G2
producta	0.0067839704339024125	0.058824478926606784	1235	1092	producta	0.7	G2
ruminicola	0.003381668262928706	0.07422316824463474	1146	1017	ruminicola	0.7	G2
scindens	0.006577631353452512	0.06598936112599471	2049	1394	scindens	0.7	G2
smithii	0.019714552808762036	0.20307610642657242	714	742	smithii	0.7	G2
sporogenes	0.007762934737814614	0.06693376553820726	1766	1356	sporogenes	0.7	G2
thermophilus	0.00586920051057451	0.062328803784936715	954	851	thermophilus	0.7	G2
thetaiotaomicron	0.008975749999570116	0.18827745969614115	2524	1549	thetaiotaomicron	0.7	G2
uniformis	0.03695991462147386	0.3813066983810668	2418	1500	uniformis	0.7	G2
vulgatus	0.04231097477447428	0.8787464835268688	2474	1519	vulgatus	0.7	G2
xylaniphila	0.015232409450100627	0.31701706044167577	1930	1356	xylaniphila	0.7	G2
xylanisolvens	0.010482025286854319	0.10654352002300849	2322	1422	xylanisolvens	0.7	G2
