## Supplementary file 4 for "Genome scale metabolic modelling of human gut microbes to inform rational community design": G3_growth.csv

compartments	abundance	growth_rate	reactions	metabolites	taxon	tradeoff	sample_id
Clostridium_sordellii_ATCC_9714	0.007936507936507917	0.0662458639032158	1274	1138	Clostridium_sordellii_ATCC_9714	0.7	G3
Clostridium_sp_SY8519	0.007936507936507917	0.06851826833024044	1113	1015	Clostridium_sp_SY8519	0.7	G3
Peptostreptococcus_anaerobius_DSM_2949	0.007936507936507917	0.06546859005510154	1175	1033	Peptostreptococcus_anaerobius_DSM_2949	0.7	G3
Prevotella_intermedia_17	0.007936507936507917	0.1435962231909043	993	916	Prevotella_intermedia_17	0.7	G3
Roseburia_intestinalis_L1_82	0.007936507936507917	0.07767621001459594	1135	1021	Roseburia_intestinalis_L1_82	0.7	G3
Ruminococcaceae_bacterium_D16	0.007936507936507917	0.07732965532118537	969	938	Ruminococcaceae_bacterium_D16	0.7	G3
adolescentis	0.0913899486425057	1.6371611413179616	1129	991	adolescentis	0.7	G3
aerofaciens	0.029915700787877263	0.2779183687003855	920	850	aerofaciens	0.7	G3
albus	0.00438622291445521	0.043693787478487775	1179	1067	albus	0.7	G3
bicirculans	0.01657331590149774	0.13277495652555737	1032	926	bicirculans	0.7	G3
bifidum	0.016405498270860134	0.267273418789822	2331	1424	bifidum	0.7	G3
bolteae	0.006474227539862414	0.06217692384966713	1932	1450	bolteae	0.7	G3
cellulosilyticus	0.01378047722741243	0.1363402748417351	2278	1513	cellulosilyticus	0.7	G3
champanellensis	0.011411598883359124	0.11914053445878582	1404	1140	champanellensis	0.7	G3
cylindroides	0.010856917451567324	0.0879142435781199	994	892	cylindroides	0.7	G3
denticola	0.0023794773523041052	0.04606836179236165	1098	983	denticola	0.7	G3
difficile	0.023386711705385747	0.20634083544427426	1844	1401	difficile	0.7	G3
dorei	0.024314124927330552	0.23948713173653713	2345	1467	dorei	0.7	G3
faecium	0.0022805532752966052	0.03248009278390296	1528	1175	faecium	0.7	G3
fibrisolvens	0.002794605175460306	0.033097788723811576	1803	1346	fibrisolvens	0.7	G3
formigenes	0.0038015109592862083	0.04086450340447401	955	884	formigenes	0.7	G3
fragilis	0.019982663555504446	0.31829361038990245	2500	1533	fragilis	0.7	G3
gallolyticus	0.002098603633657905	0.028596088442327708	1225	1076	gallolyticus	0.7	G3
gnavus	0.020736959642686244	0.205001702885474	2225	1454	gnavus	0.7	G3
hadrus	0.08339829642140398	0.6612656879311756	1704	1331	hadrus	0.7	G3
hansenii	0.010897546983195424	0.10310098994253541	2055	1297	hansenii	0.7	G3
hylemonae	0.002697447599828006	0.030723483100967938	1987	1459	hylemonae	0.7	G3
intermedia	0.0029871538253498065	0.05739573953151649	1028	932	intermedia	0.7	G3
jejuni	0.006076764730457513	0.11184421107700357	1103	961	jejuni	0.7	G3
muciniphila	0.035100382323892676	0.004594437856676035	2274	1386	muciniphila	0.7	G3
ovatus	0.007194960100916616	0.07129570304914461	2673	1550	ovatus	0.7	G3
parainfluenzae	0.004280232831947209	0.07966797374522579	1284	1097	parainfluenzae	0.7	G3
plautii	0.0048084167431120105	0.04242444489141718	1207	1105	plautii	0.7	G3
prausnitzii	0.33917886303378675	2.8298079200360307	1972	1467	prausnitzii	0.7	G3
producta	0.007005944453777415	0.05933141460815037	1235	1092	producta	0.7	G3
ruminicola	0.003416413659507207	0.06419057507741927	1146	1017	ruminicola	0.7	G3
scindens	0.006189820818466013	0.05944844404996224	2049	1394	scindens	0.7	G3
smithii	0.01665104196200364	0.16366582487514245	714	742	smithii	0.7	G3
sporogenes	0.007018309963403315	0.060250604443041846	1766	1356	sporogenes	0.7	G3
thermophilus	0.006207485832217313	0.06188665520463543	954	851	thermophilus	0.7	G3
thetaiotaomicron	0.008184200870991117	0.148050204244059	2524	1549	thetaiotaomicron	0.7	G3
uniformis	0.03371544524578838	0.33163333216856644	2418	1500	uniformis	0.7	G3
vulgatus	0.038479699454522086	0.6895633824251789	2474	1519	vulgatus	0.7	G3
xylaniphila	0.016361335736481835	0.2935423049929789	1930	1356	xylaniphila	0.7	G3
xylanisolvens	0.009562071943594921	0.09283840099387465	2322	1422	xylanisolvens	0.7	G3
