## Supplementary file 4 for "Genome scale metabolic modelling of human gut microbes to inform rational community design": module_growth_summary.csv

	Clostridium_sordellii_ATCC_9714	Clostridium_sp_SY8519	Peptostreptococcus_anaerobius_DSM_2949	Prevotella_intermedia_17	Roseburia_intestinalis_L1_82	Ruminococcaceae_bacterium_D16
A1	4.6944352776194345	0.1220435970191964	0.122043597018873	0.1220435970190129	0.1220435970187816	0.1220435970187513
A2	6.151416597556685	0.120776379412969	3.71236290659359	0.1206728449013404	0.1205358997539712	0.1205172786747794
A3	9.25498564526765	0.1185952990684787	0.6029313062811773	0.1183966312211749	0.1182052373807695	0.1181783390364491
G1	0.0708482557615577	0.0754448677033172	0.0690943571384226	0.168686384461502	0.0836966893881206	0.082779665964853
G2	0.0672206483717852	0.0700292321287051	0.0662057146473808	0.1668668206763224	0.081794429221651	0.0812853580260382
G3	0.0662447976573518	0.068517199811972	0.0654675245865114	0.1435950795946811	0.0776751323383858	0.0773285779915299
