## Supplementary file 4 for "Genome scale metabolic modelling of human gut microbes to inform rational community design": constrained_community_butyrate.csv

sample_id	community_butyrate
Blank_10_1	318.4618256460605
Blank_10_2	296.32735202044864
Blank_10_3	298.0606288883805
Blank_1_1	305.6002862736504
Blank_1_2	306.4940763770357
Blank_1_3	311.21529032159094
Blank_2_1	400.8011102107925
Blank_2_2	400.8509813127226
Blank_3_1	226.7044114333006
Blank_3_2	214.8267156310025
Blank_3_3	215.037008178472
Blank_4_1	401.02573381042936
Blank_4_2	401.049832514158
Blank_4_3	401.037241924982
Blank_5_1	317.5404981487992
Blank_5_2	318.0984153222162
Blank_5_3	321.06666663954866
Blank_6_1	289.29889298152784
Blank_6_2	279.8664792613829
Blank_6_3	282.63502059416413
Blank_7_1	375.55993549072696
Blank_7_2	313.01139100307046
Blank_7_3	367.5951353317264
Blank_8_1	273.9887806320681
Blank_8_2	281.4226519194472
Blank_8_3	283.57771261573674
Blank_9_1	258.4708948566688
Blank_9_2	281.6369359927946
Blank_9_3	256.20993589405794
