## Supplementary file 4 for "Genome scale metabolic modelling of human gut microbes to inform rational community design": samples_growth.csv

compartments	abundance	growth_rate	reactions	metabolites	taxon	tradeoff	sample_id
Bacteroides	0.5288407691048542	1.8427328890147952	3293	1883	Bacteroides	0.7	Blank_10_1
Bifidobacterium	0.06048161283924169	0.21074671937308317	3108	1734	Bifidobacterium	0.7	Blank_10_1
Blautia	0.1127496733205163	0.3928735139031613	2808	1732	Blautia	0.7	Blank_10_1
Coprococcus	0.0780287474321973	0.2718892861179945	2188	1591	Coprococcus	0.7	Blank_10_1
Faecalibacterium	0.05600149337842106	0.19513585130187733	1986	1472	Faecalibacterium	0.7	Blank_10_1
Parabacteroides	0.03640097068809614	0.12683830331878834	2879	1747	Parabacteroides	0.7	Blank_10_1
Roseburia	0.12394997199620052	0.4319006841634999	2357	1567	Roseburia	0.7	Blank_10_1
Ruminococcus	0.003546761240472796	0.012358603897997736	2779	1788	Ruminococcus	0.7	Blank_10_1
Bacteroides	0.5611269495040436	1.7944702304672329	3293	1883	Bacteroides	0.7	Blank_10_2
Bifidobacterium	0.07697467717335957	0.24616313083787386	3108	1734	Bifidobacterium	0.7	Blank_10_2
Blautia	0.11420425960701733	0.36522242290889906	2808	1732	Blautia	0.7	Blank_10_2
Coprococcus	0.07529766896933021	0.24080009970732524	2188	1591	Coprococcus	0.7	Blank_10_2
Faecalibacterium	0.061881603228450335	0.1978958503154917	1986	1472	Faecalibacterium	0.7	Blank_10_2
Parabacteroides	0.02699983229905853	0.08634480188679684	2879	1747	Parabacteroides	0.7	Blank_10_2
Roseburia	0.08217340264930859	0.26278852748155285	2357	1567	Roseburia	0.7	Blank_10_2
Ruminococcus	0.0013416065694317736	0.00429042629839354	2779	1788	Ruminococcus	0.7	Blank_10_2
Bacteroides	0.5439653549231577	1.8296496765001213	3293	1883	Bacteroides	0.7	Blank_10_3
Bifidobacterium	0.061758614202551694	0.20772761991948213	3108	1734	Bifidobacterium	0.7	Blank_10_3
Blautia	0.11316136321107743	0.380622864521924	2808	1732	Blautia	0.7	Blank_10_3
Coprococcus	0.07399736395458081	0.24889315430860826	2188	1591	Coprococcus	0.7	Blank_10_3
Faecalibacterium	0.06288834494672924	0.2115275153942883	1986	1472	Faecalibacterium	0.7	Blank_10_3
Parabacteroides	0.041235172279675734	0.13869618522421706	2879	1747	Parabacteroides	0.7	Blank_10_3
Roseburia	0.09941630578451885	0.3343908027805524	2357	1567	Roseburia	0.7	Blank_10_3
Ruminococcus	0.00357748069770858	0.012033002499541173	2779	1788	Ruminococcus	0.7	Blank_10_3
Akkermansia	0.05284265156159451	0.30584640329677215	2274	1386	Akkermansia	0.7	Blank_3_1
Anaerostipes	0.0014154281749906214	0.008192433771461683	2034	1491	Anaerostipes	0.7	Blank_3_1
Bacteroides	0.3361641896444139	1.9456746638398528	3293	1883	Bacteroides	0.7	Blank_3_1
Bifidobacterium	0.012502948817491075	0.07236544370185247	3108	1734	Bifidobacterium	0.7	Blank_3_1
Blautia	0.1304552960590977	0.7550583081894306	2808	1732	Blautia	0.7	Blank_3_1
Clostridium	0.02335456476091803	0.13517318721642657	3532	2001	Clostridium	0.7	Blank_3_1
Coprococcus	0.06298655342725133	0.36455798965251734	2188	1591	Coprococcus	0.7	Blank_3_1
Faecalibacterium	0.07525359754566892	0.4355580475888744	1986	1472	Faecalibacterium	0.7	Blank_3_1
Lachnospira	0.007313045535125917	0.04232695768446446	1369	1170	Lachnospira	0.7	Blank_3_1
Parabacteroides	0.03538570418026212	0.2048078594015299	2879	1747	Parabacteroides	0.7	Blank_3_1
Roseburia	0.05119131870698074	0.296288703223824	2357	1567	Roseburia	0.7	Blank_3_1
Ruminococcus	0.21113470158620526	1.2220202275766197	2779	1788	Ruminococcus	0.7	Blank_3_1
Anaerostipes	0.00865083747522449	0.07110307448018537	2034	1491	Anaerostipes	0.7	Blank_2_2
Bacteroides	0.21203754832383068	1.7427817399763181	3293	1883	Bacteroides	0.7	Blank_2_2
Bifidobacterium	0.08337934842905023	0.6853126113309379	3108	1734	Bifidobacterium	0.7	Blank_2_2
Blautia	0.07399226945946626	0.6081582113110657	2808	1732	Blautia	0.7	Blank_2_2
Clostridium	0.08908521994274146	0.732210383717275	3532	2001	Clostridium	0.7	Blank_2_2
Collinsella	0.023743787958499674	0.19515524690626582	2629	1587	Collinsella	0.7	Blank_2_2
Coprococcus	0.07859377875547523	0.6459789955929213	2188	1591	Coprococcus	0.7	Blank_2_2
Faecalibacterium	0.17485735321653154	1.4371898028944554	1986	1472	Faecalibacterium	0.7	Blank_2_2
Lachnospira	0.025216270931313987	0.20725789787466228	1369	1170	Lachnospira	0.7	Blank_2_2
Parabacteroides	0.021903184246457947	0.1800269332411435	2879	1747	Parabacteroides	0.7	Blank_2_2
Roseburia	0.17817043991729217	1.4644207676495216	2357	1567	Roseburia	0.7	Blank_2_2
Ruminococcus	0.0303699613441164	0.24961717628876243	2779	1788	Ruminococcus	0.7	Blank_2_2
Akkermansia	0.0537592520495192	0.31405707949495437	2274	1386	Akkermansia	0.7	Blank_3_3
Anaerostipes	0.002337358779647462	0.013654655605637887	2034	1491	Anaerostipes	0.7	Blank_3_3
Bacteroides	0.3237241916379275	1.8911698044746725	3293	1883	Bacteroides	0.7	Blank_3_3
Bifidobacterium	0.010907674324626086	0.06372172624985512	3108	1734	Bifidobacterium	0.7	Blank_3_3
Blautia	0.13128165174113243	0.7669364912095089	2808	1732	Blautia	0.7	Blank_3_3
Clostridium	0.025905726538140977	0.15133909994243488	3532	2001	Clostridium	0.7	Blank_3_3
Coprococcus	0.05434359173952993	0.3174707433658359	2188	1591	Coprococcus	0.7	Blank_3_3
Faecalibacterium	0.08336579665053417	0.4870160507746554	1986	1472	Faecalibacterium	0.7	Blank_3_3
Lachnospira	0.007985975854967907	0.046653406778314636	1369	1170	Lachnospira	0.7	Blank_3_3
Parabacteroides	0.04966887416063039	0.2901614320507183	2879	1747	Parabacteroides	0.7	Blank_3_3
Roseburia	0.0381768601459936	0.2230260419299005	2357	1567	Roseburia	0.7	Blank_3_3
Ruminococcus	0.2185430463773503	1.2767103014312402	2779	1788	Ruminococcus	0.7	Blank_3_3
Akkermansia	0.011641443537307688	0.09822059074839676	2274	1386	Akkermansia	0.7	Blank_4_1
Anaerostipes	0.004074505234899659	0.034377206732678675	2034	1491	Anaerostipes	0.7	Blank_4_1
Bacteroides	0.09837019791025085	0.8299639919220291	3293	1883	Bacteroides	0.7	Blank_4_1
Bifidobacterium	0.11874272410580268	1.0018500257616196	3108	1734	Bifidobacterium	0.7	Blank_4_1
Blautia	0.1274738067429933	1.0755154686832133	2808	1732	Blautia	0.7	Blank_4_1
Clostridium	0.03958090803526756	0.33395000858727064	3532	2001	Clostridium	0.7	Blank_4_1
Collinsella	0.09429569267535116	0.7955867851896189	2629	1587	Collinsella	0.7	Blank_4_1
Coprococcus	0.10011641443347825	0.8446970804708125	2188	1591	Coprococcus	0.7	Blank_4_1
Faecalibacterium	0.24621653084879597	2.0773654944445332	1986	1472	Faecalibacterium	0.7	Blank_4_1
Lachnospira	0.019208381839715717	0.1620639747478068	1369	1170	Lachnospira	0.7	Blank_4_1
Parabacteroides	0.016298020960652186	0.13750882710718615	2879	1747	Parabacteroides	0.7	Blank_4_1
Roseburia	0.02095459836294313	0.1767970632966359	2357	1567	Roseburia	0.7	Blank_4_1
Ruminococcus	0.10302677531254179	0.8692522281114275	2779	1788	Ruminococcus	0.7	Blank_4_1
Akkermansia	0.01929318427759434	0.09759249470789856	2274	1386	Akkermansia	0.7	Blank_1_3
Anaerostipes	0.0052289938756931624	0.02483532722412364	2034	1491	Anaerostipes	0.7	Blank_1_3
Bacteroides	0.42445005409162473	1.936612568442285	3293	1883	Bacteroides	0.7	Blank_1_3
Bifidobacterium	0.002344031733650196	0.013292229822044702	3108	1734	Bifidobacterium	0.7	Blank_1_3
Blautia	0.053732419758424625	0.2453494650544823	2808	1732	Blautia	0.7	Blank_1_3
Clostridium	0.03389830508788829	0.15479561563847163	3532	2001	Clostridium	0.7	Blank_1_3
Collinsella	0.035340786151184383	0.16140833313049935	2629	1587	Collinsella	0.7	Blank_1_3
Coprococcus	0.05679769203144825	0.25934322430390755	2188	1591	Coprococcus	0.7	Blank_1_3
Faecalibacterium	0.1009736747242914	0.4608960517264322	1986	1472	Faecalibacterium	0.7	Blank_1_3
Lachnospira	0.032095203747180084	0.14661616486624468	1369	1170	Lachnospira	0.7	Blank_1_3
Parabacteroides	0.02993148214451056	0.13672388756481874	2879	1747	Parabacteroides	0.7	Blank_1_3
Roseburia	0.11197259286861974	0.5110537775111601	2357	1567	Roseburia	0.7	Blank_1_3
Ruminococcus	0.09394157950789007	0.4288294323560248	2779	1788	Ruminococcus	0.7	Blank_1_3
Akkermansia	0.01581130118653674	0.14188586128071817	2274	1386	Akkermansia	0.7	Blank_4_2
Anaerostipes	0.00388802488681395	0.034286280866182794	2034	1491	Anaerostipes	0.7	Blank_4_2
Bacteroides	0.1041990668773339	0.9069585635995867	3293	1883	Bacteroides	0.7	Blank_4_2
Bifidobacterium	0.11275272163257602	0.9814778885772572	3108	1734	Bifidobacterium	0.7	Blank_4_2
Blautia	0.1353032659505884	1.1776447836351323	2808	1732	Blautia	0.7	Blank_4_2
Clostridium	0.04536029029656277	0.39486980502102065	3532	2001	Clostridium	0.7	Blank_4_2
Collinsella	0.10679108346145749	0.9294890573278611	2629	1587	Collinsella	0.7	Blank_4_2
Coprococcus	0.08786936236972102	0.7648131806449813	2188	1591	Coprococcus	0.7	Blank_4_2
Faecalibacterium	0.23535510625931313	2.0484317185916594	1986	1472	Faecalibacterium	0.7	Blank_4_2
Lachnospira	0.025401762562674013	0.22116374804021707	1369	1170	Lachnospira	0.7	Blank_4_2
Parabacteroides	0.016329704507612886	0.1421757436554446	2879	1747	Parabacteroides	0.7	Blank_4_2
Roseburia	0.016070502847074813	0.13992935908120965	2357	1567	Roseburia	0.7	Blank_4_2
Ruminococcus	0.09486780716173471	0.8257325752957766	2779	1788	Ruminococcus	0.7	Blank_4_2
Akkermansia	0.054854257522737725	0.3000426550734389	2274	1386	Akkermansia	0.7	Blank_3_2
Anaerostipes	0.0016066100460558805	0.010658451429225961	2034	1491	Anaerostipes	0.7	Blank_3_2
Bacteroides	0.34748680285681116	1.8998904693296743	3293	1883	Bacteroides	0.7	Blank_3_2
Bifidobacterium	0.009869176034159982	0.05402518201641709	3108	1734	Bifidobacterium	0.7	Blank_3_2
Blautia	0.12898783565784994	0.7052801341716013	2808	1732	Blautia	0.7	Blank_3_2
Clostridium	0.01744319486819784	0.09541450821689604	3532	2001	Clostridium	0.7	Blank_3_2
Coprococcus	0.05852650907079496	0.3200858747313847	2188	1591	Coprococcus	0.7	Blank_3_2
Faecalibacterium	0.0787238925950604	0.430509731367553	1986	1472	Faecalibacterium	0.7	Blank_3_2
Lachnospira	0.007114987378092384	0.039033792487083045	1369	1170	Lachnospira	0.7	Blank_3_2
Parabacteroides	0.03626348404452817	0.19834018452240132	2879	1747	Parabacteroides	0.7	Blank_3_2
Roseburia	0.04865733301673366	0.2661255951736665	2357	1567	Roseburia	0.7	Blank_3_2
Ruminococcus	0.21046591690897795	1.1507057297804004	2779	1788	Ruminococcus	0.7	Blank_3_2
Akkermansia	0.007872078713244747	0.07071205852597827	2274	1386	Akkermansia	0.7	Blank_6_1
Anaerostipes	0.0036900369067519867	0.03314627751820779	2034	1491	Anaerostipes	0.7	Blank_6_1
Bacteroides	0.16285362852704466	1.4628557118561865	3293	1883	Bacteroides	0.7	Blank_6_1
Bifidobacterium	0.019434194333241485	0.1745703945490201	3108	1734	Bifidobacterium	0.7	Blank_6_1
Blautia	0.0339483394786398	0.3049457525971825	2808	1732	Blautia	0.7	Blank_6_1
Clostridium	0.01476014759526871	0.1325851097876708	3532	2001	Clostridium	0.7	Blank_6_1
Collinsella	0.0546125461247117	0.49056490641396255	2629	1587	Collinsella	0.7	Blank_6_1
Coprococcus	0.03936039359796297	0.35356029286216495	2188	1591	Coprococcus	0.7	Blank_6_1
Faecalibacterium	0.16506765068696552	1.4827434785096496	1986	1472	Faecalibacterium	0.7	Blank_6_1
Lachnospira	0.03567035670708061	0.32041401548652426	1369	1170	Lachnospira	0.7	Blank_6_1
Parabacteroides	0.025092250934174276	0.22539468683861655	2879	1747	Parabacteroides	0.7	Blank_6_1
Roseburia	0.04698646986133733	0.42206259963806353	2357	1567	Roseburia	0.7	Blank_6_1
Ruminococcus	0.19507995079311333	1.7523332017065731	2779	1788	Ruminococcus	0.7	Blank_6_1
Succinivibrio	0.19557195574046293	1.7567527056132584	1130	1051	Succinivibrio	0.7	Blank_6_1
Akkermansia	0.009135628957420282	0.08414926110692543	2274	1386	Akkermansia	0.7	Blank_6_2
Anaerostipes	0.0022839072315581624	0.021037313607324654	2034	1491	Anaerostipes	0.7	Blank_6_2
Bacteroides	0.16373858046296508	1.5082135379701056	3293	1883	Bacteroides	0.7	Blank_6_2
Bifidobacterium	0.016865776529578755	0.15535246746782505	3108	1734	Bifidobacterium	0.7	Blank_6_2
Blautia	0.040758959938685085	0.37543512962566894	2808	1732	Blautia	0.7	Blank_6_2
Clostridium	0.0110681658504599	0.10195005680488159	3532	2001	Clostridium	0.7	Blank_6_2
Collinsella	0.05463808854407478	0.5032772642840316	2629	1587	Collinsella	0.7	Blank_6_2
Coprococcus	0.03970484890753564	0.3657256004254668	2188	1591	Coprococcus	0.7	Blank_6_2
Faecalibacterium	0.15987350667688582	1.4726119308256203	1986	1472	Faecalibacterium	0.7	Blank_6_2
Lachnospira	0.041813070985428344	0.3851446589935688	1369	1170	Lachnospira	0.7	Blank_6_2
Parabacteroides	0.028812368241928833	0.26539379862072526	2879	1747	Parabacteroides	0.7	Blank_6_2
Roseburia	0.05007027406536464	0.4612026376842505	2357	1567	Roseburia	0.7	Blank_6_2
Ruminococcus	0.18042867183887834	1.6619477506690497	2779	1788	Ruminococcus	0.7	Blank_6_2
Succinivibrio	0.20080815176923636	1.8496653152319245	1130	1051	Succinivibrio	0.7	Blank_6_2
Akkermansia	0.017263928847441264	0.15547971297036983	2274	1386	Akkermansia	0.7	Blank_4_3
Anaerostipes	0.005231493600613191	0.04672582976621521	2034	1491	Anaerostipes	0.7	Blank_4_3
Bacteroides	0.10933821606261324	0.9747706336977838	3293	1883	Bacteroides	0.7	Blank_4_3
Bifidobacterium	0.10593774522869882	0.944503345815283	3108	1734	Bifidobacterium	0.7	Blank_4_3
Blautia	0.10750719331752835	0.958433644849128	2808	1732	Blautia	0.7	Blank_4_3
Clostridium	0.04080565000697279	0.3638247710595843	3532	2001	Clostridium	0.7	Blank_4_3
Collinsella	0.11012294009622103	0.9817448325941659	2629	1587	Collinsella	0.7	Blank_4_3
Coprococcus	0.09730578079417124	0.8674854152427202	2188	1591	Coprococcus	0.7	Blank_4_3
Faecalibacterium	0.23227831546088407	2.0707231798993417	1986	1472	Faecalibacterium	0.7	Blank_4_3
Lachnospira	0.02511116924836105	0.22391399379982202	1369	1170	Lachnospira	0.7	Blank_4_3
Parabacteroides	0.019094951592526138	0.17026664901090652	2879	1747	Parabacteroides	0.7	Blank_4_3
Roseburia	0.01961810096987859	0.17493556932443596	2357	1567	Roseburia	0.7	Blank_4_3
Ruminococcus	0.1103845147740903	0.9840843017705951	2779	1788	Ruminococcus	0.7	Blank_4_3
Anaerostipes	0.0057337394674727826	0.02765847367416156	2034	1491	Anaerostipes	0.7	Blank_7_1
Bacteroides	0.41910051963151507	2.0216615620160363	3293	1883	Bacteroides	0.7	Blank_7_1
Bifidobacterium	0.159111270381481	0.7675226451559697	3108	1734	Bifidobacterium	0.7	Blank_7_1
Blautia	0.06414621035864812	0.3094291745214912	2808	1732	Blautia	0.7	Blank_7_1
Clostridium	0.015588604197080537	0.07519647539082996	3532	2001	Clostridium	0.7	Blank_7_1
Collinsella	0.06396703099365995	0.30856484718725896	2629	1587	Collinsella	0.7	Blank_7_1
Coprococcus	0.06790897689080677	0.32758004790049494	2188	1591	Coprococcus	0.7	Blank_7_1
Faecalibacterium	0.1272173445538858	0.6136723851654418	1986	1472	Faecalibacterium	0.7	Blank_7_1
Lachnospira	0.01684285969896057	0.08124676647453592	1369	1170	Lachnospira	0.7	Blank_7_1
Parabacteroides	0.019530550080968073	0.09421167604006857	2879	1747	Parabacteroides	0.7	Blank_7_1
Ruminococcus	0.04085289374552139	0.19706662510246276	2779	1788	Ruminococcus	0.7	Blank_7_1
Akkermansia	0.018867924535522246	0.09208319774880598	2274	1386	Akkermansia	0.7	Blank_1_2
Anaerostipes	0.006801228613599631	0.029237001251977722	2034	1491	Anaerostipes	0.7	Blank_1_2
Bacteroides	0.4466871434477414	1.8740460684403824	3293	1883	Bacteroides	0.7	Blank_1_2
Bifidobacterium	0.0015357613052766482	0.010046590999136353	3108	1734	Bifidobacterium	0.7	Blank_1_2
Blautia	0.052435278624167865	0.2202466185084198	2808	1732	Blautia	0.7	Blank_1_2
Clostridium	0.03049583150870663	0.1281067717626555	3532	2001	Clostridium	0.7	Blank_1_2
Collinsella	0.02896007020342998	0.12169864426746449	2629	1587	Collinsella	0.7	Blank_1_2
Coprococcus	0.0513383062829366	0.2156581357634013	2188	1591	Coprococcus	0.7	Blank_1_2
Faecalibacterium	0.1066257130279815	0.44759539140989	1986	1472	Faecalibacterium	0.7	Blank_1_2
Lachnospira	0.02896007020342998	0.12172367808757023	1369	1170	Lachnospira	0.7	Blank_1_2
Parabacteroides	0.02720491443909137	0.11432172785977597	2879	1747	Parabacteroides	0.7	Blank_1_2
Roseburia	0.10969723563853478	0.46050605997899025	2357	1567	Roseburia	0.7	Blank_1_2
Ruminococcus	0.09039052216958146	0.37952484744391807	2779	1788	Ruminococcus	0.7	Blank_1_2
Anaerostipes	0.0062570190875900315	0.030015781466576626	2034	1491	Anaerostipes	0.7	Blank_7_2
Bacteroides	0.4318947536935445	2.071858545151288	3293	1883	Bacteroides	0.7	Blank_7_2
Bifidobacterium	0.11824161720734065	0.5672213031364789	3108	1734	Bifidobacterium	0.7	Blank_7_2
Blautia	0.06786459169282925	0.32555578184876593	2808	1732	Blautia	0.7	Blank_7_2
Clostridium	0.011872292639519806	0.05695302096001357	3532	2001	Clostridium	0.7	Blank_7_2
Collinsella	0.06273062731562519	0.3009274484990833	2629	1587	Collinsella	0.7	Blank_7_2
Coprococcus	0.06626022782084932	0.31785942765694786	2188	1591	Coprococcus	0.7	Blank_7_2
Faecalibacterium	0.11038023424777066	0.5295091676558774	1986	1472	Faecalibacterium	0.7	Blank_7_2
Lachnospira	0.012514038188311781	0.06003156263660375	1369	1170	Lachnospira	0.7	Blank_7_2
Parabacteroides	0.027434622171461746	0.13160765648295844	2879	1747	Parabacteroides	0.7	Blank_7_2
Ruminococcus	0.08454997593515715	0.40559786530973346	2779	1788	Ruminococcus	0.7	Blank_7_2
Anaerostipes	0.00627697135603801	0.030271581875082616	2034	1491	Anaerostipes	0.7	Blank_7_3
Bacteroides	0.4233032561966776	2.041439744310462	3293	1883	Bacteroides	0.7	Blank_7_3
Bifidobacterium	0.14868575911632104	0.7170580751227855	3108	1734	Bifidobacterium	0.7	Blank_7_3
Blautia	0.07277363671915102	0.3509611423180703	2808	1732	Blautia	0.7	Blank_7_3
Clostridium	0.015103962332142607	0.07284099179695541	3532	2001	Clostridium	0.7	Blank_7_3
Collinsella	0.06159278148453215	0.2970398886622996	2629	1587	Collinsella	0.7	Blank_7_3
Coprococcus	0.08277755982451274	0.3992064745436019	2188	1591	Coprococcus	0.7	Blank_7_3
Faecalibacterium	0.11475088270271207	0.5534023403240683	1986	1472	Faecalibacterium	0.7	Blank_7_3
Lachnospira	0.017457826604009158	0.08419283473159929	1369	1170	Lachnospira	0.7	Blank_7_3
Parabacteroides	0.025892506857009088	0.12487027162942495	2879	1747	Parabacteroides	0.7	Blank_7_3
Ruminococcus	0.031384856806894644	0.15135790505301386	2779	1788	Ruminococcus	0.7	Blank_7_3
Akkermansia	0.007992249936063808	0.07233677657414746	2274	1386	Akkermansia	0.7	Blank_6_3
Bacteroides	0.17171227901745384	1.554144670680813	3293	1883	Bacteroides	0.7	Blank_6_3
Bifidobacterium	0.01864858319445646	0.16878581050425454	3108	1734	Bifidobacterium	0.7	Blank_6_3
Blautia	0.035601840641151176	0.32222745639156425	2808	1732	Blautia	0.7	Blank_6_3
Clostridium	0.014046984738454778	0.12713736370739318	3532	2001	Clostridium	0.7	Blank_6_3
Collinsella	0.05110196174145661	0.46251696125823705	2629	1587	Collinsella	0.7	Blank_6_3
Coprococcus	0.038023734562107565	0.34414769151829766	2188	1591	Coprococcus	0.7	Blank_6_3
Faecalibacterium	0.15984499879858302	1.4467355185033786	1986	1472	Faecalibacterium	0.7	Blank_6_3
Lachnospira	0.04432065875040963	0.40114030279229645	1369	1170	Lachnospira	0.7	Blank_6_3
Parabacteroides	0.024461128610936342	0.22139437486446686	2879	1747	Parabacteroides	0.7	Blank_6_3
Roseburia	0.05207071930056235	0.47128505522509184	2357	1567	Roseburia	0.7	Blank_6_3
Ruminococcus	0.18091547591399584	1.6374415641337976	2779	1788	Ruminococcus	0.7	Blank_6_3
Succinivibrio	0.20125938479436856	1.821571538696495	1130	1051	Succinivibrio	0.7	Blank_6_3
Akkermansia	0.13551815765727265	1.017424648062859	2274	1386	Akkermansia	0.7	Blank_8_1
Anaerostipes	0.008266902870426043	0.062065120194335785	2034	1491	Anaerostipes	0.7	Blank_8_1
Bacteroides	0.2530262769265807	1.8996359986219717	3293	1883	Bacteroides	0.7	Blank_8_1
Bifidobacterium	0.00620017714117058	0.04654884005829921	3108	1734	Bifidobacterium	0.7	Blank_8_1
Blautia	0.09565987599885079	0.7181821045561195	2808	1732	Blautia	0.7	Blank_8_1
Clostridium	0.009447888988116075	0.07093156588640685	3532	2001	Clostridium	0.7	Blank_8_1
Collinsella	0.048420431058270416	0.3635242751240972	2629	1587	Collinsella	0.7	Blank_8_1
Coprococcus	0.0820785355755217	0.6162179785725489	2188	1591	Coprococcus	0.7	Blank_8_1
Faecalibacterium	0.15293770298639228	1.1482047227205812	1986	1472	Faecalibacterium	0.7	Blank_8_1
Lachnospira	0.02450546205855772	0.18397874898506777	1369	1170	Lachnospira	0.7	Blank_8_1
Parabacteroides	0.10363153233985432	0.7780306133274344	2879	1747	Parabacteroides	0.7	Blank_8_1
Roseburia	0.01505757307044164	0.11304718309866285	2357	1567	Roseburia	0.7	Blank_8_1
Ruminococcus	0.06524948332854501	0.48987112693578033	2779	1788	Ruminococcus	0.7	Blank_8_1
Akkermansia	0.14779005524969702	1.1116157261937676	2274	1386	Akkermansia	0.7	Blank_8_2
Anaerostipes	0.003453038670196037	0.02597233002236294	2034	1491	Anaerostipes	0.7	Blank_8_2
Bacteroides	0.25069060774092705	1.8855911617535017	3293	1883	Bacteroides	0.7	Blank_8_2
Bifidobacterium	0.006906077340392074	0.051944660044424704	3108	1734	Bifidobacterium	0.7	Blank_8_2
Blautia	0.08390883978219256	0.6311276202649035	2808	1732	Blautia	0.7	Blank_8_2
Clostridium	0.012085635368645382	0.09090315525041355	3532	2001	Clostridium	0.7	Blank_8_2
Collinsella	0.04799723757541897	0.3610153877576593	2629	1587	Collinsella	0.7	Blank_8_2
Coprococcus	0.0832182320527452	0.6259331542949981	2188	1591	Coprococcus	0.7	Blank_8_2
Faecalibacterium	0.15711325965463444	1.1817410172191938	1986	1472	Faecalibacterium	0.7	Blank_8_2
Lachnospira	0.021754143649786138	0.1636256793471279	1369	1170	Lachnospira	0.7	Blank_8_2
Parabacteroides	0.09081491712258463	0.6830722803093161	2879	1747	Parabacteroides	0.7	Blank_8_2
Roseburia	0.018646408832834152	0.14025058222352935	2357	1567	Roseburia	0.7	Blank_8_2
Ruminococcus	0.07562154695994654	0.5687940281079952	2779	1788	Ruminococcus	0.7	Blank_8_2
Akkermansia	0.10490877498755936	0.6769267839835784	2274	1386	Akkermansia	0.7	Blank_9_1
Bacteroides	0.3388357949694982	2.186347376717878	3293	1883	Bacteroides	0.7	Blank_9_1
Bifidobacterium	0.04735013031385901	0.30552803079628565	3108	1734	Bifidobacterium	0.7	Blank_9_1
Blautia	0.0831885317182047	0.5367763111138669	2808	1732	Blautia	0.7	Blank_9_1
Clostridium	0.02345786272297462	0.15136251066191977	3532	2001	Clostridium	0.7	Blank_9_1
Coprococcus	0.0964378800993571	0.6222680994815019	2188	1591	Coprococcus	0.7	Blank_9_1
Faecalibacterium	0.09122502172047808	0.5886319860277353	1986	1472	Faecalibacterium	0.7	Blank_9_1
Lachnospira	0.026064291912414123	0.16818056738955692	1369	1170	Lachnospira	0.7	Blank_9_1
Parabacteroides	0.06059947871303051	0.3910198192859236	2879	1747	Parabacteroides	0.7	Blank_9_1
Ruminococcus	0.1279322328426242	0.8254862851730655	2779	1788	Ruminococcus	0.7	Blank_9_1
Akkermansia	0.08814270723238524	0.6090438444955876	2274	1386	Akkermansia	0.7	Blank_9_2
Bacteroides	0.3126967471243047	2.1606555438314254	3293	1883	Bacteroides	0.7	Blank_9_2
Bifidobacterium	0.05456453305647852	0.3770271418856361	3108	1734	Bifidobacterium	0.7	Blank_9_2
Blautia	0.08940188877292145	0.617744470906169	2808	1732	Blautia	0.7	Blank_9_2
Clostridium	0.024554039866246397	0.1696622137855002	3532	2001	Clostridium	0.7	Blank_9_2
Coprococcus	0.10178384050567381	0.7033006300305946	2188	1591	Coprococcus	0.7	Blank_9_2
Faecalibacterium	0.10073452256439591	0.6960501080858706	1986	1472	Faecalibacterium	0.7	Blank_9_2
Lachnospira	0.01930745015985685	0.13340960406195349	1369	1170	Lachnospira	0.7	Blank_9_2
Parabacteroides	0.06862539349160796	0.47418413609663235	2879	1747	Parabacteroides	0.7	Blank_9_2
Ruminococcus	0.1401888772261292	0.9686697336883854	2779	1788	Ruminococcus	0.7	Blank_9_2
Akkermansia	0.12727272726698097	0.9270946785416773	2274	1386	Akkermansia	0.7	Blank_8_3
Anaerostipes	0.003225806446005619	0.023497791369489915	2034	1491	Anaerostipes	0.7	Blank_8_3
Bacteroides	0.2507331378291507	1.8264192400621877	3293	1883	Bacteroides	0.7	Blank_8_3
Bifidobacterium	0.00410557185678881	0.029906280030352533	3108	1734	Bifidobacterium	0.7	Blank_8_3
Blautia	0.09824046920778083	0.7156145560469627	2808	1732	Blautia	0.7	Blank_8_3
Clostridium	0.007917888561600035	0.05767639704456657	3532	2001	Clostridium	0.7	Blank_8_3
Collinsella	0.047800586521577794	0.3481945452651661	2629	1587	Collinsella	0.7	Blank_8_3
Coprococcus	0.08123167154439476	0.5917171104532752	2188	1591	Coprococcus	0.7	Blank_8_3
Faecalibacterium	0.16891495602595033	1.2304298039385586	1986	1472	Faecalibacterium	0.7	Blank_8_3
Lachnospira	0.023460410555397302	0.17089302829762834	1369	1170	Lachnospira	0.7	Blank_8_3
Parabacteroides	0.09677419353819204	0.704933741706568	2879	1747	Parabacteroides	0.7	Blank_8_3
Roseburia	0.018181818180997282	0.13244209693481582	2357	1567	Roseburia	0.7	Blank_8_3
Ruminococcus	0.07214076246518353	0.5254960620682715	2779	1788	Ruminococcus	0.7	Blank_8_3
Akkermansia	0.018015012510639056	0.08665008784377808	2274	1386	Akkermansia	0.7	Blank_5_2
Anaerostipes	0.0021684737241783507	0.012355426361097014	2034	1491	Anaerostipes	0.7	Blank_5_2
Bacteroides	0.5074228524067248	1.8731448527177184	3293	1883	Bacteroides	0.7	Blank_5_2
Bifidobacterium	0.016680567139480604	0.062064417407678436	3108	1734	Bifidobacterium	0.7	Blank_5_2
Blautia	0.06238532109374921	0.2308084806632535	2808	1732	Blautia	0.7	Blank_5_2
Clostridium	0.02335279399527285	0.08656258131470357	3532	2001	Clostridium	0.7	Blank_5_2
Collinsella	0.0026688907423168973	0.013917535013501486	2629	1587	Collinsella	0.7	Blank_5_2
Coprococcus	0.09991659715362645	0.36950739696617924	2188	1591	Coprococcus	0.7	Blank_5_2
Faecalibacterium	0.16730608839712807	0.6175654636009658	1986	1472	Faecalibacterium	0.7	Blank_5_2
Lachnospira	0.03603002502127811	0.1334640394816244	1369	1170	Lachnospira	0.7	Blank_5_2
Parabacteroides	0.014345287732045065	0.05353100057793514	2879	1747	Parabacteroides	0.7	Blank_5_2
Roseburia	0.008673894912529916	0.033100949989426226	2357	1567	Roseburia	0.7	Blank_5_2
Ruminococcus	0.04103419517103055	0.15190199570377208	2779	1788	Ruminococcus	0.7	Blank_5_2
Akkermansia	0.01848888889219754	0.08249598125433602	2274	1386	Akkermansia	0.7	Blank_5_3
Bacteroides	0.4835555555771269	1.9120611778648158	3293	1883	Bacteroides	0.7	Blank_5_3
Bifidobacterium	0.018133333326772683	0.07174519826825275	3108	1734	Bifidobacterium	0.7	Blank_5_3
Blautia	0.07626666666438063	0.30163464544570884	2808	1732	Blautia	0.7	Blank_5_3
Clostridium	0.027377777772871453	0.10829527248197623	3532	2001	Clostridium	0.7	Blank_5_3
Collinsella	0.0019555555620340563	0.010414669574390516	2629	1587	Collinsella	0.7	Blank_5_3
Coprococcus	0.09617777777047494	0.38036970752912197	2188	1591	Coprococcus	0.7	Blank_5_3
Faecalibacterium	0.17191111110265253	0.6797569756067009	1986	1472	Faecalibacterium	0.7	Blank_5_3
Lachnospira	0.04195555555693511	0.16595663129015756	1369	1170	Lachnospira	0.7	Blank_5_3
Parabacteroides	0.014577777784063651	0.05770036758368969	2879	1747	Parabacteroides	0.7	Blank_5_3
Roseburia	0.007466666666777144	0.029853127470252972	2357	1567	Roseburia	0.7	Blank_5_3
Ruminococcus	0.04213333332371331	0.16665282977072587	2779	1788	Ruminococcus	0.7	Blank_5_3
Akkermansia	0.0180712113041717	0.10300216274452564	2274	1386	Akkermansia	0.7	Blank_1_1
Anaerostipes	0.005367686533103761	0.025949459085648212	2034	1491	Anaerostipes	0.7	Blank_1_1
Bacteroides	0.4304884594903003	1.9233999495362397	3293	1883	Bacteroides	0.7	Blank_1_1
Bifidobacterium	0.0030416890359349176	0.017970724621632253	3108	1734	Bifidobacterium	0.7	Blank_1_1
Blautia	0.05367686526990323	0.2398935254068866	2808	1732	Blautia	0.7	Blank_1_1
Clostridium	0.031848273391030545	0.14234856482649463	3532	2001	Clostridium	0.7	Blank_1_1
Collinsella	0.029880121670886536	0.13356488302499323	2629	1587	Collinsella	0.7	Blank_1_1
Coprococcus	0.051887636430629845	0.23188191278411918	2188	1591	Coprococcus	0.7	Blank_1_1
Faecalibacterium	0.10180712112583208	0.4549441716098857	1986	1472	Faecalibacterium	0.7	Blank_1_1
Lachnospira	0.03095365897139385	0.13835207371000763	1369	1170	Lachnospira	0.7	Blank_1_1
Parabacteroides	0.02630166397705616	0.11757310176706569	2879	1747	Parabacteroides	0.7	Blank_1_1
Roseburia	0.11164787975711932	0.4988970379320346	2357	1567	Roseburia	0.7	Blank_1_1
Ruminococcus	0.10502773304263763	0.46933428814836814	2779	1788	Ruminococcus	0.7	Blank_1_1
Akkermansia	0.0991586538607909	0.6477135280184408	2274	1386	Akkermansia	0.7	Blank_9_3
Bacteroides	0.3357371794916832	2.1930664097296884	3293	1883	Bacteroides	0.7	Blank_9_3
Bifidobacterium	0.04366987179261995	0.2852556547090248	3108	1734	Bifidobacterium	0.7	Blank_9_3
Blautia	0.08433493589630997	0.5508836267752821	2808	1732	Blautia	0.7	Blank_9_3
Clostridium	0.027443910250780627	0.17926616829903827	3532	2001	Clostridium	0.7	Blank_9_3
Coprococcus	0.10576923076923078	0.6908944297863234	2188	1591	Coprococcus	0.7	Blank_9_3
Faecalibacterium	0.07932692308142679	0.5181708223705203	1986	1472	Faecalibacterium	0.7	Blank_9_3
Lachnospira	0.024439102561850716	0.15963848565662395	1369	1170	Lachnospira	0.7	Blank_9_3
Parabacteroides	0.0743189102485288	0.4854580178498346	2879	1747	Parabacteroides	0.7	Blank_9_3
Ruminococcus	0.12580128204677837	0.8217456475193706	2779	1788	Ruminococcus	0.7	Blank_9_3
Akkermansia	0.019857167739700265	0.0827586054951643	2274	1386	Akkermansia	0.7	Blank_5_1
Bacteroides	0.504615920609971	1.85727906517282	3293	1883	Bacteroides	0.7	Blank_5_1
Bifidobacterium	0.017766939550696897	0.06554604390719827	3108	1734	Bifidobacterium	0.7	Blank_5_1
Blautia	0.06410033095396547	0.23609764705635986	2808	1732	Blautia	0.7	Blank_5_1
Clostridium	0.016199268420908314	0.059762350154766254	3532	2001	Clostridium	0.7	Blank_5_1
Collinsella	0.0033095279619340195	0.01403468486795069	2629	1587	Collinsella	0.7	Blank_5_1
Coprococcus	0.09545375369330444	0.35153881474578236	2188	1591	Coprococcus	0.7	Blank_5_1
Faecalibacterium	0.18063055215990081	0.664802911243472	1986	1472	Faecalibacterium	0.7	Blank_5_1
Lachnospira	0.03849503570646988	0.14189517486744094	1369	1170	Lachnospira	0.7	Blank_5_1
Parabacteroides	0.012192997729306506	0.045098003969682623	2879	1747	Parabacteroides	0.7	Blank_5_1
Roseburia	0.007489984323988831	0.028114095608604894	2357	1567	Roseburia	0.7	Blank_5_1
Ruminococcus	0.039888521149853536	0.14697872875676196	2779	1788	Ruminococcus	0.7	Blank_5_1
Akkermansia	0.0018653236381366604	0.04846222002064496	2274	1386	Akkermansia	0.7	Blank_2_1
Anaerostipes	0.028539451596380102	0.23516533049997243	2034	1491	Anaerostipes	0.7	Blank_2_1
Bacteroides	0.23876142511963463	1.967105936935867	3293	1883	Bacteroides	0.7	Blank_2_1
Bifidobacterium	0.08748367841166982	0.7208089723472813	3108	1734	Bifidobacterium	0.7	Blank_2_1
Blautia	0.07386681588916866	0.6086093913032875	2808	1732	Blautia	0.7	Blank_2_1
Clostridium	0.0811415780638552	0.66852126566536	3532	2001	Clostridium	0.7	Blank_2_1
Collinsella	0.02909904868313895	0.23977203798420235	2629	1587	Collinsella	0.7	Blank_2_1
Coprococcus	0.06267487409156303	0.516403062728074	2188	1591	Coprococcus	0.7	Blank_2_1
Faecalibacterium	0.16564073866387063	1.3646608887358669	1986	1472	Faecalibacterium	0.7	Blank_2_1
Lachnospira	0.021824286508452424	0.17983867288400235	1369	1170	Lachnospira	0.7	Blank_2_1
Parabacteroides	0.02219735123295832	0.18290611658415154	2879	1747	Parabacteroides	0.7	Blank_2_1
Roseburia	0.15668718522890757	1.290898799961559	2357	1567	Roseburia	0.7	Blank_2_1
Ruminococcus	0.03021824287226381	0.24899060314142266	2779	1788	Ruminococcus	0.7	Blank_2_1
