## Supplementary file 4 for "Genome scale metabolic modelling of human gut microbes to inform rational community design": constrained_community_butyrate.csv

sample	community_butyrate
Blank_10_1	337.66113145602554
Blank_10_2	316.6365989623873
Blank_10_3	318.28364581479326
Blank_1_1	326.1078831713551
Blank_1_2	326.9547012031848
Blank_1_3	331.4419914368213
Blank_2_1	401.2308943837456
Blank_2_2	401.2842095661954
Blank_3_1	251.15396881862213
Blank_3_2	239.87133224780885
Blank_3_3	240.07059735559056
Blank_4_1	401.3125251503474
Blank_4_2	401.4630978997196
Blank_4_3	401.4796756774479
Blank_5_1	337.45169872086586
Blank_5_2	337.9811755722098
Blank_5_3	340.8010321777905
Blank_6_1	310.6204948851171
Blank_6_2	301.6595701763551
Blank_6_3	304.28877494540774
Blank_7_1	392.5701232844592
Blank_7_2	333.1483378235949
Blank_7_3	385.0036324388349
Blank_8_1	296.07512367977813
Blank_8_2	303.1365708871348
Blank_8_3	305.1839038711829
Blank_9_1	281.3344375755023
Blank_9_2	303.3424227633638
Blank_9_3	279.1864921079905
