## Supplementary file 4 for "Genome scale metabolic modelling of human gut microbes to inform rational community design": Blank_1_1_growth.csv

compartments	abundance	growth_rate	reactions	metabolites	taxon	tradeoff	sample_id
Akkermansia	0.01716765073896311	0.09949890684116762	2274	1386	Akkermansia	0.7	Blank_1_1
Anaerostipes	0.005099302206448503	0.02742102430191988	2034	1491	Anaerostipes	0.7	Blank_1_1
Bacteroides	0.4089640365157856	2.125943075387432	3293	1883	Bacteroides	0.7	Blank_1_1
Bifidobacterium	0.0028896045841381016	0.017094409722330745	3108	1734	Bifidobacterium	0.7	Blank_1_1
Blautia	0.050993022006408026	0.26562502509061203	2808	1732	Blautia	0.7	Blank_1_1
Clostridium	0.03025585972147902	0.15762930564295546	3532	2001	Clostridium	0.7	Blank_1_1
Clostridium_sordellii_ATCC_9714	0.008333333333333305	0.0698087868280579	1274	1138	Clostridium_sordellii_ATCC_9714	0.7	Blank_1_1
Clostridium_sp_SY8519	0.008333333333333305	0.07666028834210833	1113	1015	Clostridium_sp_SY8519	0.7	Blank_1_1
Collinsella	0.028386115587342216	0.14797488647333484	2629	1587	Collinsella	0.7	Blank_1_1
Coprococcus	0.04929325460909833	0.25683795956993294	2188	1591	Coprococcus	0.7	Blank_1_1
Faecalibacterium	0.09671676506954055	0.5031272819625634	1986	1472	Faecalibacterium	0.7	Blank_1_1
Lachnospira	0.029405976022824118	0.15334674952332947	1369	1170	Lachnospira	0.7	Blank_1_1
Parabacteroides	0.024986580778203316	0.13025980245213364	2879	1747	Parabacteroides	0.7	Blank_1_1
Peptostreptococcus_anaerobius_DSM_2949	0.008333333333333305	0.06498609124262072	1175	1033	Peptostreptococcus_anaerobius_DSM_2949	0.7	Blank_1_1
Prevotella_intermedia_17	0.008333333333333305	0.07015205953868421	993	916	Prevotella_intermedia_17	0.7	Blank_1_1
Roseburia	0.10606548576926346	0.5516678942708751	2357	1567	Roseburia	0.7	Blank_1_1
Roseburia_intestinalis_L1_82	0.008333333333333305	0.05995640707467427	1135	1021	Roseburia_intestinalis_L1_82	0.7	Blank_1_1
Ruminococcaceae_bacterium_D16	0.008333333333333305	0.05822305800177115	969	938	Ruminococcaceae_bacterium_D16	0.7	Blank_1_1
Ruminococcus	0.09977634639050585	0.5191089342965318	2779	1788	Ruminococcus	0.7	Blank_1_1
