## Supplementary file 4 for "Genome scale metabolic modelling of human gut microbes to inform rational community design": Blank_1_2_growth.csv

compartments	abundance	growth_rate	reactions	metabolites	taxon	tradeoff	sample_id
Akkermansia	0.017924528308746118	0.12842722032148687	2274	1386	Akkermansia	0.7	Blank_1_2
Anaerostipes	0.006461167182919606	0.03598962288643595	2034	1491	Anaerostipes	0.7	Blank_1_2
Bacteroides	0.42435278627535467	2.0664098339565995	3293	1883	Bacteroides	0.7	Blank_1_2
Bifidobacterium	0.0014589732400128012	0.01715520070720208	3108	1734	Bifidobacterium	0.7	Blank_1_2
Blautia	0.04981351469295945	0.2462836552199383	2808	1732	Blautia	0.7	Blank_1_2
Clostridium	0.028971039933271225	0.1434791853730763	3532	2001	Clostridium	0.7	Blank_1_2
Clostridium_sordellii_ATCC_9714	0.008333333333333309	0.11113862877057419	1274	1138	Clostridium_sordellii_ATCC_9714	0.7	Blank_1_2
Clostridium_sp_SY8519	0.008333333333333309	0.12604667199330025	1113	1015	Clostridium_sp_SY8519	0.7	Blank_1_2
Collinsella	0.027512066693258425	0.13676418015008332	2629	1587	Collinsella	0.7	Blank_1_2
Coprococcus	0.04877139096878974	0.24122480278471362	2188	1591	Coprococcus	0.7	Blank_1_2
Faecalibacterium	0.1012944273765825	0.4961150284761616	1986	1472	Faecalibacterium	0.7	Blank_1_2
Lachnospira	0.027512066693258425	0.13664936698420516	1369	1170	Lachnospira	0.7	Blank_1_2
Parabacteroides	0.025844668717136823	0.12871396494834794	2879	1747	Parabacteroides	0.7	Blank_1_2
Peptostreptococcus_anaerobius_DSM_2949	0.008333333333333309	0.10063891784282085	1175	1033	Peptostreptococcus_anaerobius_DSM_2949	0.7	Blank_1_2
Prevotella_intermedia_17	0.008333333333333309	0.11223494505669959	993	916	Prevotella_intermedia_17	0.7	Blank_1_2
Roseburia	0.1042123738566081	0.5105746249689466	2357	1567	Roseburia	0.7	Blank_1_2
Roseburia_intestinalis_L1_82	0.008333333333333309	0.08937767056139988	1135	1021	Roseburia_intestinalis_L1_82	0.7	Blank_1_2
Ruminococcaceae_bacterium_D16	0.008333333333333309	0.08559022501968593	969	938	Ruminococcaceae_bacterium_D16	0.7	Blank_1_2
Ruminococcus	0.08587099606110238	0.42245060240071025	2779	1788	Ruminococcus	0.7	Blank_1_2
