## Supplementary file 4 for "Genome scale metabolic modelling of human gut microbes to inform rational community design": Blank_1_3_growth.csv

compartments	abundance	growth_rate	reactions	metabolites	taxon	tradeoff	sample_id
Akkermansia	0.018328525063714615	0.10682233860233596	2274	1386	Akkermansia	0.7	Blank_1_3
Anaerostipes	0.004967544181908504	0.027125435566476272	2034	1491	Anaerostipes	0.7	Blank_1_3
Bacteroides	0.40322755138704386	2.141608019446585	3293	1883	Bacteroides	0.7	Blank_1_3
Bifidobacterium	0.0022268301469676012	0.015081670108900519	3108	1734	Bifidobacterium	0.7	Blank_1_3
Blautia	0.051045798770503435	0.2712147062825725	2808	1732	Blautia	0.7	Blank_1_3
Clostridium	0.03220338983349382	0.17110037174805878	3532	2001	Clostridium	0.7	Blank_1_3
Clostridium_sordellii_ATCC_9714	0.008333333333333305	0.07240493751966087	1274	1138	Clostridium_sordellii_ATCC_9714	0.7	Blank_1_3
Clostridium_sp_SY8519	0.008333333333333305	0.0797942797950551	1113	1015	Clostridium_sp_SY8519	0.7	Blank_1_3
Collinsella	0.03357374684362512	0.178391625775115	2629	1587	Collinsella	0.7	Blank_1_3
Coprococcus	0.05395780742987583	0.2866860216447588	2188	1591	Coprococcus	0.7	Blank_1_3
Faecalibacterium	0.09592499098807687	0.5095425425145405	1986	1472	Faecalibacterium	0.7	Blank_1_3
Lachnospira	0.030490443559821022	0.16202265298074886	1369	1170	Lachnospira	0.7	Blank_1_3
Parabacteroides	0.028434908037285017	0.15109018084592718	2879	1747	Parabacteroides	0.7	Blank_1_3
Peptostreptococcus_anaerobius_DSM_2949	0.008333333333333305	0.06725896229415615	1175	1033	Peptostreptococcus_anaerobius_DSM_2949	0.7	Blank_1_3
Prevotella_intermedia_17	0.008333333333333305	0.07283120614845166	993	916	Prevotella_intermedia_17	0.7	Blank_1_3
Roseburia	0.10637396322518877	0.5650215460157074	2357	1567	Roseburia	0.7	Blank_1_3
Roseburia_intestinalis_L1_82	0.008333333333333305	0.06176994817792031	1135	1021	Roseburia_intestinalis_L1_82	0.7	Blank_1_3
Ruminococcaceae_bacterium_D16	0.008333333333333305	0.05997937372959715	969	938	Ruminococcaceae_bacterium_D16	0.7	Blank_1_3
Ruminococcus	0.08924450053249565	0.4740954521544937	2779	1788	Ruminococcus	0.7	Blank_1_3
