## Supplementary file 4 for "Genome scale metabolic modelling of human gut microbes to inform rational community design": Blank_2_1_growth.csv

compartments	abundance	growth_rate	reactions	metabolites	taxon	tradeoff	sample_id
Akkermansia	0.0017720574562298012	0.08075677588881491	2274	1386	Akkermansia	0.7	Blank_2_1
Anaerostipes	0.027112479016561115	0.25544197857072704	2034	1491	Anaerostipes	0.7	Blank_2_1
Bacteroides	0.22682335386365313	2.1122684356023793	3293	1883	Bacteroides	0.7	Blank_2_1
Bifidobacterium	0.08310949449108636	0.7780127434817791	3108	1734	Bifidobacterium	0.7	Blank_2_1
Blautia	0.07017347509471024	0.6556415447786775	2808	1732	Blautia	0.7	Blank_2_1
Clostridium	0.07708449916066244	0.7183298605295642	3532	2001	Clostridium	0.7	Blank_2_1
Clostridium_sordellii_ATCC_9714	0.008333333333333305	0.13353625815854042	1274	1138	Clostridium_sordellii_ATCC_9714	0.7	Blank_2_1
Clostridium_sp_SY8519	0.008333333333333305	0.14743906527537917	1113	1015	Clostridium_sp_SY8519	0.7	Blank_2_1
Collinsella	0.02764409624898202	0.2601688948331501	2629	1587	Collinsella	0.7	Blank_2_1
Coprococcus	0.05954113038698484	0.5569584585985439	2188	1591	Coprococcus	0.7	Blank_2_1
Faecalibacterium	0.1573587017306772	1.463477254166573	1986	1472	Faecalibacterium	0.7	Blank_2_1
Lachnospira	0.020733072183029815	0.19566398007238064	1369	1170	Lachnospira	0.7	Blank_2_1
Parabacteroides	0.021087483671310414	0.19870385279807726	2879	1747	Parabacteroides	0.7	Blank_2_1
Peptostreptococcus_anaerobius_DSM_2949	0.008333333333333305	0.12386439140437282	1175	1033	Peptostreptococcus_anaerobius_DSM_2949	0.7	Blank_2_1
Prevotella_intermedia_17	0.008333333333333305	0.1338316081066057	993	916	Prevotella_intermedia_17	0.7	Blank_2_1
Roseburia	0.14885282596746227	1.384559730304201	2357	1567	Roseburia	0.7	Blank_2_1
Roseburia_intestinalis_L1_82	0.008333333333333305	0.11344587158929899	1135	1021	Roseburia_intestinalis_L1_82	0.7	Blank_2_1
Ruminococcaceae_bacterium_D16	0.008333333333333305	0.10944927101829088	969	938	Ruminococcaceae_bacterium_D16	0.7	Blank_2_1
Ruminococcus	0.02870733072865062	0.2699219546527425	2779	1788	Ruminococcus	0.7	Blank_2_1
