## Supplementary file 4 for "Genome scale metabolic modelling of human gut microbes to inform rational community design": Blank_2_2_growth.csv

compartments	abundance	growth_rate	reactions	metabolites	taxon	tradeoff	sample_id
Anaerostipes	0.008218295601463206	0.07674276526113404	2034	1491	Anaerostipes	0.7	Blank_2_2
Bacteroides	0.20143567090763928	1.8753926006437196	3293	1883	Bacteroides	0.7	Blank_2_2
Bifidobacterium	0.07921038100759775	0.7378819374542327	3108	1734	Bifidobacterium	0.7	Blank_2_2
Blautia	0.07029265598649295	0.6546433098976361	2808	1732	Blautia	0.7	Blank_2_2
Clostridium	0.08463095894560436	0.7879616458271287	3532	2001	Clostridium	0.7	Blank_2_2
Clostridium_sordellii_ATCC_9714	0.008333333333333307	0.08928419784911708	1274	1138	Clostridium_sordellii_ATCC_9714	0.7	Blank_2_2
Clostridium_sp_SY8519	0.008333333333333307	0.09293984619484615	1113	1015	Clostridium_sp_SY8519	0.7	Blank_2_2
Collinsella	0.02255659856057462	0.21026825699748503	2629	1587	Collinsella	0.7	Blank_2_2
Coprococcus	0.07466408981770145	0.6951979734806022	2188	1591	Coprococcus	0.7	Blank_2_2
Faecalibacterium	0.16611448555570504	1.5463084014873327	1986	1472	Faecalibacterium	0.7	Blank_2_2
Lachnospira	0.02395545738474822	0.22333181593306284	1369	1170	Lachnospira	0.7	Blank_2_2
Parabacteroides	0.02080802503413502	0.19398182841748948	2879	1747	Parabacteroides	0.7	Blank_2_2
Peptostreptococcus_anaerobius_DSM_2949	0.008333333333333307	0.08687328076352827	1175	1033	Peptostreptococcus_anaerobius_DSM_2949	0.7	Blank_2_2
Prevotella_intermedia_17	0.008333333333333307	0.0895475363288731	993	916	Prevotella_intermedia_17	0.7	Blank_2_2
Roseburia	0.16926191792142764	1.5756298485652016	2357	1567	Roseburia	0.7	Blank_2_2
Roseburia_intestinalis_L1_82	0.008333333333333307	0.08436586494446967	1135	1021	Roseburia_intestinalis_L1_82	0.7	Blank_2_2
Ruminococcaceae_bacterium_D16	0.008333333333333307	0.08356667426627888	969	938	Ruminococcaceae_bacterium_D16	0.7	Blank_2_2
Ruminococcus	0.02885146327691052	0.2689024378833712	2779	1788	Ruminococcus	0.7	Blank_2_2
