## Supplementary file 4 for "Genome scale metabolic modelling of human gut microbes to inform rational community design": Blank_3_1_growth.csv

compartments	abundance	growth_rate	reactions	metabolites	taxon	tradeoff	sample_id
Akkermansia	0.05020051898351473	0.3338710002182481	2274	1386	Akkermansia	0.7	Blank_3_1
Anaerostipes	0.0013446567662410008	0.01797189360920384	2034	1491	Anaerostipes	0.7	Blank_3_1
Bacteroides	0.3193559801621934	2.1144967259431993	3293	1883	Bacteroides	0.7	Blank_3_1
Bifidobacterium	0.011877801376616507	0.08028339567087135	3108	1734	Bifidobacterium	0.7	Blank_3_1
Blautia	0.12393253125614287	0.8203652913767178	2808	1732	Blautia	0.7	Blank_3_1
Clostridium	0.022186836522872115	0.14843442982773405	3532	2001	Clostridium	0.7	Blank_3_1
Clostridium_sordellii_ATCC_9714	0.008333333333333305	0.12015129785046251	1274	1138	Clostridium_sordellii_ATCC_9714	0.7	Blank_3_1
Clostridium_sp_SY8519	0.008333333333333305	0.1348364412476945	1113	1015	Clostridium_sp_SY8519	0.7	Blank_3_1
Coprococcus	0.059837225755888734	0.3991193152284459	2188	1591	Coprococcus	0.7	Blank_3_1
Faecalibacterium	0.07149091766838545	0.47522619308138675	1986	1472	Faecalibacterium	0.7	Blank_3_1
Lachnospira	0.006947393258369604	0.048788826002713684	1369	1170	Lachnospira	0.7	Blank_3_1
Parabacteroides	0.03361641897124902	0.2247597988064409	2879	1747	Parabacteroides	0.7	Blank_3_1
Peptostreptococcus_anaerobius_DSM_2949	0.008333333333333305	0.10962703914626357	1175	1033	Peptostreptococcus_anaerobius_DSM_2949	0.7	Blank_3_1
Prevotella_intermedia_17	0.008333333333333305	0.12079167495856938	993	916	Prevotella_intermedia_17	0.7	Blank_3_1
Roseburia	0.04863175277163173	0.32504347067648476	2357	1567	Roseburia	0.7	Blank_3_1
Roseburia_intestinalis_L1_82	0.008333333333333305	0.09853956493738375	1135	1021	Roseburia_intestinalis_L1_82	0.7	Blank_3_1
Ruminococcaceae_bacterium_D16	0.008333333333333305	0.09433727483631797	969	938	Ruminococcaceae_bacterium_D16	0.7	Blank_3_1
Ruminococcus	0.2005779665068951	1.3267376008442908	2779	1788	Ruminococcus	0.7	Blank_3_1
