## Supplementary file 4 for "Genome scale metabolic modelling of human gut microbes to inform rational community design": Blank_3_2_growth.csv

compartments	abundance	growth_rate	reactions	metabolites	taxon	tradeoff	sample_id
Akkermansia	0.05211154464660085	0.3295173452907495	2274	1386	Akkermansia	0.7	Blank_3_2
Anaerostipes	0.0015262795437530014	0.01564010107109361	2034	1491	Anaerostipes	0.7	Blank_3_2
Bacteroides	0.33011246271397093	2.085402711923829	3293	1883	Bacteroides	0.7	Blank_3_2
Bifidobacterium	0.009375717232451909	0.059741995768328796	3108	1734	Bifidobacterium	0.7	Blank_3_2
Blautia	0.1225384438749575	0.7741212495603468	2808	1732	Blautia	0.7	Blank_3_2
Clostridium	0.016571035124787917	0.1050039352924119	3532	2001	Clostridium	0.7	Blank_3_2
Clostridium_sordellii_ATCC_9714	0.008333333333333309	0.09920120419396353	1274	1138	Clostridium_sordellii_ATCC_9714	0.7	Blank_3_2
Clostridium_sp_SY8519	0.008333333333333309	0.11046061198288393	1113	1015	Clostridium_sp_SY8519	0.7	Blank_3_2
Coprococcus	0.05560018361725525	0.3516633868447725	2188	1591	Coprococcus	0.7	Blank_3_2
Faecalibacterium	0.07478769796530738	0.47271435739047135	1986	1472	Faecalibacterium	0.7	Blank_3_2
Lachnospira	0.006759238009187706	0.04350161446592309	1369	1170	Lachnospira	0.7	Blank_3_2
Parabacteroides	0.034450309842301734	0.21796381981800758	2879	1747	Parabacteroides	0.7	Blank_3_2
Peptostreptococcus_anaerobius_DSM_2949	0.008333333333333309	0.09108892317198197	1175	1033	Peptostreptococcus_anaerobius_DSM_2949	0.7	Blank_3_2
Prevotella_intermedia_17	0.008333333333333309	0.09978553749037447	993	916	Prevotella_intermedia_17	0.7	Blank_3_2
Roseburia	0.04622446636589694	0.2924688830292867	2357	1567	Roseburia	0.7	Blank_3_2
Roseburia_intestinalis_L1_82	0.008333333333333309	0.08253610894096819	1135	1021	Roseburia_intestinalis_L1_82	0.7	Blank_3_2
Ruminococcaceae_bacterium_D16	0.008333333333333309	0.07954605166795779	969	938	Ruminococcaceae_bacterium_D16	0.7	Blank_3_2
Ruminococcus	0.1999426210635292	1.2628990336146073	2779	1788	Ruminococcus	0.7	Blank_3_2
