## Supplementary file 4 for "Genome scale metabolic modelling of human gut microbes to inform rational community design": Blank_3_3_growth.csv

compartments	abundance	growth_rate	reactions	metabolites	taxon	tradeoff	sample_id
Akkermansia	0.05107128944704324	0.34470148168682674	2274	1386	Akkermansia	0.7	Blank_3_3
Anaerostipes	0.002220490840665002	0.020190412645780517	2034	1491	Anaerostipes	0.7	Blank_3_3
Bacteroides	0.30753798205603133	2.073309910549631	3293	1883	Bacteroides	0.7	Blank_3_3
Bifidobacterium	0.01036229060839471	0.07087583295518418	3108	1734	Bifidobacterium	0.7	Blank_3_3
Blautia	0.12471756915407589	0.840702812076052	2808	1732	Blautia	0.7	Blank_3_3
Clostridium	0.02461044021123392	0.1667045842730815	3532	2001	Clostridium	0.7	Blank_3_3
Clostridium_sordellii_ATCC_9714	0.008333333333333307	0.10756964518655768	1274	1138	Clostridium_sordellii_ATCC_9714	0.7	Blank_3_3
Clostridium_sp_SY8519	0.008333333333333307	0.11973710647883498	1113	1015	Clostridium_sp_SY8519	0.7	Blank_3_3
Coprococcus	0.05162641215255344	0.3495391366653621	2188	1591	Coprococcus	0.7	Blank_3_3
Faecalibacterium	0.07919750681800745	0.5343698390379811	1986	1472	Faecalibacterium	0.7	Blank_3_3
Lachnospira	0.0075866770622195065	0.05248470319760863	1369	1170	Lachnospira	0.7	Blank_3_3
Parabacteroides	0.047185430452598834	0.3195263221280715	2879	1747	Parabacteroides	0.7	Blank_3_3
Peptostreptococcus_anaerobius_DSM_2949	0.008333333333333307	0.09909164650277245	1175	1033	Peptostreptococcus_anaerobius_DSM_2949	0.7	Blank_3_3
Prevotella_intermedia_17	0.008333333333333307	0.10834601367530979	993	916	Prevotella_intermedia_17	0.7	Blank_3_3
Roseburia	0.03626801713869393	0.24566699472712175	2357	1567	Roseburia	0.7	Blank_3_3
Roseburia_intestinalis_L1_82	0.008333333333333307	0.09018446452131912	1135	1021	Roseburia_intestinalis_L1_82	0.7	Blank_3_3
Ruminococcaceae_bacterium_D16	0.008333333333333307	0.08694263915586163	969	938	Ruminococcaceae_bacterium_D16	0.7	Blank_3_3
Ruminococcus	0.20761589405848296	1.3989443202496845	2779	1788	Ruminococcus	0.7	Blank_3_3
