## Supplementary file 4 for "Genome scale metabolic modelling of human gut microbes to inform rational community design": Blank_4_1_growth.csv

compartments	abundance	growth_rate	reactions	metabolites	taxon	tradeoff	sample_id
Akkermansia	0.011059371360442308	0.12506962726015197	2274	1386	Akkermansia	0.7	Blank_4_1
Anaerostipes	0.003870779973154603	0.03913714926849227	2034	1491	Anaerostipes	0.7	Blank_4_1
Bacteroides	0.09345168801473837	0.8930630861186494	3293	1883	Bacteroides	0.7	Blank_4_1
Bifidobacterium	0.11280558790051258	1.080275983228422	3108	1734	Bifidobacterium	0.7	Blank_4_1
Blautia	0.1211001164058437	1.1554907306786746	2808	1732	Blautia	0.7	Blank_4_1
Clostridium	0.03760186263350414	0.36125637564672014	3532	2001	Clostridium	0.7	Blank_4_1
Clostridium_sordellii_ATCC_9714	0.008333333333333307	0.11032990612113196	1274	1138	Clostridium_sordellii_ATCC_9714	0.7	Blank_4_1
Clostridium_sp_SY8519	0.008333333333333307	0.11882264611653556	1113	1015	Clostridium_sp_SY8519	0.7	Blank_4_1
Collinsella	0.08958090804158367	0.8550255943698369	2629	1587	Collinsella	0.7	Blank_4_1
Coprococcus	0.09511059371180439	0.9076715489614205	2188	1591	Coprococcus	0.7	Blank_4_1
Faecalibacterium	0.2339057043063564	2.2310826051383814	1986	1472	Faecalibacterium	0.7	Blank_4_1
Lachnospira	0.018247962747729916	0.17622989599503458	1369	1170	Lachnospira	0.7	Blank_4_1
Parabacteroides	0.015483119912619513	0.14951382948168715	2879	1747	Parabacteroides	0.7	Blank_4_1
Peptostreptococcus_anaerobius_DSM_2949	0.008333333333333307	0.1046091794009047	1175	1033	Peptostreptococcus_anaerobius_DSM_2949	0.7	Blank_4_1
Prevotella_intermedia_17	0.008333333333333307	0.11101981182882777	993	916	Prevotella_intermedia_17	0.7	Blank_4_1
Roseburia	0.019906868444795917	0.1921855658561313	2357	1567	Roseburia	0.7	Blank_4_1
Roseburia_intestinalis_L1_82	0.008333333333333307	0.09895719670736715	1135	1021	Roseburia_intestinalis_L1_82	0.7	Blank_4_1
Ruminococcaceae_bacterium_D16	0.008333333333333307	0.09680748831925336	969	938	Ruminococcaceae_bacterium_D16	0.7	Blank_4_1
Ruminococcus	0.09787543654691479	0.9343454679659515	2779	1788	Ruminococcus	0.7	Blank_4_1
