## Supplementary file 4 for "Genome scale metabolic modelling of human gut microbes to inform rational community design": Blank_4_2_growth.csv

compartments	abundance	growth_rate	reactions	metabolites	taxon	tradeoff	sample_id
Akkermansia	0.015020736127209913	0.14878152353267493	2274	1386	Akkermansia	0.7	Blank_4_2
Anaerostipes	0.003693623642473203	0.03647256806212637	2034	1491	Anaerostipes	0.7	Blank_4_2
Bacteroides	0.09898911353346729	0.9760112168362596	3293	1883	Bacteroides	0.7	Blank_4_2
Bifidobacterium	0.10711508555094729	1.0561654344588058	3108	1734	Bifidobacterium	0.7	Blank_4_2
Blautia	0.128538102653059	1.2673312263138117	2808	1732	Blautia	0.7	Blank_4_2
Clostridium	0.043092275781734635	0.4249004014233088	3532	2001	Clostridium	0.7	Blank_4_2
Clostridium_sordellii_ATCC_9714	0.008333333333333307	0.08914050483309652	1274	1138	Clostridium_sordellii_ATCC_9714	0.7	Blank_4_2
Clostridium_sp_SY8519	0.008333333333333307	0.09255085204148954	1113	1015	Clostridium_sp_SY8519	0.7	Blank_4_2
Collinsella	0.10145152928838469	1.000272684308028	2629	1587	Collinsella	0.7	Blank_4_2
Coprococcus	0.08347589425123497	0.823043858203057	2188	1591	Coprococcus	0.7	Blank_4_2
Faecalibacterium	0.22358735094634766	2.204459621104916	1986	1472	Faecalibacterium	0.7	Blank_4_2
Lachnospira	0.02413167443454032	0.23796930230755445	1369	1170	Lachnospira	0.7	Blank_4_2
Parabacteroides	0.015513219282232212	0.15297749968557173	2879	1747	Parabacteroides	0.7	Blank_4_2
Peptostreptococcus_anaerobius_DSM_2949	0.008333333333333307	0.08701967490655155	1175	1033	Peptostreptococcus_anaerobius_DSM_2949	0.7	Blank_4_2
Prevotella_intermedia_17	0.008333333333333307	0.08910394513770602	993	916	Prevotella_intermedia_17	0.7	Blank_4_2
Roseburia	0.015266977704721012	0.1505533305475016	2357	1567	Roseburia	0.7	Blank_4_2
Roseburia_intestinalis_L1_82	0.008333333333333307	0.08510703414387134	1135	1021	Roseburia_intestinalis_L1_82	0.7	Blank_4_2
Ruminococcaceae_bacterium_D16	0.008333333333333307	0.0844245385375675	969	938	Ruminococcaceae_bacterium_D16	0.7	Blank_4_2
Ruminococcus	0.09012441680364806	0.888599548527614	2779	1788	Ruminococcus	0.7	Blank_4_2
