## Supplementary file 4 for "Genome scale metabolic modelling of human gut microbes to inform rational community design": Blank_4_3_growth.csv

compartments	abundance	growth_rate	reactions	metabolites	taxon	tradeoff	sample_id
Akkermansia	0.016400732405069215	0.16765471030025783	2274	1386	Akkermansia	0.7	Blank_4_3
Anaerostipes	0.004969918920582505	0.05041338487689704	2034	1491	Anaerostipes	0.7	Blank_4_3
Bacteroides	0.1038713052594826	1.0488826121130426	3293	1883	Bacteroides	0.7	Blank_4_3
Bifidobacterium	0.10064085796726388	1.0166191222387462	3108	1734	Bifidobacterium	0.7	Blank_4_3
Blautia	0.102131833651652	1.0311843495202722	2808	1732	Blautia	0.7	Blank_4_3
Clostridium	0.038765367506624133	0.3916628737892949	3532	2001	Clostridium	0.7	Blank_4_3
Clostridium_sordellii_ATCC_9714	0.008333333333333307	0.09265418035753678	1274	1138	Clostridium_sordellii_ATCC_9714	0.7	Blank_4_3
Clostridium_sp_SY8519	0.008333333333333307	0.09559779097074933	1113	1015	Clostridium_sp_SY8519	0.7	Blank_4_3
Collinsella	0.10461679309140999	1.0562313593302854	2629	1587	Collinsella	0.7	Blank_4_3
Coprococcus	0.09244049175446269	0.9333222116052778	2188	1591	Coprococcus	0.7	Blank_4_3
Faecalibacterium	0.22066439968784	2.2276233143191577	1986	1472	Faecalibacterium	0.7	Blank_4_3
Lachnospira	0.02385561078594292	0.24125030403978265	1369	1170	Lachnospira	0.7	Blank_4_3
Parabacteroides	0.018140204012899817	0.18340718025064623	2879	1747	Parabacteroides	0.7	Blank_4_3
Peptostreptococcus_anaerobius_DSM_2949	0.008333333333333307	0.09068354994197673	1175	1033	Peptostreptococcus_anaerobius_DSM_2949	0.7	Blank_4_3
Prevotella_intermedia_17	0.008333333333333307	0.09286316955435793	993	916	Prevotella_intermedia_17	0.7	Blank_4_3
Roseburia	0.018637195921384617	0.1884682945303697	2357	1567	Roseburia	0.7	Blank_4_3
Roseburia_intestinalis_L1_82	0.008333333333333307	0.08877399329022508	1135	1021	Roseburia_intestinalis_L1_82	0.7	Blank_4_3
Ruminococcaceae_bacterium_D16	0.008333333333333307	0.08805084804884741	969	938	Ruminococcaceae_bacterium_D16	0.7	Blank_4_3
Ruminococcus	0.10486528903538579	1.058786031385328	2779	1788	Ruminococcus	0.7	Blank_4_3
