## Supplementary file 4 for "Genome scale metabolic modelling of human gut microbes to inform rational community design": Blank_5_1_growth.csv

compartments	abundance	growth_rate	reactions	metabolites	taxon	tradeoff	sample_id
Akkermansia	0.018864309352715217	0.08819555798516858	2274	1386	Akkermansia	0.7	Blank_5_1
Bacteroides	0.4793851245794728	2.0012955962123193	3293	1883	Bacteroides	0.7	Blank_5_1
Bifidobacterium	0.016878592573162012	0.07070367190610143	3108	1734	Bifidobacterium	0.7	Blank_5_1
Blautia	0.06089531440626725	0.25464708526510504	2808	1732	Blautia	0.7	Blank_5_1
Clostridium	0.015389304999862812	0.0644935530981148	3532	2001	Clostridium	0.7	Blank_5_1
Clostridium_sordellii_ATCC_9714	0.008333333333333307	0.05978829152642398	1274	1138	Clostridium_sordellii_ATCC_9714	0.7	Blank_5_1
Clostridium_sp_SY8519	0.008333333333333307	0.06598440206442485	1113	1015	Clostridium_sp_SY8519	0.7	Blank_5_1
Collinsella	0.0031440515638373025	0.014991087577364467	2629	1587	Collinsella	0.7	Blank_5_1
Coprococcus	0.09068106600863927	0.37889427410333143	2188	1591	Coprococcus	0.7	Blank_5_1
Faecalibacterium	0.17159902455190593	0.7163072339654754	1986	1472	Faecalibacterium	0.7	Blank_5_1
Lachnospira	0.036570283921146335	0.15297816409417014	1369	1170	Lachnospira	0.7	Blank_5_1
Parabacteroides	0.011583347842841108	0.04869951112115397	2879	1747	Parabacteroides	0.7	Blank_5_1
Peptostreptococcus_anaerobius_DSM_2949	0.008333333333333307	0.05540731370946943	1175	1033	Peptostreptococcus_anaerobius_DSM_2949	0.7	Blank_5_1
Prevotella_intermedia_17	0.008333333333333307	0.05998439277079617	993	916	Prevotella_intermedia_17	0.7	Blank_5_1
Roseburia	0.007115485107789305	0.030240200018546375	2357	1567	Roseburia	0.7	Blank_5_1
Roseburia_intestinalis_L1_82	0.008333333333333307	0.05085972477368929	1135	1021	Roseburia_intestinalis_L1_82	0.7	Blank_5_1
Ruminococcaceae_bacterium_D16	0.008333333333333307	0.04906400173831731	969	938	Ruminococcaceae_bacterium_D16	0.7	Blank_5_1
Ruminococcus	0.03789409509236084	0.1584900345776424	2779	1788	Ruminococcus	0.7	Blank_5_1
