## Supplementary file 4 for "Genome scale metabolic modelling of human gut microbes to inform rational community design": Blank_5_2_growth.csv

compartments	abundance	growth_rate	reactions	metabolites	taxon	tradeoff	sample_id
Akkermansia	0.017114261885107108	0.08957715751625783	2274	1386	Akkermansia	0.7	Blank_5_2
Anaerostipes	0.002060050037969401	0.012566609142350386	2034	1491	Anaerostipes	0.7	Blank_5_2
Bacteroides	0.48205170978638884	2.017031250889709	3293	1883	Bacteroides	0.7	Blank_5_2
Bifidobacterium	0.015846538782506508	0.06773522784093892	3108	1734	Bifidobacterium	0.7	Blank_5_2
Blautia	0.05926605503906173	0.25121397818805324	2808	1732	Blautia	0.7	Blank_5_2
Clostridium	0.02218515429550921	0.09430893027299744	3532	2001	Clostridium	0.7	Blank_5_2
Clostridium_sordellii_ATCC_9714	0.008333333333333304	0.06942957562293542	1274	1138	Clostridium_sordellii_ATCC_9714	0.7	Blank_5_2
Clostridium_sp_SY8519	0.008333333333333304	0.07742826752028786	1113	1015	Clostridium_sp_SY8519	0.7	Blank_5_2
Collinsella	0.0025354462052010014	0.014203443074563088	2629	1587	Collinsella	0.7	Blank_5_2
Coprococcus	0.09492076729594515	0.39910112452316227	2188	1591	Coprococcus	0.7	Blank_5_2
Faecalibacterium	0.15894078397727168	0.6646285299622541	1986	1472	Faecalibacterium	0.7	Blank_5_2
Lachnospira	0.034228523770214216	0.1457640807482268	1369	1170	Lachnospira	0.7	Blank_5_2
Parabacteroides	0.013628023345442806	0.058437295525187415	2879	1747	Parabacteroides	0.7	Blank_5_2
Peptostreptococcus_anaerobius_DSM_2949	0.008333333333333304	0.06382079890237481	1175	1033	Peptostreptococcus_anaerobius_DSM_2949	0.7	Blank_5_2
Prevotella_intermedia_17	0.008333333333333304	0.0698720075574757	993	916	Prevotella_intermedia_17	0.7	Blank_5_2
Roseburia	0.008240200166903404	0.03612871574081149	2357	1567	Roseburia	0.7	Blank_5_2
Roseburia_intestinalis_L1_82	0.008333333333333304	0.05805960950067087	1135	1021	Roseburia_intestinalis_L1_82	0.7	Blank_5_2
Ruminococcaceae_bacterium_D16	0.008333333333333304	0.055822721065949155	969	938	Ruminococcaceae_bacterium_D16	0.7	Blank_5_2
Ruminococcus	0.03898248541247902	0.16540209156209087	2779	1788	Ruminococcus	0.7	Blank_5_2
