## Supplementary file 4 for "Genome scale metabolic modelling of human gut microbes to inform rational community design": Blank_5_3_growth.csv

compartments	abundance	growth_rate	reactions	metabolites	taxon	tradeoff	sample_id
Akkermansia	0.01756444444758761	0.09213474053326913	2274	1386	Akkermansia	0.7	Blank_5_3
Bacteroides	0.45937777779827094	2.059214553021915	3293	1883	Bacteroides	0.7	Blank_5_3
Bifidobacterium	0.01722666666043401	0.07764412746090704	3108	1734	Bifidobacterium	0.7	Blank_5_3
Blautia	0.07245333333116165	0.32564726231374497	2808	1732	Blautia	0.7	Blank_5_3
Clostridium	0.026008888884227817	0.11701684679680728	3532	2001	Clostridium	0.7	Blank_5_3
Clostridium_sordellii_ATCC_9714	0.008333333333333305	0.06915667451897314	1274	1138	Clostridium_sordellii_ATCC_9714	0.7	Blank_5_3
Clostridium_sp_SY8519	0.008333333333333305	0.07687126336434062	1113	1015	Clostridium_sp_SY8519	0.7	Blank_5_3
Collinsella	0.0018577777839323014	0.012057311622552557	2629	1587	Collinsella	0.7	Blank_5_3
Coprococcus	0.09136888888195126	0.4101256976394876	2188	1591	Coprococcus	0.7	Blank_5_3
Faecalibacterium	0.16331555554752	0.7319017843031912	1986	1472	Faecalibacterium	0.7	Blank_5_3
Lachnospira	0.039857777779088326	0.17921849945033932	1369	1170	Lachnospira	0.7	Blank_5_3
Parabacteroides	0.013848888894860408	0.06254109480143646	2879	1747	Parabacteroides	0.7	Blank_5_3
Peptostreptococcus_anaerobius_DSM_2949	0.008333333333333305	0.06365791120549219	1175	1033	Peptostreptococcus_anaerobius_DSM_2949	0.7	Blank_5_3
Prevotella_intermedia_17	0.008333333333333305	0.0694449995306937	993	916	Prevotella_intermedia_17	0.7	Blank_5_3
Roseburia	0.007093333333438204	0.032533600060871866	2357	1567	Roseburia	0.7	Blank_5_3
Roseburia_intestinalis_L1_82	0.008333333333333305	0.05791028621186941	1135	1021	Roseburia_intestinalis_L1_82	0.7	Blank_5_3
Ruminococcaceae_bacterium_D16	0.008333333333333305	0.05572579790208597	969	938	Ruminococcaceae_bacterium_D16	0.7	Blank_5_3
Ruminococcus	0.040026666657527625	0.17997961368218668	2779	1788	Ruminococcus	0.7	Blank_5_3
