## Supplementary file 4 for "Genome scale metabolic modelling of human gut microbes to inform rational community design": Blank_6_1_growth.csv

compartments	abundance	growth_rate	reactions	metabolites	taxon	tradeoff	sample_id
Akkermansia	0.007478474777582505	0.07419008609998812	2274	1386	Akkermansia	0.7	Blank_6_1
Anaerostipes	0.003505535061414302	0.034776602952841434	2034	1491	Anaerostipes	0.7	Blank_6_1
Bacteroides	0.1547109471006925	1.5348074075768334	3293	1883	Bacteroides	0.7	Blank_6_1
Bifidobacterium	0.018462484616579414	0.18315677515280737	3108	1734	Bifidobacterium	0.7	Blank_6_1
Blautia	0.03225092250470782	0.31994474656790894	2808	1732	Blautia	0.7	Blank_6_1
Clostridium	0.014022140215505208	0.1391064115122538	3532	2001	Clostridium	0.7	Blank_6_1
Clostridium_sordellii_ATCC_9714	0.008333333333333305	0.0826706963501329	1274	1138	Clostridium_sordellii_ATCC_9714	0.7	Blank_6_1
Clostridium_sp_SY8519	0.008333333333333305	0.08267069635017754	1113	1015	Clostridium_sp_SY8519	0.7	Blank_6_1
Collinsella	0.05188191881847613	0.5146937228047069	2629	1587	Collinsella	0.7	Blank_6_1
Coprococcus	0.037392373918064825	0.3709504307990366	2188	1591	Coprococcus	0.7	Blank_6_1
Faecalibacterium	0.15681426815261731	1.5556733694981053	1986	1472	Faecalibacterium	0.7	Blank_6_1
Lachnospira	0.03388683887172652	0.33617382799575435	1369	1170	Lachnospira	0.7	Blank_6_1
Parabacteroides	0.023837638387465512	0.2364808997802021	2879	1747	Parabacteroides	0.7	Blank_6_1
Peptostreptococcus_anaerobius_DSM_2949	0.008333333333333305	0.08267069635016573	1175	1033	Peptostreptococcus_anaerobius_DSM_2949	0.7	Blank_6_1
Prevotella_intermedia_17	0.008333333333333305	0.08267069635017027	993	916	Prevotella_intermedia_17	0.7	Blank_6_1
Roseburia	0.04463714636827044	0.4428220768018607	2357	1567	Roseburia	0.7	Blank_6_1
Roseburia_intestinalis_L1_82	0.008333333333333305	0.08267069635016179	1135	1021	Roseburia_intestinalis_L1_82	0.7	Blank_6_1
Ruminococcaceae_bacterium_D16	0.008333333333333305	0.08267069635014025	969	938	Ruminococcaceae_bacterium_D16	0.7	Blank_6_1
Ruminococcus	0.18532595325345774	1.8385230728664552	2779	1788	Ruminococcus	0.7	Blank_6_1
Succinivibrio	0.18579335795343985	1.843159953509439	1130	1051	Succinivibrio	0.7	Blank_6_1
