## Supplementary file 4 for "Genome scale metabolic modelling of human gut microbes to inform rational community design": Blank_6_2_growth.csv

compartments	abundance	growth_rate	reactions	metabolites	taxon	tradeoff	sample_id
Akkermansia	0.008678847509549205	0.08828091129750112	2274	1386	Akkermansia	0.7	Blank_6_2
Anaerostipes	0.002169711869980201	0.022070227734448954	2034	1491	Anaerostipes	0.7	Blank_6_2
Bacteroides	0.15555165143981692	1.5822655619360766	3293	1883	Bacteroides	0.7	Blank_6_2
Bifidobacterium	0.01602248770309981	0.1629801437311768	3108	1734	Bifidobacterium	0.7	Blank_6_2
Blautia	0.03872101194175083	0.39386868060778074	2808	1732	Blautia	0.7	Blank_6_2
Clostridium	0.010514757557936906	0.10695571935190822	3532	2001	Clostridium	0.7	Blank_6_2
Clostridium_sordellii_ATCC_9714	0.008333333333333305	0.08476635420303372	1274	1138	Clostridium_sordellii_ATCC_9714	0.7	Blank_6_2
Clostridium_sp_SY8519	0.008333333333333305	0.08476635444417432	1113	1015	Clostridium_sp_SY8519	0.7	Blank_6_2
Collinsella	0.051906184116871035	0.5279877572463478	2629	1587	Collinsella	0.7	Blank_6_2
Coprococcus	0.03771960646215883	0.38368242164335076	2188	1591	Coprococcus	0.7	Blank_6_2
Faecalibacterium	0.15187983134304162	1.5449159456822055	1986	1472	Faecalibacterium	0.7	Blank_6_2
Lachnospira	0.039722417436156926	0.4040549397233011	1369	1170	Lachnospira	0.7	Blank_6_2
Parabacteroides	0.027371749829832318	0.2784244122449516	2879	1747	Parabacteroides	0.7	Blank_6_2
Peptostreptococcus_anaerobius_DSM_2949	0.008333333333333305	0.08476635410034591	1175	1033	Peptostreptococcus_anaerobius_DSM_2949	0.7	Blank_6_2
Prevotella_intermedia_17	0.008333333333333305	0.08476635421263483	993	916	Prevotella_intermedia_17	0.7	Blank_6_2
Roseburia	0.047566760362096436	0.48384730163432077	2357	1567	Roseburia	0.7	Blank_6_2
Roseburia_intestinalis_L1_82	0.008333333333333305	0.08476635403636304	1135	1021	Roseburia_intestinalis_L1_82	0.7	Blank_6_2
Ruminococcaceae_bacterium_D16	0.008333333333333305	0.08476635402352482	969	938	Ruminococcaceae_bacterium_D16	0.7	Blank_6_2
Ruminococcus	0.17140723824693452	1.7435479960136229	2779	1788	Ruminococcus	0.7	Blank_6_2
Succinivibrio	0.19076774418077463	1.9404823359437298	1130	1051	Succinivibrio	0.7	Blank_6_2
