## Supplementary file 4 for "Genome scale metabolic modelling of human gut microbes to inform rational community design": Blank_6_3_growth.csv

compartments	abundance	growth_rate	reactions	metabolites	taxon	tradeoff	sample_id
Akkermansia	0.007592637439260602	0.09085727802804751	2274	1386	Akkermansia	0.7	Blank_6_3
Bacteroides	0.16312666506658122	1.6292510652446532	3293	1883	Bacteroides	0.7	Blank_6_3
Bifidobacterium	0.017716154034733603	0.17706444770713556	3108	1734	Bifidobacterium	0.7	Blank_6_3
Blautia	0.03382174860909361	0.33799614530484934	2808	1732	Blautia	0.7	Blank_6_3
Clostridium	0.013344635501532004	0.13337420260228827	3532	2001	Clostridium	0.7	Blank_6_3
Clostridium_sordellii_ATCC_9714	0.008333333333333302	0.10282589542784756	1274	1138	Clostridium_sordellii_ATCC_9714	0.7	Blank_6_3
Clostridium_sp_SY8519	0.008333333333333302	0.10972563683462454	1113	1015	Clostridium_sp_SY8519	0.7	Blank_6_3
Collinsella	0.048546863654383814	0.48494566871546213	2629	1587	Collinsella	0.7	Blank_6_3
Coprococcus	0.036122547834002205	0.3609759254156667	2188	1591	Coprococcus	0.7	Blank_6_3
Faecalibacterium	0.15185274885865394	1.5164754105723903	1986	1472	Faecalibacterium	0.7	Blank_6_3
Lachnospira	0.04210462581288911	0.42081996064168725	1369	1170	Lachnospira	0.7	Blank_6_3
Parabacteroides	0.023238072180389504	0.23224487030800428	2879	1747	Parabacteroides	0.7	Blank_6_3
Peptostreptococcus_anaerobius_DSM_2949	0.008333333333333302	0.098258262191786	1175	1033	Peptostreptococcus_anaerobius_DSM_2949	0.7	Blank_6_3
Prevotella_intermedia_17	0.008333333333333302	0.10292990925014722	993	916	Prevotella_intermedia_17	0.7	Blank_6_3
Roseburia	0.049467183335534216	0.49416550838800505	2357	1567	Roseburia	0.7	Blank_6_3
Roseburia_intestinalis_L1_82	0.008333333333333302	0.09377949756594521	1135	1021	Roseburia_intestinalis_L1_82	0.7	Blank_6_3
Ruminococcaceae_bacterium_D16	0.008333333333333302	0.09204693617511352	969	938	Ruminococcaceae_bacterium_D16	0.7	Blank_6_3
Ruminococcus	0.17186970211829602	1.7163831699881105	2779	1788	Ruminococcus	0.7	Blank_6_3
Succinivibrio	0.19119641555465025	1.9099740009630921	1130	1051	Succinivibrio	0.7	Blank_6_3
