## Supplementary file 4 for "Genome scale metabolic modelling of human gut microbes to inform rational community design": Blank_7_1_growth.csv

compartments	abundance	growth_rate	reactions	metabolites	taxon	tradeoff	sample_id
Anaerostipes	0.005447052494099104	0.0300735646040882	2034	1491	Anaerostipes	0.7	Blank_7_1
Bacteroides	0.39814549364993956	2.1782887472463193	3293	1883	Bacteroides	0.7	Blank_7_1
Bifidobacterium	0.15115570686240698	0.8271739243692242	3108	1734	Bifidobacterium	0.7	Blank_7_1
Blautia	0.060938899840715745	0.333568767112782	2808	1732	Blautia	0.7	Blank_7_1
Clostridium	0.01480917398722651	0.08109887659730552	3532	2001	Clostridium	0.7	Blank_7_1
Clostridium_sordellii_ATCC_9714	0.008333333333333305	0.058734908283114555	1274	1138	Clostridium_sordellii_ATCC_9714	0.7	Blank_7_1
Clostridium_sp_SY8519	0.008333333333333305	0.06257813498108818	1113	1015	Clostridium_sp_SY8519	0.7	Blank_7_1
Collinsella	0.060768679443976945	0.33259554918240847	2629	1587	Collinsella	0.7	Blank_7_1
Coprococcus	0.06451352804626644	0.3531203842387071	2188	1591	Coprococcus	0.7	Blank_7_1
Faecalibacterium	0.12085647732619158	0.6612356673568884	1986	1472	Faecalibacterium	0.7	Blank_7_1
Lachnospira	0.01600071671401251	0.08763937503283926	1369	1170	Lachnospira	0.7	Blank_7_1
Parabacteroides	0.01855402257691961	0.10159988238638859	2879	1747	Parabacteroides	0.7	Blank_7_1
Peptostreptococcus_anaerobius_DSM_2949	0.008333333333333305	0.056116834005202086	1175	1033	Peptostreptococcus_anaerobius_DSM_2949	0.7	Blank_7_1
Prevotella_intermedia_17	0.008333333333333305	0.0588903938741668	993	916	Prevotella_intermedia_17	0.7	Blank_7_1
Roseburia_intestinalis_L1_82	0.008333333333333305	0.0534646844755055	1135	1021	Roseburia_intestinalis_L1_82	0.7	Blank_7_1
Ruminococcaceae_bacterium_D16	0.008333333333333305	0.05249936276659796	969	938	Ruminococcaceae_bacterium_D16	0.7	Blank_7_1
Ruminococcus	0.03881024905824532	0.21245271167837926	2779	1788	Ruminococcus	0.7	Blank_7_1
