## Supplementary file 4 for "Genome scale metabolic modelling of human gut microbes to inform rational community design": Blank_7_2_growth.csv

compartments	abundance	growth_rate	reactions	metabolites	taxon	tradeoff	sample_id
Anaerostipes	0.005944168133210504	0.03318768256665631	2034	1491	Anaerostipes	0.7	Blank_7_2
Bacteroides	0.41030001600886756	2.2308255705420965	3293	1883	Bacteroides	0.7	Blank_7_2
Bifidobacterium	0.11232953634697367	0.6115597623293455	3108	1734	Bifidobacterium	0.7	Blank_7_2
Blautia	0.06447136210818775	0.3512242015855401	2808	1732	Blautia	0.7	Blank_7_2
Clostridium	0.011278678007543808	0.06175921271936906	3532	2001	Clostridium	0.7	Blank_7_2
Clostridium_sordellii_ATCC_9714	0.008333333333333307	0.07142440997214974	1274	1138	Clostridium_sordellii_ATCC_9714	0.7	Blank_7_2
Clostridium_sp_SY8519	0.008333333333333307	0.07780871534516214	1113	1015	Clostridium_sp_SY8519	0.7	Blank_7_2
Collinsella	0.05959409594984394	0.3245330062011463	2629	1587	Collinsella	0.7	Blank_7_2
Coprococcus	0.06294721642980686	0.34292206376790185	2188	1591	Coprococcus	0.7	Blank_7_2
Faecalibacterium	0.10486122253538217	0.5703528562178765	1986	1472	Faecalibacterium	0.7	Blank_7_2
Lachnospira	0.011888336278896109	0.06507782924214311	1369	1170	Lachnospira	0.7	Blank_7_2
Parabacteroides	0.026062891062888616	0.14212568638130724	2879	1747	Parabacteroides	0.7	Blank_7_2
Peptostreptococcus_anaerobius_DSM_2949	0.008333333333333307	0.06680263693200089	1175	1033	Peptostreptococcus_anaerobius_DSM_2949	0.7	Blank_7_2
Prevotella_intermedia_17	0.008333333333333307	0.07170532639733403	993	916	Prevotella_intermedia_17	0.7	Blank_7_2
Roseburia_intestinalis_L1_82	0.008333333333333307	0.061766375125081464	1135	1021	Roseburia_intestinalis_L1_82	0.7	Blank_7_2
Ruminococcaceae_bacterium_D16	0.008333333333333307	0.05998021441508787	969	938	Ruminococcaceae_bacterium_D16	0.7	Blank_7_2
Ruminococcus	0.08032247713839925	0.4373293682923146	2779	1788	Ruminococcus	0.7	Blank_7_2
