## Supplementary file 4 for "Genome scale metabolic modelling of human gut microbes to inform rational community design": Blank_7_3_growth.csv

compartments	abundance	growth_rate	reactions	metabolites	taxon	tradeoff	sample_id
Anaerostipes	0.0059631227882361035	0.03294800165005811	2034	1491	Anaerostipes	0.7	Blank_7_3
Bacteroides	0.4021380933868439	2.199624176119076	3293	1883	Bacteroides	0.7	Blank_7_3
Bifidobacterium	0.141251471160505	0.7729278948192565	3108	1734	Bifidobacterium	0.7	Blank_7_3
Blautia	0.06913495488319345	0.37841784037096826	2808	1732	Blautia	0.7	Blank_7_3
Clostridium	0.014348764215535409	0.07860577423135466	3532	2001	Clostridium	0.7	Blank_7_3
Clostridium_sordellii_ATCC_9714	0.008333333333333305	0.05734532898749786	1274	1138	Clostridium_sordellii_ATCC_9714	0.7	Blank_7_3
Clostridium_sp_SY8519	0.008333333333333305	0.06065434511157721	1113	1015	Clostridium_sp_SY8519	0.7	Blank_7_3
Collinsella	0.05851314241030554	0.32025794390525525	2629	1587	Collinsella	0.7	Blank_7_3
Coprococcus	0.07863868183328715	0.43036394279847473	2188	1591	Coprococcus	0.7	Blank_7_3
Faecalibacterium	0.10901333856757646	0.596366477741538	1986	1472	Faecalibacterium	0.7	Blank_7_3
Lachnospira	0.01658493527380871	0.09086940304931387	1369	1170	Lachnospira	0.7	Blank_7_3
Parabacteroides	0.024597881514158614	0.1347010137037344	2879	1747	Parabacteroides	0.7	Blank_7_3
Peptostreptococcus_anaerobius_DSM_2949	0.008333333333333305	0.05507940634823092	1175	1033	Peptostreptococcus_anaerobius_DSM_2949	0.7	Blank_7_3
Prevotella_intermedia_17	0.008333333333333305	0.057463591101811096	993	916	Prevotella_intermedia_17	0.7	Blank_7_3
Roseburia_intestinalis_L1_82	0.008333333333333305	0.052760356488882255	1135	1021	Roseburia_intestinalis_L1_82	0.7	Blank_7_3
Ruminococcaceae_bacterium_D16	0.008333333333333305	0.0519595584975395	969	938	Ruminococcaceae_bacterium_D16	0.7	Blank_7_3
Ruminococcus	0.029815613966549918	0.16325048936822933	2779	1788	Ruminococcus	0.7	Blank_7_3
