## Supplementary file 4 for "Genome scale metabolic modelling of human gut microbes to inform rational community design": Blank_8_1_growth.csv

compartments	abundance	growth_rate	reactions	metabolites	taxon	tradeoff	sample_id
Akkermansia	0.12874224977440912	1.115339284649431	2274	1386	Akkermansia	0.7	Blank_8_1
Anaerostipes	0.007853557726904707	0.06953503864929965	2034	1491	Anaerostipes	0.7	Blank_8_1
Bacteroides	0.2403749630802519	2.091924980976044	3293	1883	Bacteroides	0.7	Blank_8_1
Bifidobacterium	0.005890168284112006	0.05279980737372283	3108	1734	Bifidobacterium	0.7	Blank_8_1
Blautia	0.09087688219890827	0.7910287906842903	2808	1732	Blautia	0.7	Blank_8_1
Clostridium	0.008975494538710207	0.07909187964335682	3532	2001	Clostridium	0.7	Blank_8_1
Clostridium_sordellii_ATCC_9714	0.008333333333333307	0.09904058500183241	1274	1138	Clostridium_sordellii_ATCC_9714	0.7	Blank_8_1
Clostridium_sp_SY8519	0.008333333333333307	0.10631455600022849	1113	1015	Clostridium_sp_SY8519	0.7	Blank_8_1
Collinsella	0.045999409505356935	0.4017302886265437	2629	1587	Collinsella	0.7	Blank_8_1
Coprococcus	0.07797460879674567	0.6787777368642529	2188	1591	Coprococcus	0.7	Blank_8_1
Faecalibacterium	0.1452908178370727	1.2631563648585324	1986	1472	Faecalibacterium	0.7	Blank_8_1
Lachnospira	0.02328018895562982	0.2046994896029807	1369	1170	Lachnospira	0.7	Blank_8_1
Parabacteroides	0.09844995572286169	0.8581239003283003	2879	1747	Parabacteroides	0.7	Blank_8_1
Peptostreptococcus_anaerobius_DSM_2949	0.008333333333333307	0.09401583398774244	1175	1033	Peptostreptococcus_anaerobius_DSM_2949	0.7	Blank_8_1
Prevotella_intermedia_17	0.008333333333333307	0.0994885643703605	993	916	Prevotella_intermedia_17	0.7	Blank_8_1
Roseburia	0.014304694416919513	0.1258347061685655	2357	1567	Roseburia	0.7	Blank_8_1
Roseburia_intestinalis_L1_82	0.008333333333333307	0.0888237698533133	1135	1021	Roseburia_intestinalis_L1_82	0.7	Blank_8_1
Ruminococcaceae_bacterium_D16	0.008333333333333307	0.08696196340520077	969	938	Ruminococcaceae_bacterium_D16	0.7	Blank_8_1
Ruminococcus	0.06198700916211775	0.5406587842666746	2779	1788	Ruminococcus	0.7	Blank_8_1
