## Supplementary file 4 for "Genome scale metabolic modelling of human gut microbes to inform rational community design": Blank_8_2_growth.csv

compartments	abundance	growth_rate	reactions	metabolites	taxon	tradeoff	sample_id
Akkermansia	0.14040055248721214	1.2193015324829173	2274	1386	Akkermansia	0.7	Blank_8_2
Anaerostipes	0.0032803867366862013	0.03077367141191059	2034	1491	Anaerostipes	0.7	Blank_8_2
Bacteroides	0.2381560773538808	2.074238270823135	3293	1883	Bacteroides	0.7	Blank_8_2
Bifidobacterium	0.006560773473372403	0.05807351762444875	3108	1734	Bifidobacterium	0.7	Blank_8_2
Blautia	0.07971339779308294	0.6941314060089809	2808	1732	Blautia	0.7	Blank_8_2
Clostridium	0.011481353600213105	0.10064417471689953	3532	2001	Clostridium	0.7	Blank_8_2
Clostridium_sordellii_ATCC_9714	0.008333333333333304	0.1131521175052166	1274	1138	Clostridium_sordellii_ATCC_9714	0.7	Blank_8_2
Clostridium_sp_SY8519	0.008333333333333304	0.12414785561583315	1113	1015	Clostridium_sp_SY8519	0.7	Blank_8_2
Collinsella	0.04559737569664802	0.397867485576894	2629	1587	Collinsella	0.7	Blank_8_2
Coprococcus	0.07905732045010794	0.688309549500009	2188	1591	Coprococcus	0.7	Blank_8_2
Faecalibacterium	0.14925759667190275	1.2990802584618832	1986	1472	Faecalibacterium	0.7	Blank_8_2
Lachnospira	0.02066643646729681	0.18106981343079642	1369	1170	Lachnospira	0.7	Blank_8_2
Parabacteroides	0.08627417126645544	0.7520091505070954	2879	1747	Parabacteroides	0.7	Blank_8_2
Peptostreptococcus_anaerobius_DSM_2949	0.008333333333333304	0.1054530511063986	1175	1033	Peptostreptococcus_anaerobius_DSM_2949	0.7	Blank_8_2
Prevotella_intermedia_17	0.008333333333333304	0.11405377799314513	993	916	Prevotella_intermedia_17	0.7	Blank_8_2
Roseburia	0.017714088391192408	0.1552979638262663	2357	1567	Roseburia	0.7	Blank_8_2
Roseburia_intestinalis_L1_82	0.008333333333333304	0.09729348957405151	1135	1021	Roseburia_intestinalis_L1_82	0.7	Blank_8_2
Ruminococcaceae_bacterium_D16	0.008333333333333304	0.09432920879431962	969	938	Ruminococcaceae_bacterium_D16	0.7	Blank_8_2
Ruminococcus	0.07184046961194923	0.6257318334639622	2779	1788	Ruminococcus	0.7	Blank_8_2
