## Supplementary file 4 for "Genome scale metabolic modelling of human gut microbes to inform rational community design": Blank_8_3_growth.csv

compartments	abundance	growth_rate	reactions	metabolites	taxon	tradeoff	sample_id
Akkermansia	0.12090909090363196	1.013885943115149	2274	1386	Akkermansia	0.7	Blank_8_3
Anaerostipes	0.0030645161237053014	0.029614466960353598	2034	1491	Anaerostipes	0.7	Blank_8_3
Bacteroides	0.2381964809376933	2.0138011717493005	3293	1883	Bacteroides	0.7	Blank_8_3
Bifidobacterium	0.0039002932639493016	0.03637473647612686	3108	1734	Bifidobacterium	0.7	Blank_8_3
Blautia	0.09332844574739184	0.7894867932344283	2808	1732	Blautia	0.7	Blank_8_3
Clostridium	0.007521994133520004	0.06577280349043468	3532	2001	Clostridium	0.7	Blank_8_3
Clostridium_sordellii_ATCC_9714	0.008333333333333304	0.11220197350127495	1274	1138	Clostridium_sordellii_ATCC_9714	0.7	Blank_8_3
Clostridium_sp_SY8519	0.008333333333333304	0.12265697575715287	1113	1015	Clostridium_sp_SY8519	0.7	Blank_8_3
Collinsella	0.04541055719549892	0.38727594986192804	2629	1587	Collinsella	0.7	Blank_8_3
Coprococcus	0.07717008796717503	0.6532966932821918	2188	1591	Coprococcus	0.7	Blank_8_3
Faecalibacterium	0.16046920822465288	1.3542335367336	1986	1472	Faecalibacterium	0.7	Blank_8_3
Lachnospira	0.02228739002762741	0.19171447814500253	1369	1170	Lachnospira	0.7	Blank_8_3
Parabacteroides	0.09193548386128245	0.7806939897412095	2879	1747	Parabacteroides	0.7	Blank_8_3
Peptostreptococcus_anaerobius_DSM_2949	0.008333333333333304	0.10490765112084273	1175	1033	Peptostreptococcus_anaerobius_DSM_2949	0.7	Blank_8_3
Prevotella_intermedia_17	0.008333333333333304	0.1129058442871543	993	916	Prevotella_intermedia_17	0.7	Blank_8_3
Roseburia	0.017272727271947407	0.1488672183463806	2357	1567	Roseburia	0.7	Blank_8_3
Roseburia_intestinalis_L1_82	0.008333333333333304	0.09722794261992972	1135	1021	Roseburia_intestinalis_L1_82	0.7	Blank_8_3
Ruminococcaceae_bacterium_D16	0.008333333333333304	0.09467269570734343	969	938	Ruminococcaceae_bacterium_D16	0.7	Blank_8_3
Ruminococcus	0.06853372434192433	0.5821555713029002	2779	1788	Ruminococcus	0.7	Blank_8_3
