## Supplementary file 4 for "Genome scale metabolic modelling of human gut microbes to inform rational community design": Blank_9_1_growth.csv

compartments	abundance	growth_rate	reactions	metabolites	taxon	tradeoff	sample_id
Akkermansia	0.09966333623818147	0.7285453636496771	2274	1386	Akkermansia	0.7	Blank_9_1
Bacteroides	0.3218940052210235	2.354006382659586	3293	1883	Bacteroides	0.7	Blank_9_1
Bifidobacterium	0.044982623798166026	0.3292021876407571	3108	1734	Bifidobacterium	0.7	Blank_9_1
Blautia	0.07902910513229446	0.5781353087875626	2808	1732	Blautia	0.7	Blank_9_1
Clostridium	0.022284969586825815	0.16310294573602968	3532	2001	Clostridium	0.7	Blank_9_1
Clostridium_sordellii_ATCC_9714	0.008333333333333305	0.07669745320142309	1274	1138	Clostridium_sordellii_ATCC_9714	0.7	Blank_9_1
Clostridium_sp_SY8519	0.008333333333333305	0.0814278152595869	1113	1015	Clostridium_sp_SY8519	0.7	Blank_9_1
Coprococcus	0.09161598609438926	0.6700416831176669	2188	1591	Coprococcus	0.7	Blank_9_1
Faecalibacterium	0.08666377063445416	0.6338361032235077	1986	1472	Faecalibacterium	0.7	Blank_9_1
Lachnospira	0.024761077316793417	0.18127446824109184	1369	1170	Lachnospira	0.7	Blank_9_1
Parabacteroides	0.05756950477737894	0.4212688683828379	2879	1747	Parabacteroides	0.7	Blank_9_1
Peptostreptococcus_anaerobius_DSM_2949	0.008333333333333305	0.07345682924776281	1175	1033	Peptostreptococcus_anaerobius_DSM_2949	0.7	Blank_9_1
Prevotella_intermedia_17	0.008333333333333305	0.07693169980369044	993	916	Prevotella_intermedia_17	0.7	Blank_9_1
Roseburia_intestinalis_L1_82	0.008333333333333305	0.07016236465454927	1135	1021	Roseburia_intestinalis_L1_82	0.7	Blank_9_1
Ruminococcaceae_bacterium_D16	0.008333333333333305	0.0690072936967375	969	938	Ruminococcaceae_bacterium_D16	0.7	Blank_9_1
Ruminococcus	0.12153562120049308	0.8888021524078458	2779	1788	Ruminococcus	0.7	Blank_9_1
