## Supplementary file 4 for "Genome scale metabolic modelling of human gut microbes to inform rational community design": Blank_9_2_growth.csv

compartments	abundance	growth_rate	reactions	metabolites	taxon	tradeoff	sample_id
Akkermansia	0.08373557187076595	0.6557648900057956	2274	1386	Akkermansia	0.7	Blank_9_2
Bacteroides	0.2970619097680896	2.326799600550668	3293	1883	Bacteroides	0.7	Blank_9_2
Bifidobacterium	0.051836306403654636	0.4061569380175727	3108	1734	Bifidobacterium	0.7	Blank_9_2
Blautia	0.08493179433427536	0.6653312970218913	2808	1732	Blautia	0.7	Blank_9_2
Clostridium	0.023326337872934012	0.18277986481341174	3532	2001	Clostridium	0.7	Blank_9_2
Clostridium_sordellii_ATCC_9714	0.008333333333333305	0.07113528711791237	1274	1138	Clostridium_sordellii_ATCC_9714	0.7	Blank_9_2
Clostridium_sp_SY8519	0.008333333333333305	0.07303160886793138	1113	1015	Clostridium_sp_SY8519	0.7	Blank_9_2
Coprococcus	0.09669464848039017	0.7574068870489035	2188	1591	Coprococcus	0.7	Blank_9_2
Faecalibacterium	0.09569779643617617	0.7495956528905355	1986	1472	Faecalibacterium	0.7	Blank_9_2
Lachnospira	0.018342077651864012	0.14375104861861052	1369	1170	Lachnospira	0.7	Blank_9_2
Parabacteroides	0.06519412381702754	0.5107850825931585	2879	1747	Parabacteroides	0.7	Blank_9_2
Peptostreptococcus_anaerobius_DSM_2949	0.008333333333333305	0.06985895165431662	1175	1033	Peptostreptococcus_anaerobius_DSM_2949	0.7	Blank_9_2
Prevotella_intermedia_17	0.008333333333333305	0.07123614676534361	993	916	Prevotella_intermedia_17	0.7	Blank_9_2
Roseburia_intestinalis_L1_82	0.008333333333333305	0.06860204287182971	1135	1021	Roseburia_intestinalis_L1_82	0.7	Blank_9_2
Ruminococcaceae_bacterium_D16	0.008333333333333305	0.06816412467982809	969	938	Ruminococcaceae_bacterium_D16	0.7	Blank_9_2
Ruminococcus	0.1331794333648228	1.0431549362016221	2779	1788	Ruminococcus	0.7	Blank_9_2
