## Supplementary file 4 for "Genome scale metabolic modelling of human gut microbes to inform rational community design": Blank_9_3_growth.csv

compartments	abundance	growth_rate	reactions	metabolites	taxon	tradeoff	sample_id
Akkermansia	0.09420072116775137	0.6964295358505233	2274	1386	Akkermansia	0.7	Blank_9_3
Bacteroides	0.3189503205170992	2.3609116499095437	3293	1883	Bacteroides	0.7	Blank_9_3
Bifidobacterium	0.04148637820298893	0.30782302722290433	3108	1734	Bifidobacterium	0.7	Blank_9_3
Blautia	0.08011818910149446	0.5937099555316044	2808	1732	Blautia	0.7	Blank_9_3
Clostridium	0.026071714738241516	0.1934654581408366	3532	2001	Clostridium	0.7	Blank_9_3
Clostridium_sordellii_ATCC_9714	0.008333333333333305	0.07701135564576679	1274	1138	Clostridium_sordellii_ATCC_9714	0.7	Blank_9_3
Clostridium_sp_SY8519	0.008333333333333305	0.08136899658561476	1113	1015	Clostridium_sp_SY8519	0.7	Blank_9_3
Coprococcus	0.10048076923076928	0.7439486991702686	2188	1591	Coprococcus	0.7	Blank_9_3
Faecalibacterium	0.07536057692735545	0.558294878670947	1986	1472	Faecalibacterium	0.7	Blank_9_3
Lachnospira	0.023217147433758113	0.1725311967711901	1369	1170	Lachnospira	0.7	Blank_9_3
Parabacteroides	0.07060296473610234	0.5235264786412563	2879	1747	Parabacteroides	0.7	Blank_9_3
Peptostreptococcus_anaerobius_DSM_2949	0.008333333333333305	0.07411311916151572	1175	1033	Peptostreptococcus_anaerobius_DSM_2949	0.7	Blank_9_3
Prevotella_intermedia_17	0.008333333333333305	0.07745267046545949	993	916	Prevotella_intermedia_17	0.7	Blank_9_3
Roseburia_intestinalis_L1_82	0.008333333333333305	0.07107781747675894	1135	1021	Roseburia_intestinalis_L1_82	0.7	Blank_9_3
Ruminococcaceae_bacterium_D16	0.008333333333333305	0.06997226637481412	969	938	Ruminococcaceae_bacterium_D16	0.7	Blank_9_3
Ruminococcus	0.11951121794443949	0.8847857306395812	2779	1788	Ruminococcus	0.7	Blank_9_3
