## Supplementary file 4 for "Genome scale metabolic modelling of human gut microbes to inform rational community design": Blank_10_1_growth.csv

compartments	abundance	growth_rate	reactions	metabolites	taxon	tradeoff	sample_id
Bacteroides	0.5023987306496117	1.9770841036917508	3293	1883	Bacteroides	0.7	Blank_10_1
Bifidobacterium	0.057457532197279615	0.22951617451674247	3108	1734	Bifidobacterium	0.7	Blank_10_1
Blautia	0.10711218965449053	0.42542622491192494	2808	1732	Blautia	0.7	Blank_10_1
Clostridium_sordellii_ATCC_9714	0.008333333333333302	0.13166449777833925	1274	1138	Clostridium_sordellii_ATCC_9714	0.7	Blank_10_1
Clostridium_sp_SY8519	0.008333333333333302	0.15219666228408904	1113	1015	Clostridium_sp_SY8519	0.7	Blank_10_1
Coprococcus	0.07412731006058741	0.2960962586573814	2188	1591	Coprococcus	0.7	Blank_10_1
Faecalibacterium	0.053201418709500015	0.21312170284083037	1986	1472	Faecalibacterium	0.7	Blank_10_1
Parabacteroides	0.03458092215369131	0.138991197065526	2879	1747	Parabacteroides	0.7	Blank_10_1
Peptostreptococcus_anaerobius_DSM_2949	0.008333333333333302	0.11762670740359597	1175	1033	Peptostreptococcus_anaerobius_DSM_2949	0.7	Blank_10_1
Prevotella_intermedia_17	0.008333333333333302	0.1318680312099644	993	916	Prevotella_intermedia_17	0.7	Blank_10_1
Roseburia	0.11775247339639053	0.4672087902711272	2357	1567	Roseburia	0.7	Blank_10_1
Roseburia_intestinalis_L1_82	0.008333333333333302	0.1017531597091752	1135	1021	Roseburia_intestinalis_L1_82	0.7	Blank_10_1
Ruminococcaceae_bacterium_D16	0.008333333333333302	0.09583937706526323	969	938	Ruminococcaceae_bacterium_D16	0.7	Blank_10_1
Ruminococcus	0.003369423178449101	0.023714017757018847	2779	1788	Ruminococcus	0.7	Blank_10_1
