## Supplementary file 4 for "Genome scale metabolic modelling of human gut microbes to inform rational community design": Blank_10_2_growth.csv

compartments	abundance	growth_rate	reactions	metabolites	taxon	tradeoff	sample_id
Bacteroides	0.5330706020288417	1.9318412028509333	3293	1883	Bacteroides	0.7	Blank_10_2
Bifidobacterium	0.07312594331469162	0.2661487911323803	3108	1734	Bifidobacterium	0.7	Blank_10_2
Blautia	0.10849404662666652	0.39452498285245347	2808	1732	Blautia	0.7	Blank_10_2
Clostridium_sordellii_ATCC_9714	0.008333333333333302	0.07295462287493713	1274	1138	Clostridium_sordellii_ATCC_9714	0.7	Blank_10_2
Clostridium_sp_SY8519	0.008333333333333302	0.08324408862644715	1113	1015	Clostridium_sp_SY8519	0.7	Blank_10_2
Coprococcus	0.07153278552086371	0.260039231749882	2188	1591	Coprococcus	0.7	Blank_10_2
Faecalibacterium	0.058787523067027815	0.21406409396759188	1986	1472	Faecalibacterium	0.7	Blank_10_2
Parabacteroides	0.025649840684105606	0.09358368257230366	2879	1747	Parabacteroides	0.7	Blank_10_2
Peptostreptococcus_anaerobius_DSM_2949	0.008333333333333302	0.06644459127180638	1175	1033	Peptostreptococcus_anaerobius_DSM_2949	0.7	Blank_10_2
Prevotella_intermedia_17	0.008333333333333302	0.07338082626169234	993	916	Prevotella_intermedia_17	0.7	Blank_10_2
Roseburia	0.07806473251684311	0.2842584214227989	2357	1567	Roseburia	0.7	Blank_10_2
Roseburia_intestinalis_L1_82	0.008333333333333302	0.05915812391139948	1135	1021	Roseburia_intestinalis_L1_82	0.7	Blank_10_2
Ruminococcaceae_bacterium_D16	0.008333333333333302	0.05680949240190566	969	938	Ruminococcaceae_bacterium_D16	0.7	Blank_10_2
Ruminococcus	0.0012745262409601002	0.01074225427269057	2779	1788	Ruminococcus	0.7	Blank_10_2
