## Supplementary file 4 for "Genome scale metabolic modelling of human gut microbes to inform rational community design": Blank_10_3_growth.csv

compartments	abundance	growth_rate	reactions	metabolites	taxon	tradeoff	sample_id
Bacteroides	0.5167670871770002	1.9710109481315365	3293	1883	Bacteroides	0.7	Blank_10_3
Bifidobacterium	0.058670683492424124	0.2238825328720849	3108	1734	Bifidobacterium	0.7	Blank_10_3
Blautia	0.10750329505052354	0.4101829798962374	2808	1732	Blautia	0.7	Blank_10_3
Clostridium_sordellii_ATCC_9714	0.008333333333333304	0.06537134682361859	1274	1138	Clostridium_sordellii_ATCC_9714	0.7	Blank_10_3
Clostridium_sp_SY8519	0.008333333333333304	0.07377735879151771	1113	1015	Clostridium_sp_SY8519	0.7	Blank_10_3
Coprococcus	0.07029749575685172	0.26824973333643926	2188	1591	Coprococcus	0.7	Blank_10_3
Faecalibacterium	0.05974392769939272	0.22798429112374616	1986	1472	Faecalibacterium	0.7	Blank_10_3
Parabacteroides	0.039173413665691915	0.14950195493043325	2879	1747	Parabacteroides	0.7	Blank_10_3
Peptostreptococcus_anaerobius_DSM_2949	0.008333333333333304	0.05984276420627097	1175	1033	Peptostreptococcus_anaerobius_DSM_2949	0.7	Blank_10_3
Prevotella_intermedia_17	0.008333333333333304	0.0655180746419974	993	916	Prevotella_intermedia_17	0.7	Blank_10_3
Roseburia	0.09444549049529292	0.3603780359055809	2357	1567	Roseburia	0.7	Blank_10_3
Roseburia_intestinalis_L1_82	0.008333333333333304	0.053968877604706485	1135	1021	Roseburia_intestinalis_L1_82	0.7	Blank_10_3
Ruminococcaceae_bacterium_D16	0.008333333333333304	0.05166313996997176	969	938	Ruminococcaceae_bacterium_D16	0.7	Blank_10_3
Ruminococcus	0.0033986066628231013	0.015372218125313072	2779	1788	Ruminococcus	0.7	Blank_10_3
