## Supplementary file 4 for "Genome scale metabolic modelling of human gut microbes to inform rational community design": module_growth_summary.csv

	Clostridium_sordellii_ATCC_9714	Clostridium_sp_SY8519	Peptostreptococcus_anaerobius_DSM_2949	Prevotella_intermedia_17	Roseburia_intestinalis_L1_82	Ruminococcaceae_bacterium_D16
Blank_10_1	0.1316633661138414	0.1521955100874267	8.662070603630688	0.1318668993419331	0.1017520579560154	0.0958382812258861
Blank_10_2	0.0729535499203142	0.0832430053823584	7.160374338695973	0.073379752880866	0.0591570647532754	0.0568084355924132
Blank_10_3	0.0653702814522716	0.0737762850141589	8.497612036953361	0.0655170091239227	0.0539678236358288	0.0516620883068317
Blank_1_1	0.069807717019271	0.0766592116818199	3.043592794466549	0.0701509893866246	0.0599553471182671	0.058221999778713
Blank_1_2	0.1111375176319453	0.1260455459466282	0.8734052112454519	0.1122338328217544	0.0893765811837292	0.0855891394294608
Blank_1_3	0.5740340738688534	0.0797932000007753	1.418414117350559	3.182959674718909	0.0617688864079721	0.0599783137502233
Blank_2_1	0.1335351246222822	0.1474379178363138	0.1238632675399813	0.1338304742749975	0.1134447581434273	0.1094481615690197
Blank_2_2	0.0892831085649191	0.0929387532549999	0.0868721938902474	0.0895464467813367	0.0843647805786046	0.0835655906996045
Blank_3_1	0.7839875747807072	0.1348353064112532	2.885790901709795	0.1207905541668943	0.0985384663978187	0.094336180499043
Blank_3_2	3.886971498717661	0.1104595015222719	5.522917427484446	0.0997844377048369	0.0825350264048591	0.079544972121906
Blank_3_3	1.469098860554466	0.1197359867417284	0.0990905474111259	0.108344905329296	0.0901833743368545	0.0869415522132224
Blank_4_1	0.1103287957912257	0.1188215272938893	0.1046080747917252	0.1110187008090158	0.0989560977501703	0.0968063915117649
Blank_4_2	0.0891394156925916	0.0925497594906374	0.0870185878868766	0.0891028560337608	0.0851059490368371	0.0844234541130289
Blank_4_3	0.0926530877033563	0.0955966953729583	0.0906824592584267	0.0928620766911883	0.0887729045162317	0.0880497599979993
Blank_5_1	0.8053781032027914	0.0659833360800227	7.915047846682486	0.0599833327864033	0.0508586739139644	0.0490629526743155
Blank_5_2	2.375591712132278	0.0774271900920202	3.624609789657032	0.0698709376854681	0.0580585514410613	0.055821665243228
Blank_5_3	0.0691556053622985	0.0768701864930772	6.0444553472644005	0.0694439300856941	0.0579092283015831	0.0557247421762879
Blank_6_1	6.6493010728595285	0.0826696136794811	4.020092652045826	0.0826696136794738	0.0826696136794653	0.0826696136794438
Blank_6_2	6.651318356519703	0.0847652696778198	5.226097219509025	0.0847652694462805	0.0847652692700089	0.0847652692571707
Blank_6_3	9.152256499955614	0.1097245271089876	0.0982571639335238	0.1029288063202379	0.0937784037864476	0.0920458441281773
Blank_7_1	1.2276109765384358	0.0625770724029531	0.0561157778883679	0.0588893349837729	0.053463631010821	0.0524983102672351
Blank_7_2	5.6128902886825545	0.0778076375364467	10.08452918812004	0.0717042546920076	0.0617653133587062	0.0599791544348733
Blank_7_3	8.847145524385935	0.060653284457232	1.9185447138529783	0.0574625336382199	0.0527593037285257	0.051958506537981
Blank_8_1	0.0990394859612473	0.1063134496856724	4.917605591314214	0.0994874648817961	0.0888226810295434	0.0869608764432372
Blank_8_2	0.113151004353099	0.1241467314679774	2.2233572836568287	0.1140526639393671	0.0972923922805619	0.0943281144651108
Blank_8_3	0.3570742241315681	0.122655853100177	5.913731141012764	0.11290473138131	0.097226845391987	0.0946716010346476
Blank_9_1	3.1718152848056165	0.0814267338317716	5.142362048809271	0.0769306228719906	0.0701612944921845	0.0690062246894438
Blank_9_2	2.2374334050541056	0.0730305358363224	6.6532465548764925	0.0712350755291968	0.0686009742697868	0.0681630565157033
Blank_9_3	2.389674890213319	0.0813679152166181	5.330706155836852	0.0774515930127889	0.0710767463989414	0.0699711964025477
