## Supplementary file 4 for "Genome scale metabolic modelling of human gut microbes to inform rational community design": constrained_community_butyrate.csv

sample_id	community_butyrate
H009	399.3159038359708
H010	126.6627478018515
H012	398.1882016698467
H019	398.9150573252843
H020	397.36826748646143
H021	395.152989271588
H025	274.7553934208743
H028	313.4347115928095
H029	95.67796599411776
