## Supplementary file 4 for "Genome scale metabolic modelling of human gut microbes to inform rational community design": samples_growth.csv

compartments	abundance	growth_rate	reactions	metabolites	taxon	tradeoff	sample_id
adolescentis	0.02135596691355638	3.599017409484973	1129	991	adolescentis	0.7	H021
aerofaciens	0.07048110347593765	1.3651634664620984	920	850	aerofaciens	0.7	H021
aureus	0.058793994590168895	0.0011923153358917866	1437	1200	aureus	0.7	H021
bicirculans	0.017632291147273826	0.009476100049384465	1032	926	bicirculans	0.7	H021
bolteae	0.003518840655838791	0.07361479744866083	1932	1450	bolteae	0.7	H021
caccae	0.0013453952737739262	0.04743650318188499	3035	1850	caccae	0.7	H021
catenulatum	0.011109833994207485	0.21616968567682693	1541	1142	catenulatum	0.7	H021
cellulosilyticus	0.0028313636625582764	0.08598743727058472	2278	1513	cellulosilyticus	0.7	H021
cellulosolvens	0.0019540339903535704	0.03158953051907857	1205	1082	cellulosolvens	0.7	H021
champanellensis	0.0013405665985552694	0.04998983756774029	1404	1140	champanellensis	0.7	H021
cylindroides	0.0041181379166215955	0.021613480836595596	994	892	cylindroides	0.7	H021
difficile	0.00872004591122449	0.10210033383485213	1844	1401	difficile	0.7	H021
dorei	0.0035877056874618752	0.10653860923221205	2345	1467	dorei	0.7	H021
eligens	0.009381890310820921	0.01717866537465293	1211	1077	eligens	0.7	H021
enterica	0.0020955096614796317	0.02445741838017842	2361	1651	enterica	0.7	H021
equolifaciens	0.014012183695260591	2.3611990132189833	942	904	equolifaciens	0.7	H021
faecium	0.0025949842158730107	0.07985784525188766	1528	1175	faecium	0.7	H021
fibrisolvens	0.0014947683109118085	0.05254210992368116	1803	1346	fibrisolvens	0.7	H021
fragilis	0.003239770304883907	0.43335515274735403	2500	1533	fragilis	0.7	H021
gnavus	0.006764883725726374	0.1972890618824152	2225	1454	gnavus	0.7	H021
hadrus	0.04505411207499591	0.002663787957721591	1704	1331	hadrus	0.7	H021
hallii	0.024562387769967508	0.3064928643370193	1894	1451	hallii	0.7	H021
hansenii	0.0041803240329889675	0.08876271861480543	2055	1297	hansenii	0.7	H021
hathewayi	0.0015052830896589767	0.03309163624626106	1426	1211	hathewayi	0.7	H021
hominis	0.02038197348136698	1.9836648247250077	1850	1400	hominis	0.7	H021
hylemonae	0.0014728361973018356	0.0483981181924023	1987	1459	hylemonae	0.7	H021
intestinalis	0.03069638477086379	0.800824573890079	2781	1682	intestinalis	0.7	H021
jejuni	0.0015127743054187618	0.25690118049943855	1103	961	jejuni	0.7	H021
lenta	0.003269509528894138	0.5513709341927734	1604	1319	lenta	0.7	H021
longum	0.019169569851232127	1.8495702580982982	2648	1499	longum	0.7	H021
massiliensis	0.0017588562303471227	0.12503318191207025	1962	1504	massiliensis	0.7	H021
muciniphila	0.0016871932747655643	0.000920417862707791	2274	1386	muciniphila	0.7	H021
pamelaeae	0.002511858797622866	0.07041429033362707	958	908	pamelaeae	0.7	H021
piger	0.005921715802498519	0.1498185879461594	980	890	piger	0.7	H021
plautii	0.0024974178997726774	0.023382939463195234	1207	1105	plautii	0.7	H021
prausnitzii	0.5221343538715844	1.6683702921844281	1972	1467	prausnitzii	0.7	H021
producta	0.002922205935597115	0.026405942206811257	1235	1092	producta	0.7	H021
pseudocatenulatum	0.0040522964479858935	0.0873268808821085	1583	1185	pseudocatenulatum	0.7	H021
salivarius	0.002137388265245177	0.050277087764394185	2310	1520	salivarius	0.7	H021
scindens	0.0031829543974045737	0.06742966496355732	2049	1394	scindens	0.7	H021
sporogenes	0.0028924667115868847	0.029778416281748772	1766	1356	sporogenes	0.7	H021
uniformis	0.039390482193763725	1.137368021663841	2418	1500	uniformis	0.7	H021
vulgatus	0.010732385026648193	1.8087331238933686	2474	1519	vulgatus	0.7	H021
adolescentis	0.0067381019012047565	0.06995700840134396	1129	991	adolescentis	0.7	H029
aerofaciens	0.022073363973965438	0.09547466184792978	920	850	aerofaciens	0.7	H029
aureus	0.034043641503700726	0.13604984401379538	1437	1200	aureus	0.7	H029
breve	0.024071390109606038	0.09562522479034587	2074	1383	breve	0.7	H029
cellulosilyticus	0.0014331182132007166	0.049729784016526744	2278	1513	cellulosilyticus	0.7	H029
cloacae	0.0017255122818310479	0.07837367581160769	1800	1414	cloacae	0.7	H029
coli	0.5989739184275629	2.036732711594694	2455	1677	coli	0.7	H029
cylindroides	0.0017843783724692075	0.04521146365882068	994	892	cylindroides	0.7	H029
dentium	0.0062625473685383685	0.07665420624165616	1924	1341	dentium	0.7	H029
difficile	0.002360904602271883	0.014271320831792184	1844	1401	difficile	0.7	H029
distasonis	0.001720606774277868	0.06478413982357656	2519	1570	distasonis	0.7	H029
dorei	0.0026342790714416393	0.0551313393687103	2345	1467	dorei	0.7	H029
dysenteriae	0.005357976078808786	0.08375534024474471	1691	1342	dysenteriae	0.7	H029
enterica	0.0032454665848766517	0.06492423850912658	2361	1651	enterica	0.7	H029
equinus	0.0014979440652083096	0.053057465595380264	962	865	equinus	0.7	H029
equolifaciens	0.0013961762988638309	0.05957290179212538	942	904	equolifaciens	0.7	H029
faecalis	0.010934096636046045	0.044071931799972645	2592	1798	faecalis	0.7	H029
faecium	0.03395413750623919	0.14505152429822094	1528	1175	faecium	0.7	H029
finegoldii	0.0035207774386068736	0.017813034445206558	2571	1558	finegoldii	0.7	H029
flexneri	0.01817103271541079	0.11379259423601097	1756	1381	flexneri	0.7	H029
fragilis	0.0015747970168747954	0.01223002867230823	2500	1533	fragilis	0.7	H029
freundii	0.004113246567957384	0.019590454158997458	1942	1458	freundii	0.7	H029
gnavus	0.001496524049863968	0.07312035707003277	2225	1454	gnavus	0.7	H029
hadrus	0.00409373211466469	0.0692802418626282	1704	1331	hadrus	0.7	H029
hallii	0.005824666273265043	0.025689568480078053	1894	1451	hallii	0.7	H029
hansenii	0.0011617877055114518	0.06336136532049863	2055	1297	hansenii	0.7	H029
hominis	0.006417759348751703	0.02769671825856114	1850	1400	hominis	0.7	H029
hormaechei	0.0016398380227224403	0.012333974222078001	1808	1407	hormaechei	0.7	H029
intestinalis	0.003857471682903861	0.01885409880862594	2781	1682	intestinalis	0.7	H029
longum	0.016820770246014003	0.066005657290845	2648	1499	longum	0.7	H029
morganii	0.011011853233840747	0.09760940920364182	1577	1286	morganii	0.7	H029
muciniphila	0.030300567117552378	0.11368096120848481	2274	1386	muciniphila	0.7	H029
mutans	0.004260669979160844	0.07657572262710007	1269	1070	mutans	0.7	H029
parvula	0.0013454860541476379	0.07060166331240136	1105	979	parvula	0.7	H029
perfringens	0.0012451383031475006	0.0740753199461379	1358	1140	perfringens	0.7	H029
pneumoniae	0.015049623834707978	0.05789472658311073	2093	1512	pneumoniae	0.7	H029
prausnitzii	0.05915981866059807	0.20738156651092587	1972	1467	prausnitzii	0.7	H029
pseudocatenulatum	0.016233766024200805	0.09355652505315852	1583	1185	pseudocatenulatum	0.7	H029
salivarius	0.010398212966629145	0.04271464243058316	2310	1520	salivarius	0.7	H029
scindens	0.0012148016117002037	0.04765582777113519	2049	1394	scindens	0.7	H029
sonnei	0.0017717488420581696	0.08021653341773728	1808	1409	sonnei	0.7	H029
thetaiotaomicron	0.0044198192746471255	0.06445725318575145	2524	1549	thetaiotaomicron	0.7	H029
uniformis	0.009669852671901949	0.06261778807054666	2418	1500	uniformis	0.7	H029
vulgatus	0.0032870558221586555	0.06292970474782812	2474	1519	vulgatus	0.7	H029
xylanisolvens	0.0017316226508885175	0.012555787173236178	2322	1422	xylanisolvens	0.7	H029
aureus	0.07829388392957147	0.413847648098947	1437	1200	aureus	0.7	H019
bicirculans	0.0061623600494350225	0.05727395028803902	1032	926	bicirculans	0.7	H019
bolteae	0.006516319073888064	0.06650034366908522	1932	1450	bolteae	0.7	H019
caccae	0.0020748423927259597	0.04539065687088076	3035	1850	caccae	0.7	H019
cellulosolvens	0.002172550133245458	0.04944689126067436	1205	1082	cellulosolvens	0.7	H019
champanellensis	0.004954847505017217	0.07038330739510883	1404	1140	champanellensis	0.7	H019
cohnii	0.010199981928698703	0.0765456990677268	1601	1327	cohnii	0.7	H019
coli	0.0020070026581946493	0.05368161118422459	2455	1677	coli	0.7	H019
cylindroides	0.013277139034005014	0.08367124797465635	994	892	cylindroides	0.7	H019
difficile	0.011907552038488513	0.10607802437615542	1844	1401	difficile	0.7	H019
distasonis	0.006184182216600811	0.17431513108770366	2519	1570	distasonis	0.7	H019
dorei	0.029092769158343326	0.27412474809363047	2345	1467	dorei	0.7	H019
eligens	0.007909001678686127	0.06497229421030563	1211	1077	eligens	0.7	H019
enterica	0.0023858516876378464	0.04496556879370285	2361	1651	enterica	0.7	H019
equolifaciens	0.06632294920395686	1.7600920848403774	942	904	equolifaciens	0.7	H019
faecium	0.0021889891132854684	0.057991535000448395	1528	1175	faecium	0.7	H019
fibrisolvens	0.001677933638731765	0.044994882838150195	1803	1346	fibrisolvens	0.7	H019
fragilis	0.004244208920681979	0.11039218213358265	2500	1533	fragilis	0.7	H019
gnavus	0.00973118157889573	0.10828345378851247	2225	1454	gnavus	0.7	H019
hadrus	0.06331490527529764	0.3363377229521484	1704	1331	hadrus	0.7	H019
hallii	0.05351026923981468	0.3928898642480134	1894	1451	hallii	0.7	H019
hansenii	0.005330860231566187	0.06602774577739286	2055	1297	hansenii	0.7	H019
hathewayi	0.002183258623764479	0.049020709175085116	1426	1211	hathewayi	0.7	H019
hominis	0.04209837560302549	0.7514753026860136	1850	1400	hominis	0.7	H019
hylemonae	0.002297463228056523	0.043119599172394246	1987	1459	hylemonae	0.7	H019
intestinalis	0.037495866377950327	0.33885283166286356	2781	1682	intestinalis	0.7	H019
jejuni	0.0017101169940213629	0.06922420255412495	1103	961	jejuni	0.7	H019
lenta	0.008402228963618974	0.23106009348672907	1604	1319	lenta	0.7	H019
ovatus	0.017740669417263048	0.16402550554899156	2673	1550	ovatus	0.7	H019
pamelaeae	0.001645634515977097	0.042368915430879533	958	908	pamelaeae	0.7	H019
plautii	0.006633649399737011	0.05582827360403299	1207	1105	plautii	0.7	H019
prausnitzii	0.3936871190924803	2.4182830141339755	1972	1467	prausnitzii	0.7	H019
producta	0.005062569131265313	0.05421695166935956	1235	1092	producta	0.7	H019
scindens	0.005312337437154908	0.05771043977383001	2049	1394	scindens	0.7	H019
sporogenes	0.003762847800918858	0.05362501506322006	1766	1356	sporogenes	0.7	H019
thermophilus	0.014951657532517199	0.1381581886507266	954	851	thermophilus	0.7	H019
thetaiotaomicron	0.0018594570239623025	0.07075789885417905	2524	1549	thetaiotaomicron	0.7	H019
uniformis	0.0587104858870488	0.5485067450330517	2418	1500	uniformis	0.7	H019
vulgatus	0.002366981590831356	0.08191755753704145	2474	1519	vulgatus	0.7	H019
xylanisolvens	0.004619700693638132	0.05539986207088919	2322	1422	xylanisolvens	0.7	H019
adolescentis	0.034763539266937635	3.8134192109941503	1129	991	adolescentis	0.7	H020
aerofaciens	0.03314645986842335	0.4936842532581714	920	850	aerofaciens	0.7	H020
albus	0.001620867455408257	0.03595334064493366	1179	1067	albus	0.7	H020
aureus	0.09859338023228365	0.030402130897016627	1437	1200	aureus	0.7	H020
bicirculans	0.005549924244874909	0.027949366225490758	1032	926	bicirculans	0.7	H020
bolteae	0.0042930710186109035	0.06952800586755062	1932	1450	bolteae	0.7	H020
caccae	0.002242950576440042	0.048083140827725725	3035	1850	caccae	0.7	H020
cellulosilyticus	0.005705294705414841	0.12163689715593858	2278	1513	cellulosilyticus	0.7	H020
cellulosolvens	0.0025393209324777056	0.031038352515045317	1205	1082	cellulosolvens	0.7	H020
champanellensis	0.002630294425820165	0.07655494974972549	1404	1140	champanellensis	0.7	H020
coli	0.004179910334889483	0.15724472499766004	2455	1677	coli	0.7	H020
cylindroides	0.007246492710275338	0.025610847997833013	994	892	cylindroides	0.7	H020
denticola	0.0023424021018785273	0.257566504992119	1098	983	denticola	0.7	H020
difficile	0.010090000624127468	0.10284840521487523	1844	1401	difficile	0.7	H020
distasonis	0.005893374736594758	0.6467176844146003	2519	1570	distasonis	0.7	H020
dorei	0.0016723970547436753	0.04595890334992098	2345	1467	dorei	0.7	H020
eligens	0.031092852008794542	0.028678292126722023	1211	1077	eligens	0.7	H020
enterica	0.003006935511277646	0.024849224491710096	2361	1651	enterica	0.7	H020
equolifaciens	0.0041852617168508036	0.4594000650636949	942	904	equolifaciens	0.7	H020
faecalis	0.008955267136778557	0.3476341192674061	2592	1798	faecalis	0.7	H020
faecium	0.001882002869543289	0.05482374406272551	1528	1175	faecium	0.7	H020
fibrisolvens	0.002098944286582017	0.051130071570426316	1803	1346	fibrisolvens	0.7	H020
finegoldii	0.0018966139461343119	0.1283078533389101	2571	1558	finegoldii	0.7	H020
fragilis	0.0036961814823183725	0.32409083183651827	2500	1533	fragilis	0.7	H020
gnavus	0.011751033508189236	0.2472153987477949	2225	1454	gnavus	0.7	H020
hadrus	0.03247326804326658	0.03148019199016852	1704	1331	hadrus	0.7	H020
hallii	0.02744248797652703	0.2885446194865209	1894	1451	hallii	0.7	H020
hansenii	0.005187172701361981	0.08489964864049948	2055	1297	hansenii	0.7	H020
hathewayi	0.002115539583450833	0.031791188967667076	1426	1211	hathewayi	0.7	H020
hominis	0.017643987349573554	1.1370779210568724	1850	1400	hominis	0.7	H020
hylemonae	0.0022471595285444516	0.0503966043237189	1987	1459	hylemonae	0.7	H020
intermedia	0.0037633443323273133	0.41320737193467355	1028	932	intermedia	0.7	H020
intestinalis	0.0357499372565497	0.6850477117046604	2781	1682	intestinalis	0.7	H020
lenta	0.0035017278950946343	0.38466263261161027	1604	1319	lenta	0.7	H020
longum	0.0039962797673627985	0.28423624587727186	2648	1499	longum	0.7	H020
massiliensis	0.003124365274990683	0.14562112228483182	1962	1504	massiliensis	0.7	H020
melaninogenica	0.0038246146493900804	0.41979004322775426	1022	938	melaninogenica	0.7	H020
muciniphila	0.0029984574791816205	0.0006677761206243659	2274	1386	muciniphila	0.7	H020
oris	0.002811519877858615	0.1581031693675796	1527	1244	oris	0.7	H020
ovatus	0.0016968089769492528	0.04223888682110086	2673	1550	ovatus	0.7	H020
pamelaeae	0.003526560712510653	0.07156609512818174	958	908	pamelaeae	0.7	H020
piger	0.024165277612259062	0.44190790397404134	980	890	piger	0.7	H020
plautii	0.004186584530369333	0.02471533296545458	1207	1105	plautii	0.7	H020
prausnitzii	0.4607747911187262	2.123911776090566	1972	1467	prausnitzii	0.7	H020
producta	0.0043416543514732345	0.02805735550244912	1235	1092	producta	0.7	H020
ruminicola	0.005102693019837753	0.5599427354893551	1146	1017	ruminicola	0.7	H020
scindens	0.0051785142856043374	0.08130144687503034	2049	1394	scindens	0.7	H020
shahii	0.005730668673815712	0.6288110305746718	2413	1494	shahii	0.7	H020
smithii	0.0074664405216743595	0.15413878567462896	714	742	smithii	0.7	H020
splanchnicus	0.0024250178188993735	0.2666912233170564	1136	1034	splanchnicus	0.7	H020
sporogenes	0.004304795956616045	0.030996198907852664	1766	1356	sporogenes	0.7	H020
thetaiotaomicron	0.0034508597025184806	0.37894661363218135	2524	1549	thetaiotaomicron	0.7	H020
uniformis	0.008537438448585065	0.17931047779337053	2418	1500	uniformis	0.7	H020
vulgatus	0.016310410939234878	1.7892614241705298	2474	1519	vulgatus	0.7	H020
xylaniphila	0.0019548177409495805	0.21515328680002418	1930	1356	xylaniphila	0.7	H020
xylanisolvens	0.002892031118827256	0.05901523476643168	2322	1422	xylanisolvens	0.7	H020
aureus	0.020489074286189676	0.22426668841961567	1437	1200	aureus	0.7	H028
avium	0.0026932395613528315	0.029567451188198812	1857	1433	avium	0.7	H028
bolteae	0.0059254072215503125	0.06534835437572076	1932	1450	bolteae	0.7	H028
breve	0.00300683299619345	0.033005111881868734	2074	1383	breve	0.7	H028
cylindroides	0.021763168849805017	0.23816978409808057	994	892	cylindroides	0.7	H028
dentium	0.002958662458264324	0.038009323206327696	1924	1341	dentium	0.7	H028
difficile	0.014541683194980434	0.15938756139445545	1844	1401	difficile	0.7	H028
dispar	0.005460405272637162	0.059906910309387676	1586	1293	dispar	0.7	H028
distasonis	0.0033463975711703533	0.04091921766056101	2519	1570	distasonis	0.7	H028
eligens	0.002566293490479206	0.03390600802855201	1211	1077	eligens	0.7	H028
faecalis	0.004302803665400761	0.04719220168649761	2592	1798	faecalis	0.7	H028
faecium	0.0024301874739143603	0.03545445054541031	1528	1175	faecium	0.7	H028
fragilis	0.01844554428451179	0.20212030035317163	2500	1533	fragilis	0.7	H028
gnavus	0.1877215561864064	2.054356772699391	2225	1454	gnavus	0.7	H028
hadrus	0.19601152256509513	2.1447289702003287	1704	1331	hadrus	0.7	H028
hallii	0.016867016231747054	0.18468962404207998	1894	1451	hallii	0.7	H028
hansenii	0.02633096435584945	0.28820026161407153	2055	1297	hansenii	0.7	H028
hominis	0.011094526221206652	0.12163281119658303	1850	1400	hominis	0.7	H028
hylemonae	0.0026817088061885886	0.03266416894831569	1987	1459	hylemonae	0.7	H028
intestinalis	0.011352728925632126	0.12437034105676331	2781	1682	intestinalis	0.7	H028
lenta	0.026082029361182153	0.28575037168728395	1604	1319	lenta	0.7	H028
longum	0.16056845976375314	1.7578355671700465	2648	1499	longum	0.7	H028
massiliensis	0.0037663541400960888	0.041328558288326114	1962	1504	massiliensis	0.7	H028
ovatus	0.015755537645167628	0.1724907726901362	2673	1550	ovatus	0.7	H028
pamelaeae	0.0022393373113361007	0.029700526554691173	958	908	pamelaeae	0.7	H028
parvula	0.004646571038988931	0.054068120308592094	1105	979	parvula	0.7	H028
plautii	0.013151095674986159	0.14401593506706659	1207	1105	plautii	0.7	H028
prausnitzii	0.020956447044575853	0.22939190047228294	1972	1467	prausnitzii	0.7	H028
producta	0.01395286033313537	0.1528064775988079	1235	1092	producta	0.7	H028
scindens	0.030183314221376056	0.3303194438551751	2049	1394	scindens	0.7	H028
sporogenes	0.0024347135647264932	0.032785177172906035	1766	1356	sporogenes	0.7	H028
thetaiotaomicron	0.012454724274319467	0.13663342654351587	2524	1549	thetaiotaomicron	0.7	H028
uniformis	0.09395000674064237	1.0281694659454212	2418	1500	uniformis	0.7	H028
vulgatus	0.03744090083863074	0.4100804796346922	2474	1519	vulgatus	0.7	H028
xylanisolvens	0.002427924428508294	0.02665911291647301	2322	1422	xylanisolvens	0.7	H028
aerofaciens	0.04669096199641231	0.9141221169290007	920	850	aerofaciens	0.7	H012
aureus	0.08222409659689635	0.09903337977108338	1437	1200	aureus	0.7	H012
bicirculans	0.001970178896009785	0.030610345904475544	1032	926	bicirculans	0.7	H012
bolteae	0.007119006215888601	0.1411211099147592	1932	1450	bolteae	0.7	H012
cellulosolvens	0.003536906944869978	0.035976198488298985	1205	1082	cellulosolvens	0.7	H012
champanellensis	0.0024024823707408357	0.08781324643497158	1404	1140	champanellensis	0.7	H012
coli	0.003694411920277821	0.17563379968327472	2455	1677	coli	0.7	H012
cylindroides	0.0160182499247402	0.037615023759233604	994	892	cylindroides	0.7	H012
difficile	0.021818903658464582	0.2739214316416515	1844	1401	difficile	0.7	H012
distasonis	0.0055054457967856595	0.7571062340347223	2519	1570	distasonis	0.7	H012
dorei	0.004835214443661812	0.13330828718348992	2345	1467	dorei	0.7	H012
eligens	0.01593393950982848	0.040658207012827005	1211	1077	eligens	0.7	H012
enterica	0.0041894015248279595	0.02695288902424396	2361	1651	enterica	0.7	H012
equolifaciens	0.006963930935434987	0.9573855012617039	942	904	equolifaciens	0.7	H012
faecalis	0.007463415475650448	0.36864356698364303	2592	1798	faecalis	0.7	H012
faecium	0.005580037431880465	0.13896931474108462	1528	1175	faecium	0.7	H012
fibrisolvens	0.002089294691140822	0.06158387612077478	1803	1346	fibrisolvens	0.7	H012
finegoldii	0.00623374685931556	0.5133641193438507	2571	1558	finegoldii	0.7	H012
fragilis	0.010697157232606603	1.1754083861202382	2500	1533	fragilis	0.7	H012
gnavus	0.015055847753370412	0.4086577286130189	2225	1454	gnavus	0.7	H012
hadrus	0.055510876165008355	0.07512356876518367	1704	1331	hadrus	0.7	H012
hallii	0.06389374895371261	0.9015808568282712	1894	1451	hallii	0.7	H012
hansenii	0.008510371031427376	0.16924768709932214	2055	1297	hansenii	0.7	H012
hathewayi	0.002620668977630528	0.03626502787837815	1426	1211	hathewayi	0.7	H012
hominis	0.02716581185948685	2.2054300255357258	1850	1400	hominis	0.7	H012
hydrophila	0.0016613646673273817	0.23144605490979178	1588	1280	hydrophila	0.7	H012
hylemonae	0.0033515819622362236	0.08471907637508877	1987	1459	hylemonae	0.7	H012
intestinalis	0.02913222472831758	0.7251149369786329	2781	1682	intestinalis	0.7	H012
lenta	0.00476171617129641	0.6550200999639096	1604	1319	lenta	0.7	H012
longum	0.0020120303915963653	0.18392877137889557	2648	1499	longum	0.7	H012
massiliensis	0.0036127741698157535	0.2059758603452409	1962	1504	massiliensis	0.7	H012
muciniphila	0.048705786537206044	6.486238834426413e-05	2274	1386	muciniphila	0.7	H012
ovatus	0.003940236307271859	0.10136731238713309	2673	1550	ovatus	0.7	H012
pamelaeae	0.003038394282636209	0.07917243845794411	958	908	pamelaeae	0.7	H012
plautii	0.00704647982150489	0.031110964701782113	1207	1105	plautii	0.7	H012
prausnitzii	0.3595548847437753	2.442748157150941	1972	1467	prausnitzii	0.7	H012
producta	0.006499555487308124	0.03441243175717868	1235	1092	producta	0.7	H012
pseudocatenulatum	0.002508417070745185	0.06333122704665978	1583	1185	pseudocatenulatum	0.7	H012
ruminicola	0.001974430862179684	0.2724212879528065	1146	1017	ruminicola	0.7	H012
scindens	0.006943642982567182	0.13756928001964183	2049	1394	scindens	0.7	H012
shahii	0.023184513707488537	3.186797417681837	2413	1494	shahii	0.7	H012
smithii	0.0029679938713374474	0.08334043193376044	714	742	smithii	0.7	H012
splanchnicus	0.004082555689215775	0.5615710201100883	1136	1034	splanchnicus	0.7	H012
sporogenes	0.006475622992008976	0.03756984999039049	1766	1356	sporogenes	0.7	H012
succinatutens	0.0040486007022304355	0.10905131744003144	1019	945	succinatutens	0.7	H012
thermophilus	0.0016888809626840159	0.051754624920218546	954	851	thermophilus	0.7	H012
thetaiotaomicron	0.002579181936287081	0.3553553248637589	2524	1549	thetaiotaomicron	0.7	H012
uniformis	0.021608309848306854	0.5855011018318301	2418	1500	uniformis	0.7	H012
vulgatus	0.017861659486513127	2.4551577169609757	2474	1519	vulgatus	0.7	H012
xylanisolvens	0.0030350534520741453	0.07658894070288062	2322	1422	xylanisolvens	0.7	H012
aerofaciens	0.05834892057233163	0.4834834504299406	920	850	aerofaciens	0.7	H010
aureus	0.3143526080597633	2.5303426605135	1437	1200	aureus	0.7	H010
bicirculans	0.006042789176556862	0.0518874356600334	1032	926	bicirculans	0.7	H010
bifidum	0.07334520994450647	0.6912637473463505	2331	1424	bifidum	0.7	H010
bolteae	0.0032486563536451157	0.03050528487233666	1932	1450	bolteae	0.7	H010
breve	0.0035620672950524845	0.04083158426052371	2074	1383	breve	0.7	H010
caccae	0.027873818819321362	0.2309094515351377	3035	1850	caccae	0.7	H010
coli	0.02900260004824832	0.2510796083725806	2455	1677	coli	0.7	H010
cylindroides	0.0028739094292961607	0.027643274241858022	994	892	cylindroides	0.7	H010
dentium	0.00489042943990171	0.052480554044205846	1924	1341	dentium	0.7	H010
difficile	0.0037652726099667547	0.037319142882138175	1844	1401	difficile	0.7	H010
distasonis	0.0154601327860305	0.1526704627188204	2519	1570	distasonis	0.7	H010
dorei	0.04234313650948312	0.3550382012516412	2345	1467	dorei	0.7	H010
enterica	0.003029400128909119	0.02978217639002365	2361	1651	enterica	0.7	H010
equolifaciens	0.005088576527651318	0.053402205131860864	942	904	equolifaciens	0.7	H010
faecalis	0.0016606916524236418	0.019621556995071673	2592	1798	faecalis	0.7	H010
faecium	0.0022526237163703073	0.027665923066993146	1528	1175	faecium	0.7	H010
finegoldii	0.002970374202467929	0.031750108272326445	2571	1558	finegoldii	0.7	H010
fragilis	0.006397581992169625	0.06369894633836104	2500	1533	fragilis	0.7	H010
gnavus	0.004455302418059608	0.04270002404656833	2225	1454	gnavus	0.7	H010
hadrus	0.023501081006870785	0.1902474516850494	1704	1331	hadrus	0.7	H010
hallii	0.007010424050300923	0.06098623645774788	1894	1451	hallii	0.7	H010
hominis	0.007415719480439617	0.0699270969805327	1850	1400	hominis	0.7	H010
hydrophila	0.001346444311248888	0.02385572417499864	1588	1280	hydrophila	0.7	H010
intestinalis	0.011209469511057822	0.09478883940914963	2781	1682	intestinalis	0.7	H010
lenta	0.0032513248671886784	0.036680908670378404	1604	1319	lenta	0.7	H010
longum	0.18872994328293521	1.709808129810665	2648	1499	longum	0.7	H010
muciniphila	0.032169050253327565	0.20590242382038507	2274	1386	muciniphila	0.7	H010
ovatus	0.0044717117849245	0.03993475975802675	2673	1550	ovatus	0.7	H010
plautii	0.00604537803297972	0.05142110730111611	1207	1105	plautii	0.7	H010
prausnitzii	0.03373502958923492	0.2745284708780366	1972	1467	prausnitzii	0.7	H010
pseudocatenulatum	0.003576963176624013	0.03494288491255426	1583	1185	pseudocatenulatum	0.7	H010
salivarius	0.002021299437847751	0.022052375179411374	2310	1520	salivarius	0.7	H010
scindens	0.002108444327897226	0.021743760150529284	2049	1394	scindens	0.7	H010
shahii	0.009773769396060821	0.09716583852613327	2413	1494	shahii	0.7	H010
smithii	0.0028825522268924753	0.027960406191712597	714	742	smithii	0.7	H010
sporogenes	0.0015719536199600992	0.021180488753692942	1766	1356	sporogenes	0.7	H010
succinatutens	0.0015016960394997358	0.01790443638546875	1019	945	succinatutens	0.7	H010
thetaiotaomicron	0.0027220431286752054	0.031741459802780994	2524	1549	thetaiotaomicron	0.7	H010
uniformis	0.02372933848624626	0.19923117569853555	2418	1500	uniformis	0.7	H010
vulgatus	0.017189010933776217	0.16926030081235466	2474	1519	vulgatus	0.7	H010
xylaniphila	0.0017106764956649997	0.02222026437557736	1930	1356	xylaniphila	0.7	H010
xylanisolvens	0.0013625748781913181	0.01607612605912281	2322	1422	xylanisolvens	0.7	H010
aerofaciens	0.08903809493910626	1.0233714434472465	920	850	aerofaciens	0.7	H009
aureus	0.06589160920485812	0.5546846920727084	1437	1200	aureus	0.7	H009
bicirculans	0.02367554073603209	0.20236099327683313	1032	926	bicirculans	0.7	H009
bolteae	0.005193045782535079	0.06642380570671472	1932	1450	bolteae	0.7	H009
caccae	0.003910366682378865	0.057507379282204577	3035	1850	caccae	0.7	H009
catenulatum	0.026307696784972568	0.30426040903732404	1541	1142	catenulatum	0.7	H009
cellulosilyticus	0.004976554298859763	0.06996204415457478	2278	1513	cellulosilyticus	0.7	H009
cellulosolvens	0.0015027797300266987	0.03559043944047063	1205	1082	cellulosolvens	0.7	H009
cylindroides	0.006601701271313154	0.06443424415250125	994	892	cylindroides	0.7	H009
difficile	0.0095650967377214	0.10927255266183039	1844	1401	difficile	0.7	H009
dispar	0.0014447469507297694	0.046180534571030864	1586	1293	dispar	0.7	H009
distasonis	0.0043574997943359554	0.14281506637337998	2519	1570	distasonis	0.7	H009
dorei	0.004111218532541781	0.060700267730657446	2345	1467	dorei	0.7	H009
eligens	0.0547177498726487	0.46112200563437294	1211	1077	eligens	0.7	H009
enterica	0.0020847688760064647	0.03516933785424267	2361	1651	enterica	0.7	H009
faecalis	0.0022371550486913923	0.05331757458360772	2592	1798	faecalis	0.7	H009
faecium	0.00578105017217346	0.08306967987273471	1528	1175	faecium	0.7	H009
finegoldii	0.002457370254631566	0.06384527294697905	2571	1558	finegoldii	0.7	H009
fragilis	0.008269642405794983	0.2243624051684904	2500	1533	fragilis	0.7	H009
gallolyticus	0.003988564849940868	0.052349978709737024	1225	1076	gallolyticus	0.7	H009
gnavus	0.009255168469215588	0.1257452394634728	2225	1454	gnavus	0.7	H009
hadrus	0.040194431007217604	0.3401806654972989	1704	1331	hadrus	0.7	H009
hallii	0.02466839966791272	0.2640106583985863	1894	1451	hallii	0.7	H009
hansenii	0.003579642857224697	0.05387180501999979	2055	1297	hansenii	0.7	H009
hathewayi	0.001396682289495689	0.03370559819428362	1426	1211	hathewayi	0.7	H009
hominis	0.013116783033942243	0.2893427839052026	1850	1400	hominis	0.7	H009
hylemonae	0.0016572855600008526	0.033217363129482376	1987	1459	hylemonae	0.7	H009
intestinalis	0.02780131042942424	0.3455984696101714	2781	1682	intestinalis	0.7	H009
jejuni	0.0021787785411853996	0.08082319445348911	1103	961	jejuni	0.7	H009
lactis	0.02427047697788659	0.209750370808674	1823	1413	lactis	0.7	H009
lenta	0.00325355936289289	0.10962769228773399	1604	1319	lenta	0.7	H009
longum	0.005285451382738382	0.1319275911843035	2648	1499	longum	0.7	H009
ovatus	0.001969276197761046	0.03528829138935069	2673	1550	ovatus	0.7	H009
pamelaeae	0.0030944132020963755	0.04892182365001884	958	908	pamelaeae	0.7	H009
plautii	0.003081867122465549	0.03941278091353845	1207	1105	plautii	0.7	H009
prausnitzii	0.29422275375334017	2.750949290814949	1972	1467	prausnitzii	0.7	H009
producta	0.004487429057362051	0.051143218685162105	1235	1092	producta	0.7	H009
pseudocatenulatum	0.012454075046867344	0.1485595335624448	1583	1185	pseudocatenulatum	0.7	H009
salivarius	0.009321851741773954	0.10908414856861505	2310	1520	salivarius	0.7	H009
scindens	0.0030445153237472883	0.043882113703839695	2049	1394	scindens	0.7	H009
shahii	0.003960436424832485	0.12869429438731653	2413	1494	shahii	0.7	H009
splanchnicus	0.0029655724117323146	0.09979614550547442	1136	1034	splanchnicus	0.7	H009
sporogenes	0.004524895432149999	0.053578701588238985	1766	1356	sporogenes	0.7	H009
succinatutens	0.004442916254288296	0.0625580411739925	1019	945	succinatutens	0.7	H009
thermophilus	0.001442627293440543	0.03237570096966386	954	851	thermophilus	0.7	H009
thetaiotaomicron	0.014040724459905594	0.44050962708731434	2524	1549	thetaiotaomicron	0.7	H009
uniformis	0.06983039075251958	0.8906661136790849	2418	1500	uniformis	0.7	H009
vulgatus	0.07229268777814774	2.258940905986971	2474	1519	vulgatus	0.7	H009
xylaniphila	0.009703332765799868	0.3050404382219616	1930	1356	xylaniphila	0.7	H009
xylanisolvens	0.002350012477333989	0.03816755251520576	2322	1422	xylanisolvens	0.7	H009
adolescentis	0.0077708147320474956	0.4200569496011019	1129	991	adolescentis	0.7	H025
aerofaciens	0.09169139858399107	1.0403338019439512	920	850	aerofaciens	0.7	H025
aureus	0.3962366134825221	1.8696902936759974	1437	1200	aureus	0.7	H025
bicirculans	0.034063304383313696	0.16747592076447057	1032	926	bicirculans	0.7	H025
bolteae	0.0022899716381749873	0.04482782227692905	1932	1450	bolteae	0.7	H025
caccae	0.005886165732021609	0.08157221068569985	3035	1850	caccae	0.7	H025
cellulosilyticus	0.0015048963721535247	0.04149402898228818	2278	1513	cellulosilyticus	0.7	H025
champanellensis	0.0014150215835570658	0.04838686774632037	1404	1140	champanellensis	0.7	H025
coli	0.0016886333519391026	0.060058755812557936	2455	1677	coli	0.7	H025
cylindroides	0.005027165287774326	0.04670716725021863	994	892	cylindroides	0.7	H025
difficile	0.0057921136645185545	0.07877660682627939	1844	1401	difficile	0.7	H025
distasonis	0.006221297426118968	0.3377919840429035	2519	1570	distasonis	0.7	H025
dorei	0.008601840066041514	0.12775881397776723	2345	1467	dorei	0.7	H025
eligens	0.005310840500794981	0.05197440447855306	1211	1077	eligens	0.7	H025
enterica	0.005270206969612638	0.04833111990742703	2361	1651	enterica	0.7	H025
equolifaciens	0.001341919202691636	0.08871255147465591	942	904	equolifaciens	0.7	H025
faecalis	0.005604325990035671	0.13912973555559405	2592	1798	faecalis	0.7	H025
faecium	0.0017991413666499597	0.05832514861452804	1528	1175	faecium	0.7	H025
finegoldii	0.004855074055243501	0.1712400527858108	2571	1558	finegoldii	0.7	H025
fluorescens	0.0019189533207436898	0.11944581339503252	1677	1388	fluorescens	0.7	H025
fragilis	0.005909077473903241	0.2638473462942101	2500	1533	fragilis	0.7	H025
gnavus	0.005313815229713314	0.09385239765647792	2225	1454	gnavus	0.7	H025
hadrus	0.020044799417510105	0.10981911503234047	1704	1331	hadrus	0.7	H025
hallii	0.016318666632826488	0.16185670683304337	1894	1451	hallii	0.7	H025
hansenii	0.0030257423546776884	0.0580933008772314	2055	1297	hansenii	0.7	H025
hominis	0.021915650738723293	0.7348726432799255	1850	1400	hominis	0.7	H025
hydrophila	0.004125569257100694	0.23026763923682847	1588	1280	hydrophila	0.7	H025
intestinalis	0.039295219629615866	0.5218577666461949	2781	1682	intestinalis	0.7	H025
lactis	0.00181768595331106	0.04826679815218761	1823	1413	lactis	0.7	H025
longum	0.0029481462343824358	0.12434155833199843	2648	1499	longum	0.7	H025
ovatus	0.0035103067078428225	0.059905880532800555	2673	1550	ovatus	0.7	H025
plautii	0.0023149087274052724	0.03876919639489338	1207	1105	plautii	0.7	H025
prausnitzii	0.14491695727763948	0.9797174533938199	1972	1467	prausnitzii	0.7	H025
producta	0.002230223891389736	0.042272326743405204	1235	1092	producta	0.7	H025
scindens	0.0019716123518086575	0.04107139626955431	2049	1394	scindens	0.7	H025
shahii	0.0029815011735305585	0.16630972235647645	2413	1494	shahii	0.7	H025
splanchnicus	0.004348041004929253	0.23803457781690682	1136	1034	splanchnicus	0.7	H025
sporogenes	0.0032913793178744057	0.04924569732727531	1766	1356	sporogenes	0.7	H025
thermophilus	0.002464341386473047	0.05090606076121409	954	851	thermophilus	0.7	H025
thetaiotaomicron	0.0038370838441269895	0.21187657109478883	2524	1549	thetaiotaomicron	0.7	H025
uniformis	0.044706504700483096	0.628454575455184	2418	1500	uniformis	0.7	H025
vulgatus	0.05901767235816699	3.1663900557639693	2474	1519	vulgatus	0.7	H025
xylaniphila	0.009405396626619432	0.505997049235173	1930	1356	xylaniphila	0.7	H025
