## Supplementary file 4 for "Genome scale metabolic modelling of human gut microbes to inform rational community design": constrained_community_butyrate.csv

sample	community_butyrate
H009	400.2125160595049
H010	156.1164841767416
H012	398.1130154511749
H019	398.2421256435056
H020	397.1043626724144
H021	395.23633209696607
H025	296.8029424529624
H028	333.35572644743684
H029	126.68122475480487
