## Supplementary file 4 for "Genome scale metabolic modelling of human gut microbes to inform rational community design": H009_growth.csv

compartments	abundance	growth_rate	reactions	metabolites	taxon	tradeoff	sample_id
Clostridium_sordellii_ATCC_9714	0.008333333333333323	0.08030769061600226	1274	1138	Clostridium_sordellii_ATCC_9714	0.7	H009
Clostridium_sp_SY8519	0.008333333333333323	0.0819440569482038	1113	1015	Clostridium_sp_SY8519	0.7	H009
Peptostreptococcus_anaerobius_DSM_2949	0.008333333333333323	0.07973425612411246	1175	1033	Peptostreptococcus_anaerobius_DSM_2949	0.7	H009
Prevotella_intermedia_17	0.008333333333333323	0.2855375482048549	993	916	Prevotella_intermedia_17	0.7	H009
Roseburia_intestinalis_L1_82	0.008333333333333323	0.1131801594741214	1135	1021	Roseburia_intestinalis_L1_82	0.7	H009
Ruminococcaceae_bacterium_D16	0.008333333333333323	0.11298665063797962	969	938	Ruminococcaceae_bacterium_D16	0.7	H009
aerofaciens	0.08458619019215113	1.0720155603238524	920	850	aerofaciens	0.7	H009
aureus	0.06259702874461538	0.5830456654227456	1437	1200	aureus	0.7	H009
bicirculans	0.022491763699230463	0.21034101089102417	1032	926	bicirculans	0.7	H009
bolteae	0.004933393493408314	0.06458540209268877	1932	1450	bolteae	0.7	H009
caccae	0.0037148483482599103	0.049921223554957164	3035	1850	caccae	0.7	H009
catenulatum	0.02499231194572397	0.3172898375268595	1541	1142	catenulatum	0.7	H009
cellulosilyticus	0.004727726583916713	0.06836035469434573	2278	1513	cellulosilyticus	0.7	H009
cellulosolvens	0.0014276407435253038	0.02290154655101554	1205	1082	cellulosolvens	0.7	H009
cylindroides	0.006271616207747417	0.06112803868931503	994	892	cylindroides	0.7	H009
difficile	0.009086841900835325	0.10662425338420345	1844	1401	difficile	0.7	H009
dispar	0.0013725096031932038	0.037112761610713814	1586	1293	dispar	0.7	H009
distasonis	0.0041396248046191115	0.1433856246832567	2519	1570	distasonis	0.7	H009
dorei	0.003905657605914611	0.05743202880157697	2345	1467	dorei	0.7	H009
eligens	0.05198186237901634	0.48433998673845	1211	1077	eligens	0.7	H009
enterica	0.001980530432206106	0.02453547127185876	2361	1651	enterica	0.7	H009
faecalis	0.002125297296256806	0.04494330221196463	2592	1798	faecalis	0.7	H009
faecium	0.005491997663564715	0.07776684490298164	1528	1175	faecium	0.7	H009
finegoldii	0.0023345017418999066	0.05934091280312518	2571	1558	finegoldii	0.7	H009
fragilis	0.007856160285505223	0.23010940856128406	2500	1533	fragilis	0.7	H009
gallolyticus	0.0037891366074438103	0.041875247921146753	1225	1076	gallolyticus	0.7	H009
gnavus	0.008792410045754824	0.12574716814404674	2225	1454	gnavus	0.7	H009
hadrus	0.03818470945685681	0.35618114031858694	1704	1331	hadrus	0.7	H009
hallii	0.023434979684517063	0.2745243133628594	1894	1451	hallii	0.7	H009
hansenii	0.0034006607143634094	0.04723691770060988	2055	1297	hansenii	0.7	H009
hathewayi	0.0013268481750209036	0.02225535920311218	1426	1211	hathewayi	0.7	H009
hominis	0.012460943882245135	0.2988166912024659	1850	1400	hominis	0.7	H009
hylemonae	0.0015744212820008045	0.025862513026491778	1987	1459	hylemonae	0.7	H009
intestinalis	0.026411244907953074	0.36067915463636985	2781	1682	intestinalis	0.7	H009
jejuni	0.002069839614126106	0.07515369874663488	1103	961	jejuni	0.7	H009
lactis	0.023056953128992263	0.21629744263176842	1823	1413	lactis	0.7	H009
lenta	0.0030908813947482087	0.1080084495378636	1604	1319	lenta	0.7	H009
longum	0.005021178813601414	0.13033336314647587	2648	1499	longum	0.7	H009
ovatus	0.0018708123878729051	0.02925870183231552	2673	1550	ovatus	0.7	H009
pamelaeae	0.0029396925419915084	0.04318134004395602	958	908	pamelaeae	0.7	H009
plautii	0.002927773766342208	0.031950620567430796	1207	1105	plautii	0.7	H009
prausnitzii	0.279511616065674	2.8907236724766374	1972	1467	prausnitzii	0.7	H009
producta	0.004263057604493912	0.044202414192762524	1235	1092	producta	0.7	H009
pseudocatenulatum	0.011831371294523933	0.151495782485269	1583	1185	pseudocatenulatum	0.7	H009
salivarius	0.008855759154685224	0.1089553050194392	2310	1520	salivarius	0.7	H009
scindens	0.0028922895575599077	0.03954165914574295	2049	1394	scindens	0.7	H009
shahii	0.0037624146035908105	0.13003596880314588	2413	1494	shahii	0.7	H009
splanchnicus	0.002817293791145608	0.09840287704177507	1136	1034	splanchnicus	0.7	H009
sporogenes	0.004298650660542412	0.04527746962114295	1766	1356	sporogenes	0.7	H009
succinatutens	0.004220770441573811	0.06066137507850472	1019	945	succinatutens	0.7	H009
thermophilus	0.0013704959287685037	0.023913312244259584	954	851	thermophilus	0.7	H009
thetaiotaomicron	0.013338688236910338	0.4562596122319061	2524	1549	thetaiotaomicron	0.7	H009
uniformis	0.06633887121489378	0.9316715240988658	2418	1500	uniformis	0.7	H009
vulgatus	0.06867805338924049	2.3466090000502913	2474	1519	vulgatus	0.7	H009
xylaniphila	0.009218166127509825	0.31549016640011635	1930	1356	xylaniphila	0.7	H009
xylanisolvens	0.002232511853467206	0.03319115374349439	2322	1422	xylanisolvens	0.7	H009
