## Supplementary file 4 for "Genome scale metabolic modelling of human gut microbes to inform rational community design": H010_growth.csv

compartments	abundance	growth_rate	reactions	metabolites	taxon	tradeoff	sample_id
Clostridium_sordellii_ATCC_9714	0.008333333333333318	0.076026489470874	1274	1138	Clostridium_sordellii_ATCC_9714	0.7	H010
Clostridium_sp_SY8519	0.008333333333333318	0.07723218211796483	1113	1015	Clostridium_sp_SY8519	0.7	H010
Peptostreptococcus_anaerobius_DSM_2949	0.008333333333333318	0.07558890902692467	1175	1033	Peptostreptococcus_anaerobius_DSM_2949	0.7	H010
Prevotella_intermedia_17	0.008333333333333318	0.0912909366796419	993	916	Prevotella_intermedia_17	0.7	H010
Roseburia_intestinalis_L1_82	0.008333333333333318	0.07782077882827643	1135	1021	Roseburia_intestinalis_L1_82	0.7	H010
Ruminococcaceae_bacterium_D16	0.008333333333333318	0.07762134471930442	969	938	Ruminococcaceae_bacterium_D16	0.7	H010
aerofaciens	0.055431474543715116	0.5074744911736082	920	850	aerofaciens	0.7	H010
aureus	0.29863497765677577	2.6575828387349136	1437	1200	aureus	0.7	H010
bicirculans	0.005740649717729012	0.053541400355259075	1032	926	bicirculans	0.7	H010
bifidum	0.06967794944728126	0.7236871457940793	2331	1424	bifidum	0.7	H010
bolteae	0.0030862235359628066	0.030989754693165346	1932	1450	bolteae	0.7	H010
breve	0.003383963930299807	0.04126953430785734	2074	1383	breve	0.7	H010
caccae	0.026480127878355256	0.24214929918015368	3035	1850	caccae	0.7	H010
coli	0.02755247004583596	0.263053862540014	2455	1677	coli	0.7	H010
cylindroides	0.002730213957831306	0.02799295953300563	994	892	cylindroides	0.7	H010
dentium	0.004645907967906609	0.05355767039336081	1924	1341	dentium	0.7	H010
difficile	0.0035770089794684074	0.037544460839157044	1844	1401	difficile	0.7	H010
distasonis	0.014687126146728931	0.15931060123262197	2519	1570	distasonis	0.7	H010
dorei	0.04022597968400899	0.37252713283111033	2345	1467	dorei	0.7	H010
enterica	0.002877930122463606	0.029746896573919494	2361	1651	enterica	0.7	H010
equolifaciens	0.00483414770126871	0.05489065313828233	942	904	equolifaciens	0.7	H010
faecalis	0.0015776570698024033	0.020054694038326257	2592	1798	faecalis	0.7	H010
faecium	0.002139992530551705	0.026768157737177643	1528	1175	faecium	0.7	H010
finegoldii	0.002821855492344506	0.03200135900915896	2571	1558	finegoldii	0.7	H010
fragilis	0.006077702892561112	0.06568238333493552	2500	1533	fragilis	0.7	H010
gnavus	0.004232537297156609	0.04326308492847566	2225	1454	gnavus	0.7	H010
hadrus	0.02232602695652725	0.19946530442223753	1704	1331	hadrus	0.7	H010
hallii	0.006659902847785814	0.06297006271371682	1894	1451	hallii	0.7	H010
hominis	0.007044933506417615	0.07251522853036416	1850	1400	hominis	0.7	H010
hydrophila	0.0012791220956864028	0.022424319535117986	1588	1280	hydrophila	0.7	H010
intestinalis	0.010648996035504923	0.09910537357538099	2781	1682	intestinalis	0.7	H010
lenta	0.0030887586238292066	0.037165658466974165	1604	1319	lenta	0.7	H010
longum	0.17929344611878878	1.7914922966644566	2648	1499	longum	0.7	H010
muciniphila	0.030560597740661166	0.2172464836385878	2274	1386	muciniphila	0.7	H010
ovatus	0.0042481261956782085	0.04106563449938224	2673	1550	ovatus	0.7	H010
plautii	0.0057431091313307125	0.05318978641893935	1207	1105	plautii	0.7	H010
prausnitzii	0.03204827810977317	0.2881290060460713	1972	1467	prausnitzii	0.7	H010
pseudocatenulatum	0.003398115017792807	0.035175669549352695	1583	1185	pseudocatenulatum	0.7	H010
salivarius	0.0019202344659553041	0.022369144349083006	2310	1520	salivarius	0.7	H010
scindens	0.0020030221115023045	0.02162222707196264	2049	1394	scindens	0.7	H010
shahii	0.00928508092625772	0.10115973053485999	2413	1494	shahii	0.7	H010
smithii	0.002738424615547806	0.028260684942532612	714	742	smithii	0.7	H010
sporogenes	0.001493355938962003	0.020258083666371853	1766	1356	sporogenes	0.7	H010
succinatutens	0.001426611237524703	0.017419343811370214	1019	945	succinatutens	0.7	H010
thetaiotaomicron	0.0025859409722414056	0.03190329996384267	2524	1549	thetaiotaomicron	0.7	H010
uniformis	0.02254287156193395	0.20897907711615243	2418	1500	uniformis	0.7	H010
vulgatus	0.016329560387087435	0.17675925477072285	2474	1519	vulgatus	0.7	H010
xylaniphila	0.0016251426708817033	0.02179351556142357	1930	1356	xylaniphila	0.7	H010
xylanisolvens	0.0012944461342817028	0.015988540276989635	2322	1422	xylanisolvens	0.7	H010
