## Supplementary file 4 for "Genome scale metabolic modelling of human gut microbes to inform rational community design": H012_growth.csv

compartments	abundance	growth_rate	reactions	metabolites	taxon	tradeoff	sample_id
Clostridium_sordellii_ATCC_9714	0.008333333333333321	0.04139907334764997	1274	1138	Clostridium_sordellii_ATCC_9714	0.7	H012
Clostridium_sp_SY8519	0.008333333333333321	0.05244040485122347	1113	1015	Clostridium_sp_SY8519	0.7	H012
Peptostreptococcus_anaerobius_DSM_2949	0.008333333333333321	0.03696219395502049	1175	1033	Peptostreptococcus_anaerobius_DSM_2949	0.7	H012
Prevotella_intermedia_17	0.008333333333333321	1.2788430580101853	993	916	Prevotella_intermedia_17	0.7	H012
Roseburia_intestinalis_L1_82	0.008333333333333321	0.22231486071859555	1135	1021	Roseburia_intestinalis_L1_82	0.7	H012
Ruminococcaceae_bacterium_D16	0.008333333333333321	0.2218498072750963	969	938	Ruminococcaceae_bacterium_D16	0.7	H012
aerofaciens	0.04435641389659171	0.9615303006791327	920	850	aerofaciens	0.7	H012
aureus	0.07811289176705169	0.09594219279567405	1437	1200	aureus	0.7	H012
bicirculans	0.0018716699512092048	0.03776682607769475	1032	926	bicirculans	0.7	H012
bolteae	0.006763055905094117	0.15095772706724617	1932	1450	bolteae	0.7	H012
cellulosolvens	0.0033600615976264086	0.0428924676185558	1205	1082	cellulosolvens	0.7	H012
champanellensis	0.002282358252203706	0.09715327065493602	1404	1140	champanellensis	0.7	H012
coli	0.0035096913242639092	0.19037425285889595	2455	1677	coli	0.7	H012
cylindroides	0.015217337428503138	0.04204636808901663	994	892	cylindroides	0.7	H012
difficile	0.02072795847554135	0.29024254218141204	1844	1401	difficile	0.7	H012
distasonis	0.005230173506946313	0.8034444929163896	2519	1570	distasonis	0.7	H012
dorei	0.004593453721478712	0.143763929052499	2345	1467	dorei	0.7	H012
eligens	0.015137242534337039	0.04587205707011297	1211	1077	eligens	0.7	H012
enterica	0.003979931448586511	0.032963563260459045	2361	1651	enterica	0.7	H012
equolifaciens	0.006615734388663217	1.0153399613855412	942	904	equolifaciens	0.7	H012
faecalis	0.007090244701867918	0.3929968778570003	2592	1798	faecalis	0.7	H012
faecium	0.005301035560286414	0.1517497486577908	1528	1175	faecium	0.7	H012
fibrisolvens	0.001984829956583705	0.06950161281794735	1803	1346	fibrisolvens	0.7	H012
finegoldii	0.005922059516349715	0.5448218816741527	2571	1558	finegoldii	0.7	H012
fragilis	0.010162299370976227	1.2462008456910296	2500	1533	fragilis	0.7	H012
gnavus	0.014303055365701837	0.43265763626949305	2225	1454	gnavus	0.7	H012
hadrus	0.05273533235675803	0.07663318534626674	1704	1331	hadrus	0.7	H012
hallii	0.06069906150602705	0.9450347698413324	1894	1451	hallii	0.7	H012
hansenii	0.008084852479856021	0.18161077410989024	2055	1297	hansenii	0.7	H012
hathewayi	0.0024896355287490064	0.04428821761265066	1426	1211	hathewayi	0.7	H012
hominis	0.025807521266512565	2.336369477500154	1850	1400	hominis	0.7	H012
hydrophila	0.0015782964339610041	0.24966128734781706	1588	1280	hydrophila	0.7	H012
hylemonae	0.0031840028641244083	0.09305187090290962	1987	1459	hylemonae	0.7	H012
intestinalis	0.02767561349190177	0.7645112500536662	2781	1682	intestinalis	0.7	H012
lenta	0.004523630362731511	0.6954893944706599	1604	1319	lenta	0.7	H012
longum	0.001911428872016505	0.19999924368769498	2648	1499	longum	0.7	H012
massiliensis	0.0034321354613249086	0.22364238563662178	1962	1504	massiliensis	0.7	H012
muciniphila	0.04627049721034582	0.0003165380762813304	2274	1386	muciniphila	0.7	H012
ovatus	0.0037432244919082093	0.1099719921976449	2673	1550	ovatus	0.7	H012
pamelaeae	0.0028864745685043074	0.08764125310464768	958	908	pamelaeae	0.7	H012
plautii	0.006694155830429618	0.0362144970367629	1207	1105	plautii	0.7	H012
prausnitzii	0.3415771405065874	2.522771691093548	1972	1467	prausnitzii	0.7	H012
producta	0.006174577712942716	0.04054470081265888	1235	1092	producta	0.7	H012
pseudocatenulatum	0.0023829962172079062	0.07171002547402554	1583	1185	pseudocatenulatum	0.7	H012
ruminicola	0.0018757093190707047	0.290779922500783	1146	1017	ruminicola	0.7	H012
scindens	0.006596460833438816	0.1470856414524434	2049	1394	scindens	0.7	H012
shahii	0.022025288022114155	3.378820702777475	2413	1494	shahii	0.7	H012
smithii	0.0028195941777705074	0.09139894131360399	714	742	smithii	0.7	H012
splanchnicus	0.00387842790475491	0.5961866810316007	1136	1034	splanchnicus	0.7	H012
sporogenes	0.006151841842408515	0.04436942176537549	1766	1356	sporogenes	0.7	H012
succinatutens	0.00384617066711891	0.1178366897330088	1019	945	succinatutens	0.7	H012
thermophilus	0.001604436914549804	0.0585987260915566	954	851	thermophilus	0.7	H012
thetaiotaomicron	0.002450222839472706	0.3785321443184557	2524	1549	thetaiotaomicron	0.7	H012
uniformis	0.020527894355891554	0.6177851962913525	2418	1500	uniformis	0.7	H012
vulgatus	0.01696857651218744	2.6031591968327947	2474	1519	vulgatus	0.7	H012
xylanisolvens	0.0028833007794704076	0.08405719961715143	2322	1422	xylanisolvens	0.7	H012
