## Supplementary file 4 for "Genome scale metabolic modelling of human gut microbes to inform rational community design": H019_growth.csv

compartments	abundance	growth_rate	reactions	metabolites	taxon	tradeoff	sample_id
Clostridium_sordellii_ATCC_9714	0.008333333333333321	0.06582103676505364	1274	1138	Clostridium_sordellii_ATCC_9714	0.7	H019
Clostridium_sp_SY8519	0.008333333333333321	0.0765594335555024	1113	1015	Clostridium_sp_SY8519	0.7	H019
Peptostreptococcus_anaerobius_DSM_2949	0.008333333333333321	0.061615173938167685	1175	1033	Peptostreptococcus_anaerobius_DSM_2949	0.7	H019
Prevotella_intermedia_17	0.008333333333333321	0.3348130837343658	993	916	Prevotella_intermedia_17	0.7	H019
Roseburia_intestinalis_L1_82	0.008333333333333321	0.09883723744017321	1135	1021	Roseburia_intestinalis_L1_82	0.7	H019
Ruminococcaceae_bacterium_D16	0.008333333333333321	0.09741540955455875	969	938	Ruminococcaceae_bacterium_D16	0.7	H019
aureus	0.07437918973309308	0.3802659362371578	1437	1200	aureus	0.7	H019
bicirculans	0.0058542420469632145	0.0566073649329228	1032	926	bicirculans	0.7	H019
bolteae	0.0061905031201936155	0.07296671746860169	1932	1450	bolteae	0.7	H019
caccae	0.001971100273089605	0.05193696030187178	3035	1850	caccae	0.7	H019
cellulosolvens	0.002063922626583105	0.04974523762804519	1205	1082	cellulosolvens	0.7	H019
champanellensis	0.004707105129766312	0.08007667324295184	1404	1140	champanellensis	0.7	H019
cohnii	0.009689982832263725	0.07391593870205344	1601	1327	cohnii	0.7	H019
coli	0.0019066525252849048	0.061135085763660856	2455	1677	coli	0.7	H019
cylindroides	0.01261328208230473	0.07930737158133942	994	892	cylindroides	0.7	H019
difficile	0.011312174436564027	0.11215891718419142	1844	1401	difficile	0.7	H019
distasonis	0.005874973105770715	0.24014247030848768	2519	1570	distasonis	0.7	H019
dorei	0.02763813070042617	0.32508035109909916	2345	1467	dorei	0.7	H019
eligens	0.007513551594751818	0.06316656701040897	1211	1077	eligens	0.7	H019
enterica	0.0022665591032559056	0.045036264454317416	2361	1651	enterica	0.7	H019
equolifaciens	0.06300680174375917	2.480155814817621	942	904	equolifaciens	0.7	H019
faecium	0.002079539657621105	0.06089927806817791	1528	1175	faecium	0.7	H019
fibrisolvens	0.001594036956795104	0.047193657583584285	1803	1346	fibrisolvens	0.7	H019
fragilis	0.004031998474647811	0.1444389725329985	2500	1533	fragilis	0.7	H019
gnavus	0.009244622499950922	0.12355213699843309	2225	1454	gnavus	0.7	H019
hadrus	0.060149160011532844	0.30915655973324785	1704	1331	hadrus	0.7	H019
hallii	0.05083475577782402	0.42837934293978824	1894	1451	hallii	0.7	H019
hansenii	0.005064317219987813	0.0712299797493341	2055	1297	hansenii	0.7	H019
hathewayi	0.0020740956925762053	0.05120025153899515	1426	1211	hathewayi	0.7	H019
hominis	0.0399934568228743	1.018771649719133	1850	1400	hominis	0.7	H019
hylemonae	0.0021825900666536057	0.04616658259277436	1987	1459	hylemonae	0.7	H019
intestinalis	0.03562107305905289	0.39778888588927946	2781	1682	intestinalis	0.7	H019
jejuni	0.001624611144320204	0.09122523390306689	1103	961	jejuni	0.7	H019
lenta	0.00798211751543802	0.32220866768634826	1604	1319	lenta	0.7	H019
ovatus	0.016853635946399843	0.1912361220854818	2673	1550	ovatus	0.7	H019
pamelaeae	0.001563352790178204	0.044471157391258724	958	908	pamelaeae	0.7	H019
plautii	0.006301966929750115	0.054386108944170536	1207	1105	plautii	0.7	H019
prausnitzii	0.37400276313785724	2.438743762102401	1972	1467	prausnitzii	0.7	H019
producta	0.004809440674702012	0.053697070489760544	1235	1092	producta	0.7	H019
scindens	0.005046720565297113	0.06295515468055564	2049	1394	scindens	0.7	H019
sporogenes	0.0035747054108729087	0.05369645677352381	1766	1356	sporogenes	0.7	H019
thermophilus	0.014204074655891335	0.15926489218169612	954	851	thermophilus	0.7	H019
thetaiotaomicron	0.0017664841727641043	0.08816982958048601	2524	1549	thetaiotaomicron	0.7	H019
uniformis	0.05577496159269644	0.6523740328584069	2418	1500	uniformis	0.7	H019
vulgatus	0.0022486325112897054	0.10440452427944076	2474	1519	vulgatus	0.7	H019
xylanisolvens	0.004388715658956211	0.06090491048453947	2322	1422	xylanisolvens	0.7	H019
