## Supplementary file 4 for "Genome scale metabolic modelling of human gut microbes to inform rational community design": H020_growth.csv

compartments	abundance	growth_rate	reactions	metabolites	taxon	tradeoff	sample_id
Clostridium_sordellii_ATCC_9714	0.008333333333333325	0.03517698570616327	1274	1138	Clostridium_sordellii_ATCC_9714	0.7	H020
Clostridium_sp_SY8519	0.008333333333333325	0.045601494722073956	1113	1015	Clostridium_sp_SY8519	0.7	H020
Peptostreptococcus_anaerobius_DSM_2949	0.008333333333333325	0.030950341656915258	1175	1033	Peptostreptococcus_anaerobius_DSM_2949	0.7	H020
Prevotella_intermedia_17	0.008333333333333325	0.9778984442019538	993	916	Prevotella_intermedia_17	0.7	H020
Roseburia_intestinalis_L1_82	0.008333333333333325	0.16646015491427896	1135	1021	Roseburia_intestinalis_L1_82	0.7	H020
Ruminococcaceae_bacterium_D16	0.008333333333333325	0.16597476548717666	969	938	Ruminococcaceae_bacterium_D16	0.7	H020
adolescentis	0.033025362303590794	3.8733688372491057	1129	991	adolescentis	0.7	H020
aerofaciens	0.03148913687500219	0.5062184834563653	920	850	aerofaciens	0.7	H020
albus	0.0015398240826378043	0.04458441564289471	1179	1067	albus	0.7	H020
aureus	0.09366371122066966	0.0460482695570205	1437	1200	aureus	0.7	H020
bicirculans	0.005272428032631115	0.034892236186379016	1032	926	bicirculans	0.7	H020
bolteae	0.004078417467680312	0.07415124580454846	1932	1450	bolteae	0.7	H020
caccae	0.002130803047618006	0.05516408257070855	3035	1850	caccae	0.7	H020
cellulosilyticus	0.005420029970144116	0.12640710755958076	2278	1513	cellulosilyticus	0.7	H020
cellulosolvens	0.0024123548858538068	0.0385744023110585	1205	1082	cellulosolvens	0.7	H020
champanellensis	0.002498779704529107	0.08205563409738456	1404	1140	champanellensis	0.7	H020
coli	0.003970914818145012	0.16352084650581258	2455	1677	coli	0.7	H020
cylindroides	0.006884168074761519	0.03168791298400743	994	892	cylindroides	0.7	H020
denticola	0.0022252819967846066	0.2632296526026808	1098	983	denticola	0.7	H020
difficile	0.009585500592921029	0.11113888926720714	1844	1401	difficile	0.7	H020
distasonis	0.005598705999765015	0.657607680390357	2519	1570	distasonis	0.7	H020
dorei	0.0015887772020064046	0.05135484943314514	2345	1467	dorei	0.7	H020
eligens	0.029538209408354884	0.0378319989062254	1211	1077	eligens	0.7	H020
enterica	0.0028565887357137085	0.03162022477101655	2361	1651	enterica	0.7	H020
equolifaciens	0.0039759986310082115	0.46752083805195255	942	904	equolifaciens	0.7	H020
faecalis	0.008507503779939625	0.3564307287551054	2592	1798	faecalis	0.7	H020
faecium	0.001787902726066105	0.06291733938404671	1528	1175	faecium	0.7	H020
fibrisolvens	0.0019939970722529054	0.05727844882094762	1803	1346	fibrisolvens	0.7	H020
finegoldii	0.001801783248827505	0.13328931537093552	2571	1558	finegoldii	0.7	H020
fragilis	0.00351137240820241	0.33105019251872697	2500	1533	fragilis	0.7	H020
gnavus	0.011163481832779732	0.25488954104869077	2225	1454	gnavus	0.7	H020
hadrus	0.030849604641103288	0.041782187217764714	1704	1331	hadrus	0.7	H020
hallii	0.02607036357770067	0.29843554976565995	1894	1451	hallii	0.7	H020
hansenii	0.004927814066293814	0.09097087424000211	2055	1297	hansenii	0.7	H020
hathewayi	0.0020097626042782056	0.0395440587863769	1426	1211	hathewayi	0.7	H020
hominis	0.01676178798209485	1.1565163425988343	1850	1400	hominis	0.7	H020
hylemonae	0.002134801552117206	0.055653409520294246	1987	1459	hylemonae	0.7	H020
intermedia	0.00357517711571091	0.4208878150917712	1028	932	intermedia	0.7	H020
intestinalis	0.033962440393722294	0.7006447797894481	2781	1682	intestinalis	0.7	H020
lenta	0.0033266415003399092	0.3922581043315802	1604	1319	lenta	0.7	H020
longum	0.0037964657789946103	0.2921905817811578	2648	1499	longum	0.7	H020
massiliensis	0.0029681470112411083	0.15302923601250445	1962	1504	massiliensis	0.7	H020
melaninogenica	0.00363338391692051	0.4271466498755667	1022	938	melaninogenica	0.7	H020
muciniphila	0.002848534605222508	0.002362748690369553	2274	1386	muciniphila	0.7	H020
oris	0.0026709438839656076	0.16400648997890369	1527	1244	oris	0.7	H020
ovatus	0.0016119685281017046	0.04717184209618222	2673	1550	ovatus	0.7	H020
pamelaeae	0.0033502326768851095	0.07688986784346663	958	908	pamelaeae	0.7	H020
piger	0.022957013731646166	0.45293469552179716	980	890	piger	0.7	H020
plautii	0.0039772553038508116	0.03086528794341527	1207	1105	plautii	0.7	H020
prausnitzii	0.4377360515627912	2.2240177983872775	1972	1467	prausnitzii	0.7	H020
producta	0.004124571633899512	0.035042477181526664	1235	1092	producta	0.7	H020
ruminicola	0.004847558368845814	0.5693614841959309	1146	1017	ruminicola	0.7	H020
scindens	0.004919588571324114	0.08551102634263916	2049	1394	scindens	0.7	H020
shahii	0.005444135240124916	0.6392490838746568	2413	1494	shahii	0.7	H020
smithii	0.00709311849559062	0.15920255068456207	714	742	smithii	0.7	H020
splanchnicus	0.0023037669279544065	0.2725573804165756	1136	1034	splanchnicus	0.7	H020
sporogenes	0.004089556158785212	0.038692192085682836	1766	1356	sporogenes	0.7	H020
thetaiotaomicron	0.003278316717392509	0.38611607936537806	2524	1549	thetaiotaomicron	0.7	H020
uniformis	0.008110566526155823	0.18465855395614778	2418	1500	uniformis	0.7	H020
vulgatus	0.015494890392273144	1.817632076309654	2474	1519	vulgatus	0.7	H020
xylaniphila	0.001857076853902105	0.22015773307935718	1930	1356	xylaniphila	0.7	H020
xylanisolvens	0.002747429562885808	0.06317967371871358	2322	1422	xylanisolvens	0.7	H020
