## Supplementary file 4 for "Genome scale metabolic modelling of human gut microbes to inform rational community design": H021_growth.csv

compartments	abundance	growth_rate	reactions	metabolites	taxon	tradeoff	sample_id
Clostridium_sordellii_ATCC_9714	0.00833333333333332	0.018042081709466792	1274	1138	Clostridium_sordellii_ATCC_9714	0.7	H021
Clostridium_sp_SY8519	0.00833333333333332	0.02721294902423454	1113	1015	Clostridium_sp_SY8519	0.7	H021
Peptostreptococcus_anaerobius_DSM_2949	0.00833333333333332	0.01381871030475404	1175	1033	Peptostreptococcus_anaerobius_DSM_2949	0.7	H021
Prevotella_intermedia_17	0.00833333333333332	2.3891171314851825	993	916	Prevotella_intermedia_17	0.7	H021
Roseburia_intestinalis_L1_82	0.00833333333333332	0.33208169410831767	1135	1021	Roseburia_intestinalis_L1_82	0.7	H021
Ruminococcaceae_bacterium_D16	0.00833333333333332	0.3316579330046569	969	938	Ruminococcaceae_bacterium_D16	0.7	H021
adolescentis	0.020288168567878545	5.815301885090779	1129	991	adolescentis	0.7	H021
aerofaciens	0.06695704830214086	2.0383745391148356	920	850	aerofaciens	0.7	H021
aureus	0.05585429486066052	0.002449483327611747	1437	1200	aureus	0.7	H021
bicirculans	0.016750676589910137	0.010064946607890455	1032	926	bicirculans	0.7	H021
bolteae	0.003342898623046807	0.11119790848733228	1932	1450	bolteae	0.7	H021
caccae	0.0012781255100852028	0.06397781244549539	3035	1850	caccae	0.7	H021
catenulatum	0.010554342294497122	0.32483860086438926	1541	1142	catenulatum	0.7	H021
cellulosilyticus	0.002689795479430306	0.13377340660226797	2278	1513	cellulosilyticus	0.7	H021
cellulosolvens	0.0018563322908358038	0.03902318552989637	1205	1082	cellulosolvens	0.7	H021
champanellensis	0.001273538268627503	0.07262900933814936	1404	1140	champanellensis	0.7	H021
cylindroides	0.003912231020790509	0.023434928157870002	994	892	cylindroides	0.7	H021
difficile	0.00828404361566322	0.1438541387158252	1844	1401	difficile	0.7	H021
dorei	0.0034083204030887072	0.16624756996507772	2345	1467	dorei	0.7	H021
eligens	0.008912795795279819	0.017335350124139406	1211	1077	eligens	0.7	H021
enterica	0.001990734178405604	0.03006598561349547	2361	1651	enterica	0.7	H021
equolifaciens	0.013311574510497528	3.8091352733539363	942	904	equolifaciens	0.7	H021
faecium	0.002465235005079305	0.11949665721483857	1528	1175	faecium	0.7	H021
fibrisolvens	0.001420029895366203	0.07689756548262508	1803	1346	fibrisolvens	0.7	H021
fragilis	0.0030777817896397064	0.6996980945451557	2500	1533	fragilis	0.7	H021
gnavus	0.006426639539440014	0.30675246235582426	2225	1454	gnavus	0.7	H021
hadrus	0.04280140647124619	0.003558871076967782	1704	1331	hadrus	0.7	H021
hallii	0.02333426838146915	0.43617235831536233	1894	1451	hallii	0.7	H021
hansenii	0.003971307831339509	0.1338680056189196	2055	1297	hansenii	0.7	H021
hathewayi	0.001430018935176003	0.04088375592663475	1426	1211	hathewayi	0.7	H021
hominis	0.019362874807298643	3.182563530921762	1850	1400	hominis	0.7	H021
hylemonae	0.001399194387436703	0.07163570115625571	1987	1459	hylemonae	0.7	H021
intestinalis	0.029161565532320664	1.224815600490041	2781	1682	intestinalis	0.7	H021
jejuni	0.001437135590147803	0.41772970664087056	1103	961	jejuni	0.7	H021
lenta	0.0031060340524494065	0.8919801191783958	1604	1319	lenta	0.7	H021
longum	0.01821109135867054	2.9671490033177914	2648	1499	longum	0.7	H021
massiliensis	0.0016709134188297036	0.19849129574984792	1962	1504	massiliensis	0.7	H021
muciniphila	0.0016028336110272036	0.003178226042392931	2274	1386	muciniphila	0.7	H021
pamelaeae	0.002386265857741705	0.10715492423054691	958	908	pamelaeae	0.7	H021
piger	0.005625630012373512	0.2313789194563954	980	890	piger	0.7	H021
plautii	0.0023725470047840052	0.027569740798014174	1207	1105	plautii	0.7	H021
prausnitzii	0.49602763617800627	1.3221731648527884	1972	1467	prausnitzii	0.7	H021
producta	0.002776095638817206	0.03102395586141977	1235	1092	producta	0.7	H021
pseudocatenulatum	0.003849681625586508	0.13134466861634186	1583	1185	pseudocatenulatum	0.7	H021
salivarius	0.002030518851982904	0.07108739340373472	2310	1520	salivarius	0.7	H021
scindens	0.0030238066775343064	0.10165313305825496	2049	1394	scindens	0.7	H021
sporogenes	0.002747843376007506	0.03531349166263786	1766	1356	sporogenes	0.7	H021
uniformis	0.037420958084075584	1.7504658445055534	2418	1500	uniformis	0.7	H021
vulgatus	0.010195765775315722	2.9228603530893356	2474	1519	vulgatus	0.7	H021
