## Supplementary file 4 for "Genome scale metabolic modelling of human gut microbes to inform rational community design": H025_growth.csv

compartments	abundance	growth_rate	reactions	metabolites	taxon	tradeoff	sample_id
Clostridium_sordellii_ATCC_9714	0.008333333333333316	0.06385438365612482	1274	1138	Clostridium_sordellii_ATCC_9714	0.7	H025
Clostridium_sp_SY8519	0.008333333333333316	0.07335696773250769	1113	1015	Clostridium_sp_SY8519	0.7	H025
Peptostreptococcus_anaerobius_DSM_2949	0.008333333333333316	0.06019523606596836	1175	1033	Peptostreptococcus_anaerobius_DSM_2949	0.7	H025
Prevotella_intermedia_17	0.008333333333333316	0.4884002272690116	993	916	Prevotella_intermedia_17	0.7	H025
Roseburia_intestinalis_L1_82	0.008333333333333316	0.12295983998143069	1135	1021	Roseburia_intestinalis_L1_82	0.7	H025
Ruminococcaceae_bacterium_D16	0.008333333333333316	0.12201351793080076	969	938	Ruminococcaceae_bacterium_D16	0.7	H025
adolescentis	0.007382273995445113	0.4338709401205712	1129	991	adolescentis	0.7	H025
aerofaciens	0.08710682865479165	1.0816781874559014	920	850	aerofaciens	0.7	H025
aureus	0.37642478280839675	1.9666687010516088	1437	1200	aureus	0.7	H025
bicirculans	0.03236013916414805	0.17532379034574036	1032	926	bicirculans	0.7	H025
bolteae	0.0021754730562662038	0.0448565543088583	1932	1450	bolteae	0.7	H025
caccae	0.00559185744542051	0.0827930180622228	3035	1850	caccae	0.7	H025
cellulosilyticus	0.0014296515535458026	0.04128722994939746	2278	1513	cellulosilyticus	0.7	H025
champanellensis	0.0013442705043792023	0.04804811868935671	1404	1140	champanellensis	0.7	H025
coli	0.0016042016843421027	0.06233509268015659	2455	1677	coli	0.7	H025
cylindroides	0.0047758070233856085	0.047273149108502985	994	892	cylindroides	0.7	H025
difficile	0.00550250798129261	0.07927704245682256	1844	1401	difficile	0.7	H025
distasonis	0.00591023255481301	0.34889574882290436	2519	1570	distasonis	0.7	H025
dorei	0.008171748062739414	0.13170831405450084	2345	1467	dorei	0.7	H025
eligens	0.005045298475755209	0.05189874621432019	1211	1077	eligens	0.7	H025
enterica	0.005006696621132008	0.048047390100071204	2361	1651	enterica	0.7	H025
equolifaciens	0.0012748232425570023	0.09009268476958904	942	904	equolifaciens	0.7	H025
faecalis	0.005324109690533809	0.1432918001779797	2592	1798	faecalis	0.7	H025
faecium	0.001709184298317403	0.05768167018962119	1528	1175	faecium	0.7	H025
finegoldii	0.004612320352481308	0.1767233986696221	2571	1558	finegoldii	0.7	H025
fluorescens	0.0018230056547065034	0.1216971160093911	1677	1388	fluorescens	0.7	H025
fragilis	0.00561362360020801	0.272538347728363	2500	1533	fragilis	0.7	H025
gnavus	0.005048124468227609	0.09535083732721829	2225	1454	gnavus	0.7	H025
hadrus	0.019042559446634636	0.11345563126990198	1704	1331	hadrus	0.7	H025
hallii	0.015502733301185128	0.1674568202615136	1894	1451	hallii	0.7	H025
hansenii	0.002874455236943805	0.05810613903739367	2055	1297	hansenii	0.7	H025
hominis	0.020819868201787137	0.7599501380312756	1850	1400	hominis	0.7	H025
hydrophila	0.0039192907942456065	0.23707652339168472	1588	1280	hydrophila	0.7	H025
intestinalis	0.03733045864813507	0.5420392479986538	2781	1682	intestinalis	0.7	H025
lactis	0.001726801655645503	0.04774046909909281	1823	1413	lactis	0.7	H025
longum	0.002800738922663305	0.1285583047218288	2648	1499	longum	0.7	H025
ovatus	0.003334791372450606	0.06116456466090075	2673	1550	ovatus	0.7	H025
plautii	0.002199163291035004	0.038226782661268	1207	1105	plautii	0.7	H025
prausnitzii	0.13767110941375774	1.0244525334977173	1972	1467	prausnitzii	0.7	H025
producta	0.002118712696820204	0.04182038002702576	1235	1092	producta	0.7	H025
scindens	0.0018730317342182032	0.040996437420610585	2049	1394	scindens	0.7	H025
shahii	0.002832426114854005	0.1713576267085915	2413	1494	shahii	0.7	H025
splanchnicus	0.004130638954682707	0.24551217049350865	1136	1034	splanchnicus	0.7	H025
sporogenes	0.0031268103519806055	0.048764036108427444	1766	1356	sporogenes	0.7	H025
thermophilus	0.002341124317149304	0.051098248200671666	954	851	thermophilus	0.7	H025
thetaiotaomicron	0.0036452296519206063	0.21831550294704988	2524	1549	thetaiotaomicron	0.7	H025
uniformis	0.042471179465458975	0.652447671117272	2418	1500	uniformis	0.7	H025
vulgatus	0.056066788740258694	3.27016853159114	2474	1519	vulgatus	0.7	H025
xylaniphila	0.008935126795288415	0.5226859457595295	1930	1356	xylaniphila	0.7	H025
