## Supplementary file 4 for "Genome scale metabolic modelling of human gut microbes to inform rational community design": H028_growth.csv

compartments	abundance	growth_rate	reactions	metabolites	taxon	tradeoff	sample_id
Clostridium_sordellii_ATCC_9714	0.00833333333333332	0.10277698937214873	1274	1138	Clostridium_sordellii_ATCC_9714	0.7	H028
Clostridium_sp_SY8519	0.00833333333333332	0.10435659986927705	1113	1015	Clostridium_sp_SY8519	0.7	H028
Peptostreptococcus_anaerobius_DSM_2949	0.00833333333333332	0.10205842502713391	1175	1033	Peptostreptococcus_anaerobius_DSM_2949	0.7	H028
Prevotella_intermedia_17	0.00833333333333332	0.10349619397283104	993	916	Prevotella_intermedia_17	0.7	H028
Roseburia_intestinalis_L1_82	0.00833333333333332	0.10166055681987607	1135	1021	Roseburia_intestinalis_L1_82	0.7	H028
Ruminococcaceae_bacterium_D16	0.00833333333333332	0.10140642107188765	969	938	Ruminococcaceae_bacterium_D16	0.7	H028
aureus	0.019464620571880142	0.2352558732842561	1437	1200	aureus	0.7	H028
avium	0.002558577583285106	0.031448514920460656	1857	1433	avium	0.7	H028
bolteae	0.005629136860472712	0.07029273084392883	1932	1450	bolteae	0.7	H028
breve	0.002856491346383706	0.03507583734751282	2074	1383	breve	0.7	H028
cylindroides	0.020675010407314745	0.24961334184528985	994	892	cylindroides	0.7	H028
dentium	0.002810729335351106	0.04502415242830534	1924	1341	dentium	0.7	H028
difficile	0.01381459903523143	0.16809085665126136	1844	1401	difficile	0.7	H028
dispar	0.005187385009005311	0.06349607235559193	1586	1293	dispar	0.7	H028
distasonis	0.003179077692611807	0.04737319969352544	2519	1570	distasonis	0.7	H028
eligens	0.0024379788159552052	0.04053532325036697	1211	1077	eligens	0.7	H028
faecalis	0.004087663482130709	0.04994666991826621	2592	1798	faecalis	0.7	H028
faecium	0.0023086781002186053	0.04315651062497163	1528	1175	faecium	0.7	H028
fragilis	0.017523267070286237	0.2130133652122296	2500	1533	fragilis	0.7	H028
gnavus	0.17833547837708638	2.152860682816335	2225	1454	gnavus	0.7	H028
hadrus	0.1862109464368407	2.245899718392567	1704	1331	hadrus	0.7	H028
hallii	0.016023665420159736	0.19409111616120336	1894	1451	hallii	0.7	H028
hansenii	0.025014416138056952	0.3022113793916746	2055	1297	hansenii	0.7	H028
hominis	0.010539799910146322	0.12843254566725784	1850	1400	hominis	0.7	H028
hylemonae	0.002547623365879106	0.03758272550975689	1987	1459	hylemonae	0.7	H028
intestinalis	0.010785092479350522	0.13089236417922878	2781	1682	intestinalis	0.7	H028
lenta	0.024777927893123053	0.3009497560782678	1604	1319	lenta	0.7	H028
longum	0.15254003677556574	1.8451260856639884	2648	1499	longum	0.7	H028
massiliensis	0.0035780364330912076	0.0438444074913146	1962	1504	massiliensis	0.7	H028
ovatus	0.01496776076290923	0.18108445505763507	2673	1550	ovatus	0.7	H028
pamelaeae	0.002127370445769205	0.03547252194637571	958	908	pamelaeae	0.7	H028
parvula	0.004414242487039409	0.06106439787435173	1105	979	parvula	0.7	H028
plautii	0.012493540891236827	0.1514238999750213	1207	1105	plautii	0.7	H028
prausnitzii	0.01990862469234704	0.24066590098869295	1972	1467	prausnitzii	0.7	H028
producta	0.013255217316478628	0.1607110414116669	1235	1092	producta	0.7	H028
scindens	0.02867414851030726	0.3461712616607035	2049	1394	scindens	0.7	H028
sporogenes	0.002312977886490105	0.03928737768258754	1766	1356	sporogenes	0.7	H028
thetaiotaomicron	0.011831988060603427	0.14473476398218602	2524	1549	thetaiotaomicron	0.7	H028
uniformis	0.08925250640361039	1.077529087774916	2418	1500	uniformis	0.7	H028
vulgatus	0.03556885579669928	0.43137821847618824	2474	1519	vulgatus	0.7	H028
xylanisolvens	0.0023065282070828053	0.028380260616744306	2322	1422	xylanisolvens	0.7	H028
