## Supplementary file 4 for "Genome scale metabolic modelling of human gut microbes to inform rational community design": H029_growth.csv

compartments	abundance	growth_rate	reactions	metabolites	taxon	tradeoff	sample_id
Clostridium_sordellii_ATCC_9714	0.008333333333333321	0.07889276164361914	1274	1138	Clostridium_sordellii_ATCC_9714	0.7	H029
Clostridium_sp_SY8519	0.008333333333333321	0.09031054222527939	1113	1015	Clostridium_sp_SY8519	0.7	H029
Peptostreptococcus_anaerobius_DSM_2949	0.008333333333333321	0.07149573129671438	1175	1033	Peptostreptococcus_anaerobius_DSM_2949	0.7	H029
Prevotella_intermedia_17	0.008333333333333321	0.08050029110884034	993	916	Prevotella_intermedia_17	0.7	H029
Roseburia_intestinalis_L1_82	0.008333333333333321	0.06448605452506474	1135	1021	Roseburia_intestinalis_L1_82	0.7	H029
Ruminococcaceae_bacterium_D16	0.008333333333333321	0.06104402030481803	969	938	Ruminococcaceae_bacterium_D16	0.7	H029
adolescentis	0.006401196806144515	0.07137250782146634	1129	991	adolescentis	0.7	H029
aerofaciens	0.020969695775267153	0.0993609707566154	920	850	aerofaciens	0.7	H029
aureus	0.03234145942851568	0.14193402065841199	1437	1200	aureus	0.7	H029
breve	0.022867820604125757	0.0998873946808061	2074	1383	breve	0.7	H029
cellulosilyticus	0.0013614623025406032	0.05026863960755471	2278	1513	cellulosilyticus	0.7	H029
cloacae	0.001639236667739404	0.07837079818241922	1800	1414	cloacae	0.7	H029
coli	0.5690252225061861	2.13835856909112	2455	1677	coli	0.7	H029
cylindroides	0.0016951594538457042	0.04604559951614387	994	892	cylindroides	0.7	H029
dentium	0.005949420000111415	0.0782891449998807	1924	1341	dentium	0.7	H029
difficile	0.0022428593721582056	0.014981468850935086	1844	1401	difficile	0.7	H029
distasonis	0.001634576435563904	0.06544210670766534	2519	1570	distasonis	0.7	H029
dorei	0.0025025651178695063	0.055879454788195886	2345	1467	dorei	0.7	H029
dysenteriae	0.005090077274868312	0.08461322365629188	1691	1342	dysenteriae	0.7	H029
enterica	0.0030831932556328076	0.0653416633160433	2361	1651	enterica	0.7	H029
equinus	0.0014230468619478036	0.05404083279994131	962	865	equinus	0.7	H029
equolifaciens	0.0013263674839206032	0.06142940681356723	942	904	equolifaciens	0.7	H029
faecalis	0.010387391804243726	0.04603483697031218	2592	1798	faecalis	0.7	H029
faecium	0.03225643063092728	0.15068134735326694	1528	1175	faecium	0.7	H029
finegoldii	0.003344738566676508	0.018671136474376317	2571	1558	finegoldii	0.7	H029
flexneri	0.017262481079640242	0.11686441292894638	1756	1381	flexneri	0.7	H029
fragilis	0.0014960571660310037	0.01272340951389217	2500	1533	fragilis	0.7	H029
freundii	0.00390758423955951	0.020676241125082054	1942	1458	freundii	0.7	H029
gnavus	0.0014216978473707035	0.07400401544463729	2225	1454	gnavus	0.7	H029
hadrus	0.0038890455089314094	0.07071584234414999	1704	1331	hadrus	0.7	H029
hallii	0.005533432959601714	0.026858608453440624	1894	1451	hallii	0.7	H029
hansenii	0.0011036983202358027	0.06352285215838167	2055	1297	hansenii	0.7	H029
hominis	0.006096871381314115	0.029234258032359104	1850	1400	hominis	0.7	H029
hormaechei	0.0015578461215863038	0.012886534480273189	1808	1407	hormaechei	0.7	H029
intestinalis	0.003664598098758609	0.019813057294051774	2781	1682	intestinalis	0.7	H029
longum	0.015979731733713337	0.06914762954915679	2648	1499	longum	0.7	H029
morganii	0.010461260572148726	0.09843082252130136	1577	1286	morganii	0.7	H029
muciniphila	0.028785538761674768	0.11844227037952139	2274	1386	muciniphila	0.7	H029
mutans	0.004047636480202809	0.0781710076822665	1269	1070	mutans	0.7	H029
parvula	0.001278211751440203	0.07167618298089527	1105	979	parvula	0.7	H029
perfringens	0.0011828813879901027	0.07508195202528385	1358	1140	perfringens	0.7	H029
pneumoniae	0.014297142642972535	0.06070132866544056	2093	1512	pneumoniae	0.7	H029
prausnitzii	0.05620182772756824	0.2171660640522028	1972	1467	prausnitzii	0.7	H029
pseudocatenulatum	0.015422077722990738	0.09640609490931852	1583	1185	pseudocatenulatum	0.7	H029
salivarius	0.009878302318297625	0.044598054296040614	2310	1520	salivarius	0.7	H029
scindens	0.001154061531115103	0.04790615203678161	2049	1394	scindens	0.7	H029
sonnei	0.001683161399955204	0.08035510257589044	1808	1409	sonnei	0.7	H029
thetaiotaomicron	0.004198828310914711	0.06499293048718953	2524	1549	thetaiotaomicron	0.7	H029
uniformis	0.009186360038306822	0.06433048772582851	2418	1500	uniformis	0.7	H029
vulgatus	0.0031227030310507077	0.06385814176350174	2474	1519	vulgatus	0.7	H029
xylanisolvens	0.001645041518344004	0.013121914205673806	2322	1422	xylanisolvens	0.7	H029
