## Supplementary file 4 for "Genome scale metabolic modelling of human gut microbes to inform rational community design": module_growth_summary.csv

	Clostridium_sordellii_ATCC_9714	Clostridium_sp_SY8519	Peptostreptococcus_anaerobius_DSM_2949	Prevotella_intermedia_17	Roseburia_intestinalis_L1_82	Ruminococcaceae_bacterium_D16
H009	0.0803066103083115	0.0819429750041468	0.0797331763898562	0.2855362626673067	0.1131790462939619	0.1129855376513289
H010	0.0760254134443845	0.0772311048857826	0.0755878334380155	0.0912898453887052	0.0778197010074975	0.0776202670979596
H012	0.0413980319485765	0.0524393524108185	0.0369611569928264	1.2788407791671272	0.2223136384037347	0.221848585425289
H019	0.0658199709440168	0.0765583569960688	0.0616141123229936	0.334811748921282	0.0988361386029357	0.0974143121391491
H020	0.0351759505291774	0.0456004491205791	0.0309493107065735	0.9778964663035096	0.166458988454124	0.1659735995124111
H021	0.0180410636673849	0.0272119218112854	0.0138176964860436	2.38911374236805	0.3320803620266235	0.3316566013467239
H025	0.0638533198017411	0.0733558943755398	0.0601941758707322	0.4883987388687844	0.1229587170215906	0.1220123959172827
H028	0.1027758865951593	0.1043554955126771	0.1020573229687088	0.103495090476637	0.1016594551593191	0.1014053196654665
H029	0.0788916827508574	0.090309451914737	0.071494659800983	0.0804992106085491	0.0644849900390101	0.0610429592607977
