## Supplementary file 4 for "Genome scale metabolic modelling of human gut microbes to inform rational community design": constrained_community_butyrate.csv

sample_id	community_butyrate
7117	346.02706763586275
7119	372.0870697750509
7122	325.2761451174832
7123	314.8975768281738
7124	188.39395897903964
7125	206.21961386293344
7126	152.47444812301669
7127	267.1873692316064
7128	222.7201203197999
